# Widespread variation in molecular interactions and regulatory properties among transcription factor isoforms

**DOI:** 10.1101/2024.03.12.584681

**Authors:** Luke Lambourne, Kaia Mattioli, Clarissa Santoso, Gloria Sheynkman, Sachi Inukai, Babita Kaundal, Anna Berenson, Kerstin Spirohn-Fitzgerald, Anukana Bhattacharjee, Elisabeth Rothman, Shaleen Shrestha, Florent Laval, Zhipeng Yang, Deepa Bisht, Jared A. Sewell, Guangyuan Li, Anisa Prasad, Sabrina Phanor, Ryan Lane, Devlin M. Campbell, Toby Hunt, Dawit Balcha, Marinella Gebbia, Jean-Claude Twizere, Tong Hao, Adam Frankish, Josh A. Riback, Nathan Salomonis, Michael A. Calderwood, David E. Hill, Nidhi Sahni, Marc Vidal, Martha L. Bulyk, Juan I. Fuxman Bass

**Affiliations:** Center for Cancer Systems Biology (CCSB), Dana-Farber Cancer Institute, Boston, MA, USA; Department of Genetics, Blavatnik Institute, Harvard Medical School, Boston, MA, USA; Department of Cancer Biology, Dana-Farber Cancer Institute, Boston, MA, USA; Division of Genetics, Department of Medicine, Brigham and Women’s Hospital and Harvard Medical School, Boston, MA, USA; Department of Biology, Boston University, Boston, MA, USA; Bioinformatics Program, Boston University, Boston, MA, USA; Department of Epigenetics and Molecular Carcinogenesis, The University of Texas MD Anderson Cancer Center, Houston, TX, USA; Molecular Biology, Cell Biology & Biochemistry Program, Boston University, Boston, MA, USA; Department of Pediatrics, University of Cincinnati College of Medicine, Cincinnati, OH, USA; Division of Biomedical Informatics, Cincinnati Children’s Hospital Medical Center, Cincinnati, OH, USA; TERRA Teaching and Research Centre, University of Liège, Gembloux, Belgium; Laboratory of Viral Interactomes, GIGA Institute, University of Liège, Liège, Belgium; Harvard College, Cambridge MA, USA; European Molecular Biology Laboratory, European Bioinformatics Institute, Wellcome Genome Campus, Hinxton, Cambridge, UK; The Donnelly Centre, University of Toronto, Toronto, Ontario, CanadaA; Department of Molecular Genetics, University of Toronto, Toronto, Ontario, Canada; Lunenfeld-Tanenbaum Research Institute (LTRI), Sinai Health System, Toronto, Ontario, Canada; Department of Molecular and Cellular Biology, Baylor College of Medicine, Houston, TX, USA; Department of Pathology, Brigham and Women’s Hospital and Harvard Medical School, Boston, MA, USA

## Abstract

Most human Transcription factors (TFs) genes encode multiple protein isoforms differing in DNA binding domains, effector domains, or other protein regions. The global extent to which this results in functional differences between isoforms remains unknown. Here, we systematically compared 693 isoforms of 246 TF genes, assessing DNA binding, protein binding, transcriptional activation, subcellular localization, and condensate formation. Relative to reference isoforms, two-thirds of alternative TF isoforms exhibit differences in one or more molecular activities, which often could not be predicted from sequence. We observed two primary categories of alternative TF isoforms: “rewirers” and “negative regulators”, both of which were associated with differentiation and cancer. Our results support a model wherein the relative expression levels of, and interactions involving, TF isoforms add an understudied layer of complexity to gene regulatory networks, demonstrating the importance of isoform-aware characterization of TF functions and providing a rich resource for further studies.
