## Supplementary tables for "Widespread variation in molecular interactions and regulatory properties among transcription factor isoforms": Table_S7.tsv

gene_symbol	clone_id	Bait	Y1H_result	Replicate1	Replicate2	Replicate3	Average (empty-pEZY3-VP160)	Log2(FC)
DLX1	DLX1-2	HS281	False	0.08810275698115887	0.09795479009687837	0.08812321688645933	0.18698778399633864	-1.0327791641924424
DLX1	DLX1-2	HS598	False	0.14382992858329186	0.13273369867365578	0.1324114935765421	0.21895933128718217	-0.683612352051156
DLX4	DLX4-3	HS1419	False	0.0673589871256846	0.06472283437870824	0.06765027765392567	0.08185722568533356	-0.29807796898331684
DLX4	DLX4-3	HS281	False	0.11143829943866754	0.1223842739378567	0.10469167081391666	0.18698778399633864	-0.7286899803369149
DLX4	DLX4-1	HS281	False	5.834440385254069	5.667982529816898	5.528555781567829	0.18698778399633864	4.924111010675748
DLX4	DLX4-3	HS358	False	0.07943850693890574	0.08374990386833805	0.0773291586267157	0.13368039855707228	-0.7376081560443498
DLX4	DLX4-3	HS394	False	0.0608744817188089	0.0577889447236181	0.05963455149501661	0.12840576355130895	-1.1113821190890871
DLX4	DLX4-1	HS394	False	3.2369389256806476	3.2114416475972543	2.782926360315324	0.12840576355130895	4.582790547876797
DLX5	DLX5-2	HS135	False	0.051461730911786505	0.058356819994682264	0.04935854715094968	0.11068942090255333	-1.060847064420076
DLX5	DLX5-2	HS281	False	0.0738838197394999	0.07789923142613152	0.07227515686730188	0.18698778399633864	-1.3240329435327267
HNF4A	HNF4A-4	HS1315	False	1.729337038507344	1.50352299920234	1.6331958382072276	0.25656319000266464	2.6604042838187105
NFIX	NFIX-4	HS1142	False	0.06639451590541477	0.07008613938919342	0.06413642194220177	0.09628851215637717	-0.5259536728061852
NFIX	NFIX-3	HS1142	False	0.08462604792395537	0.09124537607891493	0.08308027273248152	0.09628851215637717	-0.15771507979505783
PKNOX1	PKNOX1-2	HS2048	False	0.0858070133776617	0.07725490196078431	0.08823028444898653	0.09258880012225988	-0.14450620616832954
PKNOX1	PKNOX1-1	HS2048	False	0.15459690459690462	0.16069772832637927	0.17147748066820143	0.09258880012225988	0.8093744244516828
PKNOX1	PKNOX1-2	HS568	False	0.23550206211598348	0.21029997156667612	0.2153167271527549	0.07902453767287387	1.4795743596008268
PKNOX1	PKNOX1-1	HS568	False	0.3001485001485002	0.2587463117962305	0.25360647825387456	0.07902453767287387	1.7770350083258943
TBX5	TBX5-3	HS2048	False	0.07288381638884718	0.08278928943135586	0.08150629313844905	0.09258880012225988	-0.22789339120647112
TBX5	TBX5-3	HS2081	False	0.17824860108087423	0.1807035850040993	0.14916455344426305	0.09776745128459803	0.7927713441642251
TBX6		HS416	False	12.989893637155081	12.108032413458309	10.847087280790165	1.672729233800041	2.840553299032614
TCF4	TCF4-1	HS118	True	0.07826783444481202	0.07696539393835204	0.0538078772033398	0.09333445866432954	-0.42165756182482084
TCF4	TCF4-2	HS586	False	0.1874739644648905	0.26012020655210355	0.1723678858030398	0.07595498127660265	1.444000933336033
TCF4	TCF4-1	HS586	False	0.57785595260137	0.6648438659870343	0.5703389120169875	0.07595498127660265	2.992158851092315
TFAP2A	TFAP2A-3	HS1436	False	4.505686160972785	3.952719684049906	4.012282641471505	0.40377787503479284	3.363872944758585
TFAP2A	TFAP2A-2	HS1436	False	5.032674496817923	4.563924769833724	4.122599901991358	0.40377787503479284	3.5015280980116676
TFAP2A	TFAP2A-2	HS722	False	3.5000648676699524	3.042370181586492	3.5811357385536327	0.15051303282348935	4.486723522120946
TFAP2A	TFAP2A-3	HS722	False	4.000767885329124	4.026533358969429	4.009177699245741	0.15051303282348935	4.736418693860662
TGIF1	TGIF1-2	HS169	False	0.10837234921509226	0.10633684832955555	0.11322039172971815	0.23107108847657298	-1.079913179581296
TGIF1	TGIF1-2	HS653	False	0.05924516614309101	0.06150027578599007	0.05531923989483359	0.11703950959021707	-0.9958525934182897
TGIF1	TGIF1-2	HS978	False	0.04047982955861238	0.037740443145848554	0.04420034939095892	0.06672268380288564	-0.7093651211524702
TGIF1	TGIF1-1	HS978	False	0.15432296676285132	0.15397215397215397	0.16813165348178535	0.06672268380288564	1.2510427663503922
THRA	THRA-1	HS204	False	0.11184713375796178	0.11409068746952705	0.10718015665796346	0.09774033267431907	0.18404479537255913
WT1	WT1-1	HS416	False	3.928159937509154	3.5352176713522523	3.6058127869151493	1.672729233800041	1.1413113670360675
WT1	WT1-1	HS51	False	0.2361009061964242	0.22343292325717634	0.212816127694859	0.49685606893280293	-1.148578138788371
WT1	WT1-6	HS51	False	0.300607812615818	0.3338193010164824	0.31508609611924954	0.49685606893280293	-0.6506024164248537
WT1	WT1-2	HS51	False	0.5385745207173779	0.6671082209377007	0.5287933094384707	0.49685606893280293	0.2186375276299068
WT1	WT1-1	HS612	False	1.9109887930179508	1.7935333245231484	1.8564684769038704	1.8560889704286254	-0.0018864704518961458
WT1	WT1-6	HS612	False	3.0424857780658163	2.809438470728793	2.8740258081001664	1.8560889704286254	0.6480838489503066
ZIC3	ZIC3-3	HS416	False	1.7454914453064792	1.7934100956101573	1.6882209889630233	1.672729233800041	0.058850543517166974
ZIC3	ZIC3-1	HS749	False	0.5045471872787671	0.48281232302639027	0.4777676027676028	0.39565565845975437	0.3037460410910818
DLX1	DLX1-1	HS281	True	15.382486546928504	15.333697433096667	13.713808537644463	0.18698778399633864	6.307483566224522
DLX4	DLX4-2	HS1419	True	0.3186371164918369	0.289869891752759	0.2915411544410974	0.08185722568533356	1.8738580264420925
DLX4	DLX4-1	HS1419	True	7.859937257796641	5.952746241178276	4.804136556192375	0.08185722568533356	6.2443186790715455
DLX4	DLX4-2	HS281	True	0.45790887201333585	0.6929621751595303	0.48816355810616935	0.18698778399633864	1.5468678876292907
DLX4	DLX4-2	HS358	True	0.4471605515307315	0.5432273838630806	0.4838050243038204	0.13368039855707228	1.8781030280444397
DLX4	DLX4-2	HS394	True	0.2627945727207808	0.22899334442595676	0.2255877991950858	0.12840576355130895	0.8970564492489108
DLX5	DLX5-1	HS281	True	10.140453477781508	11.330765181605015	8.55090275294959	0.18698778399633864	5.741975591594965
EBF3	EBF3-3	HS2062	True	0.4772536767507429	0.5563220289974803	0.39434692651671893	0.22773582586884333	1.063522143105606
EBF3	EBF3-1	HS2062	True	0.474043609839373	0.5292040668736971	0.4568238300255521	0.22773582586884333	1.095643356319906
EBF3	EBF3-1	HS625	True	9.753787498745861	9.483219178082193	10.570218135929332	2.2870015086567106	2.1191703368777
EBF3	EBF3-1	HS722	True	1.7223474480759944	1.3863924574075095	1.4345486242704466	0.15051303282348935	3.330814109029136
EBF3	EBF3-3	HS722	True	1.6668927166689271	1.3489545378104153	1.5392711675017121	0.15051303282348935	3.3345657408386167
HNF1B	HNF1B-2	HS565	True	0.6970059880239522	0.902025177887247	0.8133813381338134	0.1289305562577143	2.64084799252209
HNF1B	HNF1B-2	HS863	True	29.80147410739925	30.482598607888626	27.495720806390263	0.22523447940545052	7.021354870347381
HNF4A	HNF4A-3	HS1315	False	1.679968934822869	1.580589430894309	1.4413728255759286	0.25656319000266464	2.6109048238254093
HNF4A	HNF4A-3	HS20	True	0.48096505233280107	0.49637593296149607	0.5292972663517963	0.5138622448081859	-0.03308299908472243
HNF4A	HNF4A-4	HS20	True	0.531363883073583	0.5547934624772144	0.5713847475305234	0.5138622448081859	0.10462944566795754
LCOR		HS1022	True	2.120642381511947	2.7205291755256327	2.2069701926572156	0.36360175617929613	2.6918493659829696
LCOR		HS118	True	0.06755397684719577	0.06680665416292916	0.06611570247933884	0.09333445866432954	-0.48201228723726164
LCOR		HS586	False	2.2857976464486014	2.8003901170351106	2.2456929276411843	0.07595498127660265	5.007932416101161
NFIX	NFIX-4	HS326	True	1.0406494833655047	1.010605302651326	0.9258352941176472	0.6843629847987792	0.5361067383873166
NFIX	NFIX-4	HS389	True	0.4654193819634223	0.49981968986657044	0.46601195559350983	0.3799755732873566	0.32833564506347657
NFIX	NFIX-3	HS389	True	0.818677396326822	0.8123890765443407	0.7624947374751909	0.3799755732873566	1.0702176166674267
PKNOX1	PKNOX1-4	HS2048	True	0.061583743702949	0.07819798525521976	0.06275130679533575	0.09258880012225988	-0.4557148468557665
PKNOX1	PKNOX1-4	HS240	True	0.15267949251624346	0.15780709382574426	0.14787966654584994	0.2150029773987352	-0.49281830945958893
PKNOX1	PKNOX1-1	HS240	True	0.8845681664722853	0.8263716201328338	0.6054713928518901	0.2150029773987352	1.8445003202083379
PKNOX1	PKNOX1-4	HS568	True	0.07927250933566919	0.0928072688210545	0.07700525035797898	0.07902453767287387	0.07130321405985536
PRRX1	PRRX1-3	HS358	True	15.045550749976995	15.26413994169096	12.62788557404709	0.13368039855707228	6.7423465057069345
PRRX1	PRRX1-2	HS358	True	15.69471712511707	15.187893716685508	15.711765508769536	0.13368039855707228	6.860261590389273
SOX15		HS796	True	3.466573047795777	3.4750130017493257	3.3257379826986533	0.14033333642052914	4.608096146473176
TBX5	TBX5-2	HS2048	True	0.32209177409453654	0.29200484123593906	0.2706717598487479	0.09258880012225988	1.6714277231187913
TBX5	TBX5-1	HS2048	True	0.9245920866535582	0.9821947428880329	0.9004383393360695	0.09258880012225988	3.3372007864021036
TBX5	TBX5-2	HS2081	True	1.1761389186758449	1.2086997515910862	1.0017470051340558	0.09776745128459803	3.529370939796065
TBX5	TBX5-1	HS2081	True	3.955192154399865	3.710255617853516	3.3719812596599694	0.09776745128459803	5.233871702213932
TBX5	TBX5-3	HS416	True	1.6919604471195187	1.5922628185446734	1.5483801759279123	1.672729233800041	-0.05436582107057736
TBX5	TBX5-2	HS416	True	3.467587135881461	3.490921332696234	3.6639859174375258	1.672729233800041	1.0818842414349172
TBX5	TBX5-1	HS416	True	5.453371389815182	5.537927452641937	5.281543132895949	1.672729233800041	1.6972278931690234
TBX5	TBX5-3	HS721	True	0.2720745391397275	0.27475150521928104	0.28081914661853036	0.2094295153594261	0.3975851417154028
TBX5	TBX5-1	HS721	True	1.1401949711704216	1.2678790619549067	1.0713942647266563	0.2094295153594261	2.4693676781841423
TBX6		HS2081	True	4.006777555759572	3.439475873544093	4.010603010801463	0.09776745128459803	5.287678788750078
TCF4	TCF4-8	HS118	True	0.032833070503393166	0.033775016710572876	0.03736019207120689	0.09333445866432954	-1.429300792466718
TCF4	TCF4-8	HS1242	True	0.18528601362833902	0.20060017200051236	0.1761286600317323	0.18534197855411946	0.015456061243606914
TCF4	TCF4-2	HS1242	True	0.3836340333234744	0.40385572882436127	0.3806426776886296	0.18534197855411946	1.0709797688188558
TCF4	TCF4-1	HS1242	True	1.166666666666667	1.3209172942533416	1.049931314579227	0.18534197855411946	2.6695122940157114
TCF4	TCF4-8	HS1516	True	0.18158651943235032	0.19066455696202528	0.17116698518389828	0.227444305355105	-0.3284132970834106
TCF4	TCF4-2	HS1516	True	0.46810255569110276	0.49277691430483583	0.4222285457265859	0.227444305355105	1.0193661107542775
TCF4	TCF4-1	HS1516	True	1.2513071634399748	1.3486185799477166	1.2824907440973194	0.227444305355105	2.5084071725437016
TCF4	TCF4-8	HS586	False	0.05298665353754442	0.07374502104579227	0.059172342419199206	0.07595498127660265	-0.2936210441736988
TFAP2A	TFAP2A-4	HS1436	True	3.188778999421327	3.857218543046358	3.8772115639217195	0.40377787503479284	3.172728593378398
TFAP2A	TFAP2A-4	HS20	False	0.7097431893111229	0.7178586270731802	0.7942160696044244	0.5138622448081859	0.5273245071140286
TFAP2A	TFAP2A-2	HS20	False	0.8094908779556083	0.811486898232785	0.7135816135578925	0.5138622448081859	0.5987342281145798
TFAP2A	TFAP2A-3	HS20	False	0.7775736901950496	0.795444590451161	0.8182954362199646	0.5138622448081859	0.6333873476797556
TFAP2A	TFAP2A-2	HS26	True	0.4080969078737647	0.468112582781457	0.49711904684397284	0.22893207349113243	0.9997227934845706
TFAP2A	TFAP2A-3	HS26	True	0.5431517780414944	0.5037477209804849	0.5749048050770627	0.22893207349113243	1.2396457413323043
TFAP2A	TFAP2A-4	HS722	True	3.348014172709295	2.795633334735602	3.2347277420412173	0.15051303282348935	4.37641518539297
TGIF1	TGIF1-1	HS169	True	0.16687487406810397	0.18528354944539915	0.17646107178968654	0.23107108847657298	-0.39106963033194364
TGIF1	TGIF1-3	HS653	True	0.10862038352272728	0.10608280654749447	0.0956028237899691	0.11703950959021707	-0.17826647308492688
TGIF1	TGIF1-1	HS653	True	0.1291496361280032	0.1263963591228796	0.12005482818925181	0.11703950959021707	0.09724209560049456
TGIF1	TGIF1-3	HS978	True	0.11208538151543333	0.10501022494887526	0.11632304782989714	0.06672268380288564	0.7361230976349777
THRA	THRA-1	HS1185	True	0.14778666913363245	0.17332890239270793	0.1463516524322317	0.18717139472555347	-0.2644572511177316
THRA	THRA-2	HS1185	True	0.42593947629749646	0.43703189681988935	0.41997069379260543	0.18717139472555347	1.192061653414446
THRA	THRA-2	HS204	True	0.10042818217205138	0.12812336644014635	0.09936357117246324	0.09774033267431907	0.16133400339231263
WT1	WT1-2	HS416	True	38.64193147523522	36.97689585790606	41.39968759152592	1.672729233800041	4.543426569359832
WT1	WT1-2	HS612	True	17.993580098304744	16.579162577690546	17.27976341360372	1.8560889704286254	3.219113445174245
ZIC3	ZIC3-2	HS416	True	1.3847049341810693	1.3621284172094386	1.428534887025721	1.672729233800041	-0.26526299578150864
ZIC3	ZIC3-1	HS416	True	3.2340277576565355	3.131695603989656	2.8360135712906516	1.672729233800041	0.8747397774007648
ZIC3	ZIC3-1	HS625	True	2.66180356117174	2.494562455534099	2.6049263203183823	2.2870015086567106	0.17787707818575998
ZIC3	ZIC3-2	HS625	True	4.151030787394424	3.887549537648613	3.5812098382450697	2.2870015086567106	0.7600922926982036
ZIC3	ZIC3-3	HS625	True	6.768041836141777	7.160855014574111	6.899498537400752	2.2870015086567106	1.6020599756865344
ZIC3	ZIC3-2	HS749	True	0.6864795807890519	0.6953845507447323	0.8474202898550726	0.39565565845975437	0.9093008975076501
ZIC3	ZIC3-3	HS79	False	0.028271098208028828	0.03606643916969891	0.03450996257712147	0.229966944717225	-2.8031126218779727
ZIC3	ZIC3-1	HS79	True	0.046797426364182826	0.06507598195255625	0.035204836044185436	0.229966944717225	-2.22980514420974
ZIC3	ZIC3-2	HS79	True	0.05477042642396973	0.062361195731215964	0.04354528671754563	0.229966944717225	-2.1022263928762035
