## Supplementary tables for "Widespread variation in molecular interactions and regulatory properties among transcription factor isoforms": Table_S10.tsv

clone_id	gene_symbol	isoform_status	gencode_transcript_names	ensembl_transcript_ids	cds_seq	aa_seq	tf_family
CREB3L3-1	CREB3L3	annotated reference	CREB3L3-202	ENST00000595923	ATGAATACGGATTTAGCTGCTGGAAAGATGGCTTCTGCTGCCTGCTCCATGGACCCCATCGACAGCTTTGAGCTCCTGGATCTCCTGTTTGACCGGCAGGACGGCATCCTGAGACACGTGGAGCTGGGCGAGGGCTGGGGTCACGTCAAGGACCAGGTCCTGCCAAACCCCGACTCTGACGACTTCCTCAGCTCCATCCTGGGCTCTGGAGACTCACTGCCCAGCTCCCCACTCTGGTCCCCCGAAGGCAGTGATAGTGGCATCTCCGAAGACCTCCCCTCCGACCCCCAGGACACCCCTCCACGCAGCGGACCAGCCACCTCCCCCGCCGGCTGCCATCCTGCCCAGCCTGGCAAGGGGCCCTGCCTCTCCTATCATCCTGGCAACTCTTGCTCCACC…	MNTDLAAGKMASAACSMDPIDSFELLDLLFDRQDGILRHVELGEGWGHVKDQVLPNPDSDDFLSSILGSGDSLPSSPLWSPEGSDSGISEDLPSDPQDTPPRSGPATSPAGCHPAQPGKGPCLSYHPGNSCSTTTPGPVIQVPEASVTIDLEMWSPGGRICAEKPADPVDLSPRCNLTVKDLLLSGSSGDLQQHHLGASYLLRPGAGHCQELVLTEDEKKLLAKEGITLPTQLPLTKYEERVLKKIRRKIRNKQSAQESRKKKKEYIDGLETRMSACTAQNQELQRKVLHLEKQNLSLLEQLKKLQAIVVQSTSKSAQTGTCVAVLLLSFALIILPSISPFGPNKTESPGDFAPVRVFSRTLHNDAASRVAADAVPGSEAPGPRPEADTTREESPGSPG…	bZIP
DLX6-2	DLX6	annotated reference	DLX6-203	ENST00000555308	ATGGCAGCAGTAGCCTCCCGGGTGACCGCTCCTCTGTATTATTTGCTTACAGATCAACAAAAAACTACAGTGATTGAAAACGGGGAAATCAGGTTCAATGGAAAAGGGAAAAAGATTCGGAAGCCTCGGACCATTTATTCCAGCCTGCAGCTCCAGGCTTTAAACCATCGCTTTCAGCAGACACAGTATCTGGCCCTTCCAGAGAGAGCCGAACTGGCAGCTTCCTTAGGACTGACACAAACACAGGTGAAGATATGGTTTCAGAACAAACGCTCTAAGTTTAAGAAACTGCTGAAGCAGGGCAGTAATCCTCATGAGAGCGACCCCCTCCAGGGCTCGGCGGCCCTGTCGCCACGCTCGCCAGCGCTGCCTCCAGTCTGGGACGTTTCTGCCTCGGCC…	MAAVASRVTAPLYYLLTDQQKTTVIENGEIRFNGKGKKIRKPRTIYSSLQLQALNHRFQQTQYLALPERAELAASLGLTQTQVKIWFQNKRSKFKKLLKQGSNPHESDPLQGSAALSPRSPALPPVWDVSASAKGVSMPPNSYMPGYSHWYSSPHQDTMQRPQMM	Homeodomain
ELK3-1	ELK3	annotated reference	ELK3-201	ENST00000228741	ATGGAGAGTGCAATCACGCTGTGGCAGTTCCTGTTGCAGTTGCTGCTGGATCAGAAACATGAGCATTTGATCTGCTGGACCTCGAACGATGGTGAATTCAAGCTCCTCAAAGCAGAAGAAGTGGCCAAGCTGTGGGGACTCCGAAAAAACAAAACAAATATGAACTATGATAAGCTGAGCAGAGCCCTGCGATACTATTATGACAAGAACATCATCAAGAAGGTGATCGGGCAGAAGTTTGTGTACAAGTTTGTCTCTTTCCCGGAGATCCTGAAGATGGATCCTCACGCGGTGGAGATCAGCCGGGAGAGCCTTCTGCTGCAGGACAGCGACTGCAAGGCGTCTCCGGAGGGCCGCGAGGCCCACAAACACGGCCTGGCCGCCCTCAGAAGCACGAGC…	MESAITLWQFLLQLLLDQKHEHLICWTSNDGEFKLLKAEEVAKLWGLRKNKTNMNYDKLSRALRYYYDKNIIKKVIGQKFVYKFVSFPEILKMDPHAVEISRESLLLQDSDCKASPEGREAHKHGLAALRSTSRNEYIHSGLYSSFTINSLQNPPDAFKAIKTEKLEEPPEDSPPVEEVRTVIRFVTNKTDKHVTRPVVSLPSTSEAAAASAFLASSVSAKISSLMLPNAASISSASPFSSRSPSLSPNSPLPSEHRSLFLEAACHDSDSLEPLNLSSGSKTKSPSLPPKAKKPKGLEISAPPLVLSGTDIGSIALNSPALPSGSLTPAFFTAQTPNGLLLTPSPLLSSIHFWSSLSPVAPLSPARLQGPSTLFQFPTLLNGHMPVPIPSLDRAASPVL…	Ets
FOXD4L1-1	FOXD4L1	annotated reference	FOXD4L1-201	ENST00000306507	ATGAACCTGCCAAGAGCTGAGCGCCCTCGCTCCACACCGCAGCGCAGCCTCCGGGACTCCGATGGGGAAGACGGTAAAATCGATGTCCTGGGAGAGGAGGAAGATGAAGACGAGGTGGAAGACGAGGAGGAGGAGGCGAGCCAGAAGTTCCTAGAGCAGTCGCTCCAGCCGGGGCTGCAGGTGGCCCGGTGGGGCGGGGTTGCGCTTCCCCGAGAGCACATCGAGGGCGGCGGCCCGAGCGACCCCTCAGAGTTTGGCACCGAGTTCAGGGCACCGCCAAGGTCTGCGGCGGCCTCTGAAGATGCCCGGCAGCCGGCAAAGCCCCCCTACTCGTACATCGCGCTCATCACCATGGCCATCCTGCAAAGCCCGCACAAGCGCCTCACGCTCAGCGGCATC…	MNLPRAERPRSTPQRSLRDSDGEDGKIDVLGEEEDEDEVEDEEEEASQKFLEQSLQPGLQVARWGGVALPREHIEGGGPSDPSEFGTEFRAPPRSAAASEDARQPAKPPYSYIALITMAILQSPHKRLTLSGICAFISGRFPYYRRKFPAWQNSIRHNLSLNDCFVKIPREPGHPGKGTYWSLDPASQDMFDNGSFLRRRKRFKRHQLTPGAHLPHPFPLPAAHAALHNPRPGPLLGAPALPQPVPGAYPNTAPGRRPYALLHPHPPRYLLLSAPAYAGAPKKAEGAALATPGTLPVLQPSLGPQPWEEGKGLASPPGGGCISFSIESIMQGVRGAGTGAAQSLSPTAWSYCPLLQRPSSLSDNFAATAAASGGGLRQRLRSHQGRGAGRAPVGRVGAA…	Forkhead
FOXO3-2	FOXO3	annotated reference	FOXO3-203	ENST00000540898	ATGCGGGTCCAGAATGAGGGAACTGGCAAGAGCTCTTGGTGGATCATCAACCCTGATGGGGGGAAGAGCGGAAAAGCCCCCCGGCGGCGGGCTGTCTCCATGGACAATAGCAACAAGTATACCAAGAGCCGTGGCCGCGCAGCCAAGAAGAAGGCAGCCCTGCAGACAGCCCCCGAATCAGCTGACGACAGTCCCTCCCAGCTCTCCAAGTGGCCTGGCAGCCCCACGTCACGCAGCAGTGATGAGCTGGATGCGTGGACGGACTTCCGTTCACGCACCAATTCTAACGCCAGCACAGTCAGTGGCCGCCTGTCGCCCATCATGGCAAGCACAGAGTTGGATGAAGTCCAGGACGATGATGCGCCTCTCTCGCCCATGCTCTACAGCAGCTCAGCCAGC…	MRVQNEGTGKSSWWIINPDGGKSGKAPRRRAVSMDNSNKYTKSRGRAAKKKAALQTAPESADDSPSQLSKWPGSPTSRSSDELDAWTDFRSRTNSNASTVSGRLSPIMASTELDEVQDDDAPLSPMLYSSSASLSPSVSKPCTVELPRLTDMAGTMNLNDGLTENLMDDLLDNITLPPSQPSPTGGLMQRSSSFPYTTKGSGLGSPTSSFNSTVFGPSSLNSLRQSPMQTIQENKPATFSSMSHYGNQTLQDLLTSDSLSHSDVMMTQSDPLMSQASTAVSAQNSRRNVMLRNDPMMSFAAQPNQGSLVNQNLLHHQHQTQGALGGSRALSNSVSNMGLSESSSLGSAKHQQQSPVSQSMQTLSDSLSGSSLYSTSANLPVMGHEKFPSDLDLDMFNGS…	Forkhead
GATA1-1	GATA1	annotated reference	GATA1-202	ENST00000376670	ATGGAGTTCCCTGGCCTGGGGTCCCTGGGGACCTCAGAGCCCCTCCCCCAGTTTGTGGATCCTGCTCTGGTGTCCTCCACACCAGAATCAGGGGTTTTCTTCCCCTCTGGGCCTGAGGGCTTGGATGCAGCAGCTTCCTCCACTGCCCCGAGCACAGCCACCGCTGCAGCTGCGGCACTGGCCTACTACAGGGACGCTGAGGCCTACAGACACTCCCCAGTCTTTCAGGTGTACCCATTGCTCAACTGTATGGAGGGGATCCCAGGGGGCTCACCATATGCCGGCTGGGCCTACGGCAAGACGGGGCTCTACCCTGCCTCAACTGTGTGTCCCACCCGCGAGGACTCTCCTCCCCAGGCCGTGGAAGATCTGGATGGAAAAGGCAGCACCAGCTTCCTG…	MEFPGLGSLGTSEPLPQFVDPALVSSTPESGVFFPSGPEGLDAAASSTAPSTATAAAAALAYYRDAEAYRHSPVFQVYPLLNCMEGIPGGSPYAGWAYGKTGLYPASTVCPTREDSPPQAVEDLDGKGSTSFLETLKTERLSPDLLTLGPALPSSLPVPNSAYGGPDFSSTFFSPTGSPLNSAAYSSPKLRGTLPLPPCEARECVNCGATATPLWRRDRTGHYLCNACGLYHKMNGQNRPLIRPKKRLIVSKRAGTQCTNCQTTTTTLWRRNASGDPVCNACGLYYKLHQVNRPLTMRKDGIQTRNRKASGKGKKKRGSSLGGTGAAEGPAGGFMVVAGGSGSGNCGEVASGLTLGPPGTAHLYQGLGPVVLSGPVSHLMPFPGPLLGSPTGSFPTGPM…	GATA
HEY2-2	HEY2	annotated reference	HEY2-202	ENST00000368365	ATGGCAAGAAAGAAAAGGAGAGGGATTATAGAGAAAAGGCGTCGGGATCGGATAAATAACAGTTTATCTGAGTTGAGAAGACTTGTGCCAACTGCTTTTGAAAAACAAGGATCTGCAAAGTTAGAAAAAGCTGAAATATTGCAAATGACAGTGGATCATTTGAAGATGCTTCAGGCAACAGGGGGTAAAGGCTACTTTGACGCACACGCTCTTGCCATGGACTTCATGAGCATAGGATTCCGAGAGTGCCTAACAGAAGTTGCGCGGTACCTGAGCTCCGTGGAAGGCCTGGACTCCTCGGATCCGCTGCGGGTGCGGCTTGTGTCTCATCTCAGCACTTGCGCCACCCAGCGGGAGGCGGCGGCCATGACATCCTCCATGGCCCACCACCATCATCCG…	MARKKRRGIIEKRRRDRINNSLSELRRLVPTAFEKQGSAKLEKAEILQMTVDHLKMLQATGGKGYFDAHALAMDFMSIGFRECLTEVARYLSSVEGLDSSDPLRVRLVSHLSTCATQREAAAMTSSMAHHHHPLHPHHWAAAFHHLPAALLQPNGLHASESTPCRLSTTSEVPPAHGSALLTATFAHADSALRMPSTGSVAPCVPPLSTSLLSLSATVHAAAAAATAAAHSFPLSFAGAFPMLPPNAAAAVAAATAISPPLSVSATSSPQQTSSGTNNKPYRPWGTEVGAF	bHLH
HOMEZ-2	HOMEZ	annotated reference	HOMEZ-201	ENST00000357460	ATGGTGCGAGGCTGGGAGCCGCCGCCCGGGCTGGACTGCGCTATCTCTGAAGGGCACAAATCAGAAGGCACCATGCCTCCTAATAAAGAGGCCAGCGGTCTCAGTAGTTCACCAGCGGGGCTCATCTGCCTCCCTCCAATCTCTGAGGAGCTACAGCTTGTGTGGACGCAAGCAGCCCAGACCAGTGAGCTAGACAGCAATGAACACCTGCTCAAAACCTTCAGCTACTTTCCCTATCCCAGCCTAGCAGACATTGCCCTTCTCTGCCTACGTTATGGGTTGCAGATGGAGAAAGTCAAGACTTGGTTTATAGCCCAGCGCCTCCGCTGTGGTATTAGCTGGTCATCTGAAGAAATAGAAGAGACTCGAGCCCGAGTAGTCTACCGTCGGGACCAACTC…	MVRGWEPPPGLDCAISEGHKSEGTMPPNKEASGLSSSPAGLICLPPISEELQLVWTQAAQTSELDSNEHLLKTFSYFPYPSLADIALLCLRYGLQMEKVKTWFIAQRLRCGISWSSEEIEETRARVVYRRDQLHFKSLLSFTHHAGRPPEEVPPPPVPAPEQVGIGIGPPTLSKPTQTKGLKVEPEEPSQMPPLPQSHQKLKESLMTPGSGAFPYQSDFWQHLQSSGLSKEQAGRGPNQSHGIGTASWNHSTTVPQPQARDKPPPIALIASSCKEESASSVTPSSSSTSSSFQVLANGATAASKPLQPLGCVPQSVSPSEQALPPHLEPAWPQGLRHNSVPGRVGPTEYLSPDMQRQRKTKRKTKEQLAILKSFFLQCQWARREDYQKLEQITGLPRPE…	Homeodomain
HOXA9-1	HOXA9	annotated reference	HOXA9-201	ENST00000343483	ATGGCCACCACTGGGGCCCTGGGCAACTACTACGTGGACTCGTTCCTGCTGGGCGCCGACGCCGCGGATGAGCTGAGCGTTGGCCGCTATGCGCCGGGGACCCTGGGCCAGCCTCCCCGGCAGGCGGCGACGCTGGCCGAGCACCCCGACTTCAGCCCGTGCAGCTTCCAGTCCAAGGCGACGGTGTTTGGCGCCTCGTGGAACCCAGTGCACGCGGCGGGCGCCAACGCTGTACCCGCTGCGGTGTACCACCACCATCACCACCACCCCTACGTGCACCCCCAGGCGCCCGTGGCGGCGGCGGCGCCGGACGGCAGGTACATGCGCTCCTGGCTGGAGCCCACGCCCGGTGCGCTCTCCTTCGCGGGCTTGCCCTCCAGCCGGCCTTATGGCATTAAA…	MATTGALGNYYVDSFLLGADAADELSVGRYAPGTLGQPPRQAATLAEHPDFSPCSFQSKATVFGASWNPVHAAGANAVPAAVYHHHHHHPYVHPQAPVAAAAPDGRYMRSWLEPTPGALSFAGLPSSRPYGIKPEPLSARRGDCPTLDTHTLSLTDYACGSPPVDREKQPSEGAFSENNAENESGGDKPPIDPNNPAANWLHARSTRKKRCPYTKHQTLELEKEFLFNMYLTRDRRYEVARLLNLTERQVKIWFQNRRMKMKKINKDRAKDE	Homeodomain
IRX4-1	IRX4	annotated reference	IRX4-207|IRX4-208	ENST00000613726|ENST00000622814	ATGTCCTACCCGCAGTTTGGATACCCCTACTCCTCGGCTCCCCAGTTCTTGATGGCCACCAACTCCCTGAGCACGTGCTGCGAGTCCGGAGGCCGCACGCTGGCGGACTCCGGGCCCGCCGCCTCGGCCCAGGCGCCGGTCTACTGCCCGGTCTACGAGAGCCGGCTGCTGGCCACCGCGCGCCACGAGCTCAACTCGGCCGCGGCGCTGGGCGTCTATGGGGGTCCCTATGGCGGATCGCAGGGCTATGGCAACTACGTGACCTACGGCTCGGAGGCGTCCGCCTTCTACTCGCTGAACAGCTTTGATTCCAAGGATGGTTCGGGATCTGCGCATGGGGGCCTGGCACCAGCCGCTGCCGCCTACTACCCTTACGAGCCAGCTCTGGGCCAGTACCCC…	MSYPQFGYPYSSAPQFLMATNSLSTCCESGGRTLADSGPAASAQAPVYCPVYESRLLATARHELNSAAALGVYGGPYGGSQGYGNYVTYGSEASAFYSLNSFDSKDGSGSAHGGLAPAAAAYYPYEPALGQYPYDRIKRLGGHPHKGIGLDLSGLGRSPGSLYGTMDSGTRRKNATRETTSTLKAWLQEHRKNPYPTKGEKIMLAIITKMTLTQVSTWFANARRRLKKENKMTWPPRNKCADEKRPYAEGEEEEGGEEEAREEPLKSSKNAEPVGKEEKELELSDLDDFDPLEAEPPACELKPPFHSLDGGLERVPAAPDGPVKEASGALRMSLAAGGGAALDEDLERARSCLRSAAAGPEPLPGAEGGPQVCEAKLGFVPAGASAGLEAKPRIWSLAH…	Homeodomain
KLF4-1	KLF4	annotated reference	KLF4-201	ENST00000374672	ATGAGGCAGCCACCTGGCGAGTCTGACATGGCTGTCAGCGACGCGCTGCTCCCATCTTTCTCCACGTTCGCGTCTGGCCCGGCGGGAAGGGAGAAGATACTGCGTCAAGCAGGTGCCCCGAATAACCGCTGGCGGGAGGAGCTCTCCCACATGAAGCGACTTCCCCCAGTGCTTCCCGGCCGCCCCTATGACCTGGCGGCGGCGACCGTGGCCACAGACCTGGAGAGCGGCGGAGCCGGTGCGGCTTGCGGCGGTAGCAACCTGGCGCCCCTACCTCGGAGAGAGACCGAGGAGTTCAACGATCTCCTGGACCTGGACTTTATTCTCTCCAATTCGCTGACCCATCCTCCGGAGTCAGTGGCCGCCACCGTGTCCTCGTCAGCGTCAGCCTCCTCTTCG…	MRQPPGESDMAVSDALLPSFSTFASGPAGREKILRQAGAPNNRWREELSHMKRLPPVLPGRPYDLAAATVATDLESGGAGAACGGSNLAPLPRRETEEFNDLLDLDFILSNSLTHPPESVAATVSSSASASSSSSPSSSGPASAPSTCSFTYPIRAGNDPGVAPGGTGGGLLYGRESAPPPTAPFNLADINDVSPSGGFVAELLRPELDPVYIPPQQPQPPGGGLMGKFVLKASLSAPGSEYGSPSVISVSKGSPDGSHPVVVAPYNGGPPRTCPKIKQEAVSSCTHLGAGPPLSNGHRPAAHDFPLGRQLPSRTTPTLGLEEVLSSRDCHPALPLPPGFHPHPGPNYPSFLPDQMQPQVPPLHYQELMPPGSCMPEEPKPKRGRRSWPRKRTATHTCD…	C2H2 ZF
KLF6-1	KLF6	annotated reference	KLF6-206	ENST00000497571	ATGGACGTGCTCCCCATGTGCAGCATCTTCCAGGAGCTCCAGATCGTGCACGAGACCGGCTACTTCTCGGCGCTGCCGTCTCTGGAGGAGTACTGGCAACAGACCTGCCTAGAGCTGGAACGTTACCTCCAGAGCGAGCCCTGCTATGTTTCAGCCTCAGAAATCAAATTTGACAGCCAGGAAGATCTGTGGACCAAAATCATTCTGGCTCGGGAGAAAAAGGAGGAATCCGAACTGAAGATATCTTCCAGTCCTCCAGAGGACACTCTCATCAGCCCGAGCTTTTGTTACAACTTAGAGACCAACAGCCTGAACTCAGATGTCAGCAGCGAATCCTCTGACAGCTCCGAGGAACTTTCTCCCACGGCCAAGTTTACCTCCGACCCCATTGGCGAAGTT…	MDVLPMCSIFQELQIVHETGYFSALPSLEEYWQQTCLELERYLQSEPCYVSASEIKFDSQEDLWTKIILAREKKEESELKISSSPPEDTLISPSFCYNLETNSLNSDVSSESSDSSEELSPTAKFTSDPIGEVLVSSGKLSSSVTSTPPSSPELSREPSQLWGCVPGELPSPGKVRSGTSGKPGDKGNGDASPDGRRRVHRCHFNGCRKVYTKSSHLKAHQRTHTGEKPYRCSWEGCEWRFARSDELTRHFRKHTGAKPFKCSHCDRCFSRSDHLALHMKRHL	C2H2 ZF
LCOR-2	LCOR	annotated reference	LCOR-209	ENST00000540664	ATGCAGCGAATGATCCAACAATTTGCTGCTGAATATACCTCAAAAAATAGCTCTACTCAGGACCCCAGCCAGCCCAATAGCACAAAGAACCAAAGCCTGCCGAAAGCATCTCCAGTCACCACCTCTCCCACGGCTGCAACTACTCAGAACCCTGTGCTCAGCAAACTTCTCATGGCTGACCAAGACTCACCTCTGGACCTTACTGTCAGAAAGTCTCAGTCAGAACCTAGCGAACAAGACGGTGTACTTGATCTGTCCACTAAGAAAAGTCCATGTGCTGGCAGCACTTCCCTGAGCCACTCTCCAGGCTGCTCCAGTACTCAAGGGAACGGGCGACCTGGGAGACCCAGCCAGTACCGCCCAGACGGACTTCGGAGTGGTGATGGGGTACCTCCAAGA…	MQRMIQQFAAEYTSKNSSTQDPSQPNSTKNQSLPKASPVTTSPTAATTQNPVLSKLLMADQDSPLDLTVRKSQSEPSEQDGVLDLSTKKSPCAGSTSLSHSPGCSSTQGNGRPGRPSQYRPDGLRSGDGVPPRSLQDGTREGFGHSTSLKVPLARSLQISEELLSRNQLSTAASLGPSGLQNHGQHLILSREASWAKPHYEFNLSRMKFRGNGALSNISDLPFLAENSAFPKMALQAKQDGKKDVSHSSPVDLKIPQVRGMDLSWESRTGDQYSYSSLVMGSQTESALSKKLRAILPKQSRKSMLDAGPDSWGSDAEQSTSGQPYPTSDQEGDPGSKQPRKKRGRYRQYNSEILEEAISVVMSGKMSVSKAQSIYGIPHSTLEYKVKERLGTLKNPPKK…	Pipsqueak
MEF2A-1	MEF2A	annotated reference	MEF2A-202	ENST00000354410	ATGGGGCGGAAGAAAATACAAATCACACGCATAATGGATGAAAGGAACCGACAGGTCACTTTTACAAAGAGAAAGTTTGGATTAATGAAGAAAGCCTATGAACTTAGTGTGCTCTGTGACTGTGAAATAGCACTCATCATTTTCAACAGCTCTAACAAACTGTTTCAATATGCTAGCACTGATATGGACAAAGTTCTTCTCAAGTATACAGAATATAATGAACCTCATGAAAGCAGAACCAACTCGGATATTGTTGAGGCTCTGAACAAGAAGGAACACAGAGGGTGCGACAGCCCAGACCCTGATACTTCATATGTGCTAACTCCACATACAGAAGAAAAATATAAAAAAATTAATGAGGAATTTGATAATATGATGCGGAATCATAAAATCGCACCT…	MGRKKIQITRIMDERNRQVTFTKRKFGLMKKAYELSVLCDCEIALIIFNSSNKLFQYASTDMDKVLLKYTEYNEPHESRTNSDIVEALNKKEHRGCDSPDPDTSYVLTPHTEEKYKKINEEFDNMMRNHKIAPGLPPQNFSMSVTVPVTSPNALSYTNPGSSLVSPSLAASSTLTDSSMLSPPQTTLHRNVSPGAPQRPPSTGNAGGMLSTTDLTVPNGAGSSPVGNGFVNSRASPNLIGATGANSLGKVMPTKSPPPPGGGNLGMNSRKPDLRVVIPPSSKGMMPPLNTQRISSSQATQPLATPVVSVTTPSLPPQGLVYSAMPTAYNTDYSLTSADLSALQGFNSPGMLSLGQVSAWQQHHLGQAALSSLVAGGQLSQGSNLSINTNQNISIKSEPI…	MADS box
NEUROD1-1	NEUROD1	annotated reference	NEUROD1-201	ENST00000295108	ATGACCAAATCGTACAGCGAGAGTGGGCTGATGGGCGAGCCTCAGCCCCAAGGTCCTCCAAGCTGGACAGACGAGTGTCTCAGTTCTCAGGACGAGGAGCACGAGGCAGACAAGAAGGAGGACGACCTCGAAGCCATGAACGCAGAGGAGGACTCACTGAGGAACGGGGGAGAGGAGGAGGACGAAGATGAGGACCTGGAAGAGGAGGAAGAAGAGGAAGAGGAGGATGACGATCAAAAGCCCAAGAGACGCGGCCCCAAAAAGAAGAAGATGACTAAGGCTCGCCTGGAGCGTTTTAAATTGAGACGCATGAAGGCTAACGCCCGGGAGCGGAACCGCATGCACGGACTGAACGCGGCGCTAGACAACCTGCGCAAGGTGGTGCCTTGCTATTCTAAG…	MTKSYSESGLMGEPQPQGPPSWTDECLSSQDEEHEADKKEDDLEAMNAEEDSLRNGGEEEDEDEDLEEEEEEEEEDDDQKPKRRGPKKKKMTKARLERFKLRRMKANARERNRMHGLNAALDNLRKVVPCYSKTQKLSKIETLRLAKNYIWALSEILRSGKSPDLVSFVQTLCKGLSQPTTNLVAGCLQLNPRTFLPEQNQDMPPHLPTASASFPVHPYSYQSPGLPSPPYGTMDSSHVFHVKPPPHAYSAALEPFFESPLTDCTSPSFDGPLSPPLSINGNFSFKHEPSAEFEKNYAFTMHYPAATLAGAQSHGSIFSGTAAPRCEIPIDNIMSFDSHSHHERVMSAQLNAIFHD	bHLH
NEUROG1-1	NEUROG1	annotated reference	NEUROG1-201	ENST00000314744	ATGCCAGCCCGCCTTGAGACCTGCATCTCCGACCTCGACTGCGCCAGCAGCAGCGGCAGTGACCTATCCGGCTTCCTCACCGACGAGGAAGACTGTGCCAGACTCCAACAGGCAGCCTCCGCTTCGGGGCCGCCCGCGCCGGCCCGCAGGGGCGCGCCCAATATCTCCCGGGCGTCTGAGGTTCCAGGGGCACAGGACGACGAGCAGGAGAGGCGGCGGCGCCGCGGCCGGACGCGGGTCCGCTCCGAGGCGCTGCTGCACTCGCTGCGCAGGAGCCGGCGCGTCAAGGCCAACGATCGCGAGCGCAACCGCATGCACAACTTGAACGCGGCCCTGGACGCACTGCGCAGCGTGCTGCCCTCGTTCCCCGACGACACCAAGCTCACCAAAATCGAGACG…	MPARLETCISDLDCASSSGSDLSGFLTDEEDCARLQQAASASGPPAPARRGAPNISRASEVPGAQDDEQERRRRRGRTRVRSEALLHSLRRSRRVKANDRERNRMHNLNAALDALRSVLPSFPDDTKLTKIETLRFAYNYIWALAETLRLADQGLPGGGARERLLPPQCVPCLPGPPSPASDAESWGSGAAAASPLSDPSSPAASEDFTYRPGDPVFSFPSLPKDLLHTTPCFIPYH	bHLH
NFAT5-1	NFAT5	novel reference	NA	NA	ATGCCCTCGGACTTCATCTCATTGCTCAGCGCGGACCTAGACCTGGAATCGCCCAAGTCCCTCTACTCGCGAGAATCTGTCTATGATCTTCTCCCAAAGGAGTTACAGTTACCTCCATCTAGAGAAACATCTGTAGCATCAATGAGTCAGACAAGCGGTGGTGAGGCAGGCTCGCCTCCTCCAGCTGTTGTTGCTGCTGATGCTTCTTCAGCTCCCTCCTCTTCCTCCATGGGCGGTGCTTGCAGCTCCTTTACCACCTCTTCCAGCCCTACCATTTATTCTACCTCAGTCACCGACAGCAAGGCTATGCAAGTGGAGAGCTGCTCCTCAGCCGTGGGGAACAACATGCCTGGAATTCAAGGAGCCACATCTTCGCCTCAACCACAGGCTACTTTATTT…	MPSDFISLLSADLDLESPKSLYSRESVYDLLPKELQLPPSRETSVASMSQTSGGEAGSPPPAVVAADASSAPSSSSMGGACSSFTTSSSPTIYSTSVTDSKAMQVESCSSAVGNNMPGIQGATSSPQPQATLFHNTAGGTMNQLQNSPGSSQQTSGMFLFGIQNNCSQLLTSGPATLPDQLMAISQPGQPQNEGQPPVTTLLSQQMPENSPLASSINTNQNIEKIDLLVSLQNQGNNLTGSF	Rel
NFYC-1	NFYC	annotated reference	NFYC-202|NFYC-205|NFYC-212|NFYC-213	ENST00000372651|ENST00000372654|ENST00000440226|ENST00000447388	ATGTCCACAGAAGGAGGATTTGGTGGTACTAGCAGCAGTGATGCCCAGCAAAGCCTACAGTCGTTCTGGCCTCGGGTCATGGAAGAAATCCGGAATTTAACAGTGAAAGACTTCCGAGTGCAGGAACTCCCACTGGCTCGTATTAAGAAGATTATGAAACTGGATGAAGATGTGAAGATGATCAGTGCAGAAGCGCCTGTACTCTTTGCCAAGGCAGCCCAGATTTTTATCACAGAGTTGACTCTTCGAGCCTGGATTCACACAGAAGATAACAAGCGCCGGACTCTACAGAGAAATGATATCGCCATGGCAATTACAAAATTTGATCAGTTTGATTTTCTCATCGATATTGTTCCAAGAGATGAACTGAAACCTCCAAAGCGTCAGGAGGAGGTGCGC…	MSTEGGFGGTSSSDAQQSLQSFWPRVMEEIRNLTVKDFRVQELPLARIKKIMKLDEDVKMISAEAPVLFAKAAQIFITELTLRAWIHTEDNKRRTLQRNDIAMAITKFDQFDFLIDIVPRDELKPPKRQEEVRQSVTPAEPVQYYFTLAQQPTAVQVQGQQQGQQTTSSTTTIQPGQIIIAQPQQGQTTPVTMQVGEGQQVQIVQAQPQGQAQQAQSGTGQTMQVMQQIITNTGEIQQIPVQLNAGQLQYIRLAQPVSGTQVVQGQIQTLATNAQQITQTEVQQGQQQFSQFTDGQQLYQIQQVTMPAGQDLAQPMFIQSANQPSDGQAPQVTGD	Unknown
NKRF-1	NKRF	annotated reference	NKRF-204	ENST00000542113	ATGGGCTTTATGTTACCTCTCATCTTCAGGTACAGCCCACGCTTGATGGAAAAAATTCTCCAAATGGCTGAAGGTATTGATATTGGGGAGATGCCTTCATATGATCTGGTGCTGTCCAAACCTTCCAAAGGTCAAAAACGCCACCTCTCAACATGTGATGGTCAAAATCCTCCTAAAAAGCAAGCCGGTTCCAAATTCCATGCGAGACCTCGTTTTGAGCCTGTACATTTTGTAGCTAGTAGTTCAAAAGATGAAAGACAGGAAGATCCTTATGGCCCTCAAACAAAAGAGGTAAATGAACAAACACATTTTGCCAGCATGCCAAGAGACATCTACCAAGATTATACTCAAGACTCTTTCAGTATACAAGATGGGAATTCTCAGTATTGTGATTCATCA…	MGFMLPLIFRYSPRLMEKILQMAEGIDIGEMPSYDLVLSKPSKGQKRHLSTCDGQNPPKKQAGSKFHARPRFEPVHFVASSSKDERQEDPYGPQTKEVNEQTHFASMPRDIYQDYTQDSFSIQDGNSQYCDSSGFILTKDQPVTANMYFDSGNPAPSTTSQQANSQSTPEPSPSQTFPDSVVAEKQYFIEKLTATIWKNLSNPEMTSGSDKINYTYMLTRCIQACKTNPEYIYAPLKEIPPADIPKNKKLLTDGYACEVRCQNIYLTTGYAGSKNGSRDRATELAVKLLQKRIEVRVVRRKFKHTFGEDLVVCQIGMSSYEFPPALKPPEDLVVLGKDASGQPIFNASAKHWTNFVITENANDAIGILNNSASFNKMSIEYKYEMMPNRTWRCRVFLQD…	Unknown
NR3C1-1	NR3C1	annotated reference	NR3C1-202|NR3C1-203|NR3C1-209	ENST00000343796|ENST00000394464|ENST00000503201	ATGGACTCCAAAGAATCATTAACTCCTGGTAGAGAAGAAAACCCCAGCAGTGTGCTTGCTCAGGAGAGGGGAGATGTGATGGACTTCTATAAAACCCTAAGAGGAGGAGCTACTGTGAAGGTTTCTGCGTCTTCACCCTCACTGGCTGTCGCTTCTCAATCAGACTCCAAGCAGCGAAGACTTTTGGTTGATTTTCCAAAAGGCTCAGTAAGCAATGCGCAGCAGCCAGATCTGTCCAAAGCAGTTTCACTCTCAATGGGACTGTATATGGGAGAGACAGAAACAAAAGTGATGGGAAATGACCTGGGATTCCCACAGCAGGGCCAAATCAGCCTTTCCTCGGGGGAAACAGACTTAAAGCTTTTGGAAGAAAGCATTGCAAACCTCAATAGGTCGACC…	MDSKESLTPGREENPSSVLAQERGDVMDFYKTLRGGATVKVSASSPSLAVASQSDSKQRRLLVDFPKGSVSNAQQPDLSKAVSLSMGLYMGETETKVMGNDLGFPQQGQISLSSGETDLKLLEESIANLNRSTSVPENPKSSASTAVSAAPTEKEFPKTHSDVSSEQQHLKGQTGTNGGNVKLYTTDQSTFDILQDLEFSSGSPGKETNESPWRSDLLIDENCLLSPLAGEDDSFLLEGNSNEDCKPLILPDTKPKIKDNGDLVLSSPSNVTLPQVKTEKEDFIELCTPGVIKQEKLGTVYCQASFPGANIIGNKMSAISVHGVSTSGGQMYHYDMNTASLSQQQDQKPIFNVIPPIPVGSENWNRCQGSGDDNLTSLGTLNFPGRTVFSNGYSSPSMR…	Nuclear receptor
POU2F2-4	POU2F2	annotated reference	POU2F2-207	ENST00000529067	ATGGTTCACTCCAGCATGGGGGCTCCAGAAATAAGAATGTCTAAGCCCCTGGAGGCCGAGAAGCAAGGTCTGGACTCCCCATCAGAGCACACAGACACCGAAAGAAATGGACCAGACACTAATCATCAGAACCCCCAAAATAAGACCTCCCCATTCTCCGTGTCCCCAACTGGCCCCAGTACAAAGATCAAGGCTGAAGACCCCAGTGGCGATTCAGCCCCAGCAGCACCCCTGCCCCCTCAGCCGGCCCAGCCTCATCTGCCCCAGGCCCAACTCATGTTGACGGGCAGCCAGCTAGCTGGGGACATACAGCAGCTCCTCCAGCTCCAGCAGCTGGTGCTTGTGCCAGGCCACCACCTCCAGCCACCTGCTCAGTTCCTGCTACCGCAGGCCCAGCAG…	MVHSSMGAPEIRMSKPLEAEKQGLDSPSEHTDTERNGPDTNHQNPQNKTSPFSVSPTGPSTKIKAEDPSGDSAPAAPLPPQPAQPHLPQAQLMLTGSQLAGDIQQLLQLQQLVLVPGHHLQPPAQFLLPQAQQSQPGLLPTPNLFQLPQQTQGALLTSQPRAGLPTQPPKCLEPPSHPEEPSDLEELEQFARTFKQRRIKLGFTQGDVGLAMGKLYGNDFSQTTISRFEALNLSFKNMCKLKPLLEKWLNDAETMSVDSSLPSPNQLSSPSLGFDGLPGRRRKKRTSIETNVRFALEKSFLANQKPTSEEILLIAEQLHMEKEVIRVWFCNRRQKEKRINPCSAAPMLPSPGKPASYSPHMVTPQGGAGTLPLSQASSSLSTTAQTPALKAATRLSACQA	Homeodomain; POU
POU5F1-1	POU5F1	annotated reference	POU5F1-201	ENST00000259915	ATGGCGGGACACCTGGCTTCAGATTTTGCCTTCTCGCCCCCTCCAGGTGGTGGAGGTGATGGGCCAGGGGGGCCGGAGCCGGGCTGGGTTGATCCTCGGACCTGGCTAAGCTTCCAAGGCCCTCCTGGAGGGCCAGGAATCGGGCCGGGGGTTGGGCCAGGCTCTGAGGTGTGGGGGATTCCCCCATGCCCCCCGCCGTATGAGTTCTGTGGGGGGATGGCGTACTGTGGGCCCCAGGTTGGAGTGGGGCTAGTGCCCCAAGGCGGCTTGGAGACCTCTCAGCCTGAGGGCGAAGCAGGAGTCGGGGTGGAGAGCAACTCCGATGGGGCCTCCCCGGAGCCCTGCACCGTCACCCCTGGTGCCGTGAAGCTGGAGAAGGAGAAGCTGGAGCAAAACCCG…	MAGHLASDFAFSPPPGGGGDGPGGPEPGWVDPRTWLSFQGPPGGPGIGPGVGPGSEVWGIPPCPPPYEFCGGMAYCGPQVGVGLVPQGGLETSQPEGEAGVGVESNSDGASPEPCTVTPGAVKLEKEKLEQNPEESQDIKALQKELEQFAKLLKQKRITLGYTQADVGLTLGVLFGKVFSQTTICRFEALQLSFKNMCKLRPLLQKWVEEADNNENLQEICKAETLVQARKRKRTSIENRVRGNLENLFLQCPKPTLQQISHIAQQLGLEKDVVRVWFCNRRQKGKRSSSDYAQREDFEAAGSPFSGGPVSFPLAPGPHFGTPGYGSPHFTALYSSVPFPEGEAFPPVSVTTLGSPMHSN	Homeodomain; POU
RARA-1	RARA	annotated reference	RARA-201|RARA-204	ENST00000254066|ENST00000394089	ATGGCCAGCAACAGCAGCTCCTGCCCGACACCTGGGGGCGGGCACCTCAATGGGTACCCGGTGCCTCCCTACGCCTTCTTCTTCCCCCCTATGCTGGGTGGACTCTCCCCGCCAGGCGCTCTGACCACTCTCCAGCACCAGCTTCCAGTTAGTGGATATAGCACACCATCCCCAGCCACCATTGAGACCCAGAGCAGCAGTTCTGAAGAGATAGTGCCCAGCCCTCCCTCGCCACCCCCTCTACCCCGCATCTACAAGCCTTGCTTTGTCTGTCAGGACAAGTCCTCAGGCTACCACTATGGGGTCAGCGCCTGTGAGGGCTGCAAGGGCTTCTTCCGCCGCAGCATCCAGAAGAACATGGTGTACACGTGTCACCGGGACAAGAACTGCATCATCAAC…	MASNSSSCPTPGGGHLNGYPVPPYAFFFPPMLGGLSPPGALTTLQHQLPVSGYSTPSPATIETQSSSSEEIVPSPPSPPPLPRIYKPCFVCQDKSSGYHYGVSACEGCKGFFRRSIQKNMVYTCHRDKNCIINKVTRNRCQYCRLQKCFEVGMSKESVRNDRNKKKKEVPKPECSESYTLTPEVGELIEKVRKAHQETFPALCQLGKYTTNNSSEQRVSLDIDLWDKFSELSTKCIIKTVEFAKQLPGFTTLTIADQITLLKAACLDILILRICTRYTPEQDTMTFSDGLTLNRTQMHNAGFGPLTDLVFAFANQLLPLEMDDAETGLLSAICLICGDRQDLEQPDRVDMLQEPLLEALKVYVRKRRPSRPHMFPKMLMKITDLRSISAKGAERVITLK…	Nuclear receptor
REL-1	REL	annotated reference	REL-202	ENST00000394479	ATGGCCTCCGGTGCGTATAACCCGTATATAGAGATAATTGAACAACCCAGGCAGAGGGGAATGCGTTTTAGATACAAATGTGAAGGGCGATCAGCAGGCAGCATTCCAGGGGAGCACAGCACAGACAACAACCGAACATACCCTTCTATCCAGATTATGAACTATTATGGAAAAGGAAAAGTGAGAATTACATTAGTAACAAAGAATGACCCATATAAACCTCATCCTCATGATTTAGTTGGAAAAGACTGCAGAGACGGCTACTATGAAGCAGAATTTGGACAAGAACGCAGACCTTTGTTTTTCCAAAATTTGGGTATTCGATGTGTGAAGAAAAAAGAAGTAAAAGAAGCTATTATTACAAGAATAAAGGCAGGAATCAATCCATTCAATGTCCCT…	MASGAYNPYIEIIEQPRQRGMRFRYKCEGRSAGSIPGEHSTDNNRTYPSIQIMNYYGKGKVRITLVTKNDPYKPHPHDLVGKDCRDGYYEAEFGQERRPLFFQNLGIRCVKKKEVKEAIITRIKAGINPFNVPEKQLNDIEDCDLNVVRLCFQVFLPDEHGNLTTALPPVVSNPIYDNRAPNTAELRICRVNKNCGSVRGGDEIFLLCDKVQKDDIEVRFVLNDWEAKGIFSQADVHRQVAIVFKTPPYCKAITEPVTVKMQLRRPSDQEVSESMDFRYLPDEKDTYGNKAKKQKTTLLFQKLCQDHVNFPERPRPGLLGSIGEGRYFKKEPNLFSHDAVVREMPTGVSSQAESYYPSPGPISSGLSHHASMAPLPSSSWSSVAHPTPRSGNTNPLSSF…	Rel
RUNX1-1	RUNX1	annotated reference	RUNX1-202	ENST00000344691	ATGCGTATCCCCGTAGATGCCAGCACGAGCCGCCGCTTCACGCCGCCTTCCACCGCGCTGAGCCCAGGCAAGATGAGCGAGGCGTTGCCGCTGGGCGCCCCGGACGCCGGCGCTGCCCTGGCCGGCAAGCTGAGGAGCGGCGACCGCAGCATGGTGGAGGTGCTGGCCGACCACCCGGGCGAGCTGGTGCGCACCGACAGCCCCAACTTCCTCTGCTCCGTGCTGCCTACGCACTGGCGCTGCAACAAGACCCTGCCCATCGCTTTCAAGGTGGTGGCCCTAGGGGATGTTCCAGATGGCACTCTGGTCACTGTGATGGCTGGCAATGATGAAAACTACTCGGCTGAGCTGAGAAATGCTACCGCAGCCATGAAGAACCAGGTTGCAAGATTTAATGAC…	MRIPVDASTSRRFTPPSTALSPGKMSEALPLGAPDAGAALAGKLRSGDRSMVEVLADHPGELVRTDSPNFLCSVLPTHWRCNKTLPIAFKVVALGDVPDGTLVTVMAGNDENYSAELRNATAAMKNQVARFNDLRFVGRSGRGKSFTLTITVFTNPPQVATYHRAIKITVDGPREPRRHRQKLDDQTKPGSLSFSERLSELEQLRRTAMRVSPHHPAPTPNPRASLNHSTAFNPQPQSQMQDTRQIQPSPPWSYDQSYQYLGSIASPSVHPATPISPGRASGMTTLSAELSSRLSTAPDLTAFSDPRQFPALPSISDPRMHYPGAFTYSPTPVTSGIGIGMSAMGSATRYHTYLPPPYPGSSQAQGGPFQASSPSYHLYYGASAGSYQFSMVGGERSPP…	Runt
RXRA-1	RXRA	annotated reference	RXRA-202	ENST00000481739	ATGGACACCAAACATTTCCTGCCGCTCGATTTCTCCACCCAGGTGAACTCCTCCCTCACCTCCCCGACGGGGCGAGGCTCCATGGCTGCCCCCTCGCTGCACCCGTCCCTGGGGCCTGGCATCGGCTCCCCGGGACAGCTGCATTCTCCCATCAGCACCCTGAGCTCCCCCATCAACGGCATGGGCCCGCCTTTCTCGGTCATCAGCTCCCCCATGGGCCCCCACTCCATGTCGGTGCCCACCACACCCACCCTGGGCTTCAGCACTGGCAGCCCCCAGCTCAGCTCACCTATGAACCCCGTCAGCAGCAGCGAGGACATCAAGCCCCCCCTGGGCCTCAATGGCGTCCTCAAGGTCCCCGCCCACCCCTCAGGAAACATGGCTTCCTTCACCAAGCAC…	MDTKHFLPLDFSTQVNSSLTSPTGRGSMAAPSLHPSLGPGIGSPGQLHSPISTLSSPINGMGPPFSVISSPMGPHSMSVPTTPTLGFSTGSPQLSSPMNPVSSSEDIKPPLGLNGVLKVPAHPSGNMASFTKHICAICGDRSSGKHYGVYSCEGCKGFFKRTVRKDLTYTCRDNKDCLIDKRQRNRCQYCRYQKCLAMGMKREAVQEERQRGKDRNENEVESTSSANEDMPVERILEAELAVEPKTETYVEANMGLNPSSPNDPVTNICQAADKQLFTLVEWAKRIPHFSELPLDDQVILLRAGWNELLIASFSHRSIAVKDGILLATGLHVHRNSAHSAGVGAIFDRVLTELVSKMRDMQMDKTELGCLRAIVLFNPDSKGLSNPAEVEALREKVYAS…	Nuclear receptor
RXRB-1	RXRB	annotated reference	RXRB-202	ENST00000374685	ATGTCTTGGGCCGCTCGCCCGCCCTTCCTCCCTCAGCGGCATGCCGCAGGGCAGTGTGGGCCGGTGGGGGTGCGAAAAGAAATGCATTGTGGGGTCGCGTCCCGGTGGCGGCGGCGACGGCCCTGGCTGGATCCCGCAGCGGCGGCGGCGGCGGCGGTGGCAGGCGGAGAACAACAAACCCCGGAGCCGGAGCCAGGGGAGGCTGGACGGGACGGGATGGGCGACAGCGGGCGGGACTCCCGAAGCCCAGACAGCTCCTCCCCAAATCCCCTTCCCCAGGGAGTCCCTCCCCCTTCTCCTCCTGGGCCACCCCTACCCCCTTCAACAGCTCCATCCCTTGGAGGCTCTGGGGCCCCACCCCCACCCCCGATGCCACCACCCCCACTGGGCTCTCCCTTT…	MSWAARPPFLPQRHAAGQCGPVGVRKEMHCGVASRWRRRRPWLDPAAAAAAAVAGGEQQTPEPEPGEAGRDGMGDSGRDSRSPDSSSPNPLPQGVPPPSPPGPPLPPSTAPSLGGSGAPPPPPMPPPPLGSPFPVISSSMGSPGLPPPAPPGFSGPVSSPQINSTVSLPGGGSGPPEDVKPPVLGVRGLHCPPPPGGPGAGKRLCAICGDRSSGKHYGVYSCEGCKGFFKRTIRKDLTYSCRDNKDCTVDKRQRNRCQYCRYQKCLATGMKREAVQEERQRGKDKDGDGEGAGGAPEEMPVDRILEAELAVEQKSDQGVEGPGGTGGSGSSPNDPVTNICQAADKQLFTLVEWAKRIPHFSSLPLDDQVILLRAGWNELLIASFSHRSIDVRDGILLAT…	Nuclear receptor
SALL3-1	SALL3	novel reference	NA	NA	ATGTCTCGGCGCAAGCAGGCCAAGCCCCAGCACCTCAAGTCGGACGAGGAGCTGCTGCCGCCTGACGGGGCTCCCGAGCACGGTCCCAGCCAAAGCACTCCTAGCCTGATCTCCAGCGCCGCACCCACCATGATCAAAATGGAAGTGAACGGTCACGGCAAGGCCATGGCGCTGGGCGAGGGTCCCCCGCTGCCCGCGGGCGTCCAGGTCCCCGCCGGGCCTCAGACAGTGATGGGCCCGGGCCTGGCGCCCATGCTGGCCCCCCCACCGCGCCGGACGCCCAAGCAGCACAACTGCCAGTCGTGCGGGAAGACCTTCTCCTCGGCCAGCGCCCTGCAGATCCATGAGCGCACGCACACCGGCGAGAAGCCGTTCGGCTGCACCATCTGCGGCCGGGCC…	MSRRKQAKPQHLKSDEELLPPDGAPEHGPSQSTPSLISSAAPTMIKMEVNGHGKAMALGEGPPLPAGVQVPAGPQTVMGPGLAPMLAPPPRRTPKQHNCQSCGKTFSSASALQIHERTHTGEKPFGCTICGRAFTTKGNLKVHMGTHMWNNAPARRGRRLSVENPMALLGGDALKFSEMFQKDLAARAMNVDPSFWNQYAAAITNGLAMKNNEISVIQNGGIPQLPVSLGGSALPPLGSMASGMDKARTGSSPPIVSLDKASSETAASRPFTRFIEDNKEIGIN	C2H2 ZF
SOX10-1	SOX10	annotated reference	SOX10-201|SOX10-202	ENST00000360880|ENST00000396884	ATGGCGGAGGAGCAGGACCTATCGGAGGTGGAGCTGAGCCCCGTGGGCTCGGAGGAGCCCCGCTGCCTGTCCCCGGGGAGCGCGCCCTCGCTAGGGCCCGACGGCGGCGGCGGCGGATCGGGCCTGCGAGCCAGCCCGGGGCCAGGCGAGCTGGGCAAGGTCAAGAAGGAGCAGCAGGACGGCGAGGCGGACGATGACAAGTTCCCCGTGTGCATCCGCGAGGCCGTCAGCCAGGTGCTCAGCGGCTACGACTGGACGCTGGTGCCCATGCCCGTGCGCGTCAACGGCGCCAGCAAAAGCAAGCCGCACGTCAAGCGGCCCATGAACGCCTTCATGGTGTGGGCTCAGGCAGCGCGCAGGAAGCTCGCGGACCAGTACCCGCACCTGCACAACGCTGAG…	MAEEQDLSEVELSPVGSEEPRCLSPGSAPSLGPDGGGGGSGLRASPGPGELGKVKKEQQDGEADDDKFPVCIREAVSQVLSGYDWTLVPMPVRVNGASKSKPHVKRPMNAFMVWAQAARRKLADQYPHLHNAELSKTLGKLWRLLNESDKRPFIEEAERLRMQHKKDHPDYKYQPRRRKNGKAAQGEAECPGGEAEQGGTAAIQAHYKSAHLDHRHPGEGSPMSDGNPEHPSGQSHGPPTPPTTPKTELQSGKADPKRDGRSMGEGGKPHIDFGNVDIGEISHEVMSNMETFDVAELDQYLPPNGHPGHVSSYSAAGYGLGSALAVASGHSAWISKPPGVALPTVSPPGVDAKAQVKTETAGPQGPPHYTDQPSTSQIAYTSLSLPHYGSAFPSISRPQ…	HMG/Sox
SOX15-1	SOX15	annotated reference	SOX15-201|SOX15-202	ENST00000250055|ENST00000538513	ATGGCGCTACCAGGCTCCTCACAGGACCAGGCCTGGAGCCTGGAGCCTCCGGCTGCCACGGCTGCTGCCTCCTCATCTTCGGGACCCCAGGAGCGGGAGGGCGCTGGGAGCCCCGCGGCCCCCGGGACGCTGCCCCTGGAGAAGGTGAAGCGGCCGATGAACGCGTTCATGGTGTGGAGCTCCGCTCAGCGCCGCCAGATGGCGCAGCAGAACCCCAAGATGCACAACTCCGAGATCTCCAAGCGCCTGGGCGCGCAGTGGAAGCTGCTGGACGAGGACGAGAAGCGGCCCTTCGTGGAGGAGGCCAAGCGGCTCCGCGCCCGACACCTGCGCGACTACCCCGACTACAAGTACCGGCCTCGGCGCAAGGCCAAGAGCTCGGGCGCCGGACCTTCCCGC…	MALPGSSQDQAWSLEPPAATAAASSSSGPQEREGAGSPAAPGTLPLEKVKRPMNAFMVWSSAQRRQMAQQNPKMHNSEISKRLGAQWKLLDEDEKRPFVEEAKRLRARHLRDYPDYKYRPRRKAKSSGAGPSRCGQGRGNLASGGPLWGPGYATTQPSRGFGYRPPSYSTAYLPGSYGSSHCKLEAPSPCSLPQSDPRLQGELLPTYTHYLPPGSPTPYNPPLAGAPMPLTHL	HMG/Sox
TBX6-2	TBX6	annotated reference	TBX6-201|TBX6-202	ENST00000279386|ENST00000395224	ATGTACCATCCACGAGAATTGTACCCGTCCCTGGGGGCCGGCTACCGCCTGGGGCCCGCCCAACCTGGGGCCGACTCCAGCTTCCCACCCGCCCTAGCGGAGGGCTACCGCTACCCCGAACTGGACACCCCTAAACTGGATTGCTTCCTCTCCGGGATGGAGGCTGCTCCCCGCACCCCGGCCGCGCACCCACCTCTGCCCCTTCTGCCCCCTGCCATGGGCACTGAGCCGGCCCCATCAGCTCCAGAGGCCCTCCATTCCCTCCCGGGGGTCAGCCTGAGCCTGGAGAACCGGGAGCTATGGAAGGAGTTCAGCTCTGTGGGAACAGAAATGATCATCACCAAAGCTGGGAGGCGCATGTTCCCTGCCTGCCGAGTGTCAGTCACTGGCCTGGACCCC…	MYHPRELYPSLGAGYRLGPAQPGADSSFPPALAEGYRYPELDTPKLDCFLSGMEAAPRTPAAHPPLPLLPPAMGTEPAPSAPEALHSLPGVSLSLENRELWKEFSSVGTEMIITKAGRRMFPACRVSVTGLDPEARYLFLLDVIPVDGARYRWQGRRWEPSGKAEPRLPDRVYIHPDSPATGAHWMRQPVSFHRVKLTNSTLDPHGHLILHSMHKYQPRIHLVRAAQLCSQHWGGMASFRFPETTFISVTAYQNPQITQLKIAANPFAKGFRENGRNCKRERDARVKRKLRGPEPAATEAYGSGDTPGGPCDSTLGGDIRESDPEQAPAPGEATAAPAPLCGGPSAEAYLLHPAAFHGAPSHLPTRSPSFPEAPDSGRSAPYSAAFLELPHGSGGSGYP…	T-box
TEAD1-5	TEAD1	annotated reference	TEAD1-201	ENST00000334310	ATGGAAAGGATGAGTGACTCTGCAGATAAGCCAATTGACAATGATGCAGAAGGGGTCTGGAGCCCCGACATCGAGCAAAGCTTTCAGGAGGCCCTGGCTATCTATCCACCATGTGGGAGGAGGAAAATCATCTTATCAGACGAAGGCAAAATGTATGGTAGGAATGAATTGATAGCCAGATACATCAAACTCAGGACAGGCAAGACGAGGACCAGAAAACAGGTGTCTAGTCACATTCAGGTTCTTGCCAGAAGGAAATCTCGTGATTTTCATTCCAAGCTAAAGGTAACAAGCATGGATCAGACTGCAAAGGATAAGGCCCTGCAGCACATGGCGGCCATGTCCTCAGCCCAGATCGTCTCGGCCACTGCCATTCATAACAAGCTGGGGCTGCCTGGG…	MERMSDSADKPIDNDAEGVWSPDIEQSFQEALAIYPPCGRRKIILSDEGKMYGRNELIARYIKLRTGKTRTRKQVSSHIQVLARRKSRDFHSKLKVTSMDQTAKDKALQHMAAMSSAQIVSATAIHNKLGLPGIPRPTFPGAPGFWPGMIQTGQPGSSQDVKPFVQQAYPIQPAVTAPIPGFEPASAPAPSVPAWQGRSIGTTKLRLVEFSAFLEQQRDPDSADLNCNIQDDAGAFYGVTSQYESSENMTVTCSTKVCSFGKQVVEKVETEYARFENGRFVYRINRSPMCEYMINFIHKLKHLPEKYMMNSVLENFTILLVVTNRDTQETLLCMACVFEVSNSEHGAQHHIYRLVKD	TEA
TEAD4-2	TEAD4	annotated reference	TEAD4-203	ENST00000397122	ATGGCTGCCATGTCGTCTGCACAGATCATCTCCGCCACGGCCTTCCACAGTAGCATGGCCCTCGCCCGGGGCCCCGGCCGCCCAGCAGTCTCAGGGTTTTGGCAAGGAGCTTTGCCAGGCCAAGCCGGAACGTCCCATGATGTGAAGCCTTTCTCTCAGCAAACCTATGCTGTCCAGCCTCCGCTGCCTCTGCCAGGGTTTGAGTCTCCTGCAGGGCCCGCCCCATCGCCCTCTGCGCCCCCGGCACCCCCATGGCAGGGCCGCAGCGTGGCCAGCTCCAAGCTCTGGATGTTGGAGTTCTCTGCCTTCCTGGAGCAGCAGCAGGACCCGGACACGTACAACAAGCACCTGTTCGTGCACATTGGCCAGTCCAGCCCAAGCTACAGCGACCCCTACCTC…	MAAMSSAQIISATAFHSSMALARGPGRPAVSGFWQGALPGQAGTSHDVKPFSQQTYAVQPPLPLPGFESPAGPAPSPSAPPAPPWQGRSVASSKLWMLEFSAFLEQQQDPDTYNKHLFVHIGQSSPSYSDPYLEAVDIRQIYDKFPEKKGGLKDLFERGPSNAFFLVKFWADLNTNIEDEGSSFYGVSSQYESPENMIITCSTKVCSFGKQVVEKVETEYARYENGHYSYRIHRSPLCEYMINFIHKLKHLPEKYMMNSVLENFTILQVVTNRDTQETLLCIAYVFEVSASEHGAQHHIYRLVKE	TEA
TSC22D1-2	TSC22D1	annotated reference	TSC22D1-201	ENST00000261489	ATGAAATCCCAATGGTGTAGACCAGTGGCGATGGATCTAGGAGTTTACCAACTGAGACATTTTTCAATTTCTTTCTTGTCATCCTTGCTGGGGACTGAAAACGCTTCTGTGAGACTTGATAATAGCTCCTCTGGTGCAAGTGTGGTAGCTATTGACAACAAAATCGAGCAAGCTATGGATCTAGTGAAAAGCCATTTGATGTATGCGGTCAGAGAAGAAGTGGAGGTCCTCAAAGAGCAAATCAAAGAACTAATAGAGAAAAATTCCCAGCTGGAGCAGGAGAACAATCTGCTGAAGACACTGGCCAGTCCTGAGCAGCTTGCCCAGTTTCAGGCCCAGCTGCAGACTGGCTCCCCCCCTGCCACCACCCAGCCACAGGGCACCACACAGCCCCCCGCC…	MKSQWCRPVAMDLGVYQLRHFSISFLSSLLGTENASVRLDNSSSGASVVAIDNKIEQAMDLVKSHLMYAVREEVEVLKEQIKELIEKNSQLEQENNLLKTLASPEQLAQFQAQLQTGSPPATTQPQGTTQPPAQPASQGSGPTA	Unknown
TSHZ3-2	TSHZ3	annotated reference	TSHZ3-202	ENST00000558569	ATGCCGAGGAGGAAGCAGCAGGCGCCCCGGCGCGCAGCAGACAAGAGCATCAATTGGGTGGAGGTTCTCAGCACGTGGTGGGTGGAGAACGTGCTGCCC	MPRRKQQAPRRAADKSINWVEVLSTWWVENVLP	C2H2 ZF
ZBTB24-1	ZBTB24	annotated reference	ZBTB24-201	ENST00000230122	ATGGCAGAAACATCGCCAGAGCCTTCTGGGCAGCTTGTTGTACACTCAGACGCTCACAGTGACACTGTGCTGGCCAGTTTTGAGGATCAGAGGAAGAAAGGCTTCCTCTGTGACATTACTTTAATCGTGGAGAATGTACATTTCCGGGCCCACAAAGCCTTACTTGCTGCCAGTAGTGAATACTTCTCAATGATGTTTGCAGAAGAGGGGGAAATCGGCCAATCCATTTATATGCTGGAAGGCATGGTTGCAGACACCTTTGGTATCCTGCTGGAATTTATCTACACAGGTTATCTCCATGCCAGTGAGAAAAGTACAGAACAAATCCTGGCTACTGCTCAGTTCTTAAAAGTCTATGACCTGGTAAAGGCTTACACAGACTTCCAAAATAATCATAGC…	MAETSPEPSGQLVVHSDAHSDTVLASFEDQRKKGFLCDITLIVENVHFRAHKALLAASSEYFSMMFAEEGEIGQSIYMLEGMVADTFGILLEFIYTGYLHASEKSTEQILATAQFLKVYDLVKAYTDFQNNHSSPKPTTLNTAGAPVVVISNKKNDPPKRKRGRPKKVNTLQEEKSELAAEEEIQLRVNNSVQNRQNFVVKGDSGVLNEQIAAKEKEESEPTCEPSREEEMPVEKDENYDPKTEDGQASQSRYSKRRIWRSVKLKDYKLVGDQEDHGSAKRICGRRKRPGGPEARCKDCGKVFKYNHFLAIHQRSHTGERPFKCNECGKGFAQKHSLQVHTRMHTGERPYTCTVCSKALTTKHSLLEHMSLHSGQKSFTCDQCGKYFSQNRQLKSHYRV…	C2H2 ZF; AT hook
ZBTB47-2	ZBTB47	annotated reference	ZBTB47-202	ENST00000505904	ATGAATGTGACCCACAGCCGCATGCAGATCTGCGACCAGTGCGGCAAGCGCTTCCTGCTGGAGAGCGAGCTGCTGCTGCACAGGCAGACAGACTGCGAGCGCAACATCCAGTGTGTGACATGTGGCAAAGCTTTCAAGAAGCTTTGGTCCCTCCATGAGCATAACAAGATTGTGCACGGCTACGCAGAGAAGAAGTTCTCATGCGAGATCTGTGAGAAGAAGTTCTACACCATGGCCCACGTGCGTAAGCACATGGTTGCCCACACCAAGGACATGCCCTTCACCTGCGAGACCTGCGGAAAGTCCTTCAAGCGCAGCATGTCCCTCAAGGTGCACTCACTGCAGCACTCAGGGGAGAAGCCGTTCAGATGTGAGAACTGCAATGAGCGCTTCCAGTAC…	MNVTHSRMQICDQCGKRFLLESELLLHRQTDCERNIQCVTCGKAFKKLWSLHEHNKIVHGYAEKKFSCEICEKKFYTMAHVRKHMVAHTKDMPFTCETCGKSFKRSMSLKVHSLQHSGEKPFRCENCNERFQYKYQLRSHMSIHIGHKQFMCQWCGKDFNMKQYFDEHMKTHTGEKPYICEICGKSFTSRPNMKRHRRTHTGEKPYPCDVCGQRFRFSNMLKAHKEKCFRVSHTLAGDGVPAAPGLPPTQPQAHALPLLPGLPQTLPPPPHLPPPPPLFPTTASPGGRMNANN	C2H2 ZF
ZBTB48-1	ZBTB48	annotated reference	ZBTB48-202	ENST00000377674	ATGGACGGCTCCTTCGTCCAGCACAGTGTGAGGGTTCTGCAGGAGCTCAACAAGCAGCGGGAGAAGGGCCAGTACTGCGACGCCACTCTGGACGTGGGGGGCCTGGTGTTTAAGGCACACTGGAGTGTCCTTGCCTGCTGCAGTCACTTTTTCCAGAGCCTCTACGGGGATGGCTCAGGGGGCAGTGTCGTCCTCCCTGCTGGCTTCGCTGAGATCTTTGGCCTCTTGTTGGACTTTTTCTACACTGGTCACCTCGCTCTCACCTCAGGGAACCGGGATCAGGTGCTCCTGGCAGCCAGGGAGTTGCGAGTGCCAGAGGCCGTAGAGCTGTGCCAGAGCTTCAAGCCCAAAACTTCAGTGGGACAGGCAGCAGGTGGCCAGAGTGGGCTGGGGCCCCCT…	MDGSFVQHSVRVLQELNKQREKGQYCDATLDVGGLVFKAHWSVLACCSHFFQSLYGDGSGGSVVLPAGFAEIFGLLLDFFYTGHLALTSGNRDQVLLAARELRVPEAVELCQSFKPKTSVGQAAGGQSGLGPPASQNVNSHVKEPAGLEEEEVSRTLGLVPRDQEPRGSHSPQRPQLHSPAQSEGPSSLCGKLKQALKPCPLEDKKPEDCKVPPRPLEAEGAQLQGGSNEWEVVVQVEDDGDGDYMSEPEAVLTRRKSNVIRKPCAAEPALSAGSLAAEPAENRKGTAVPVECPTCHKKFLSKYYLKVHNRKHTGEKPFECPKCGKCYFRKENLLEHEARNCMNRSEQVFTCSVCQETFRRRMELRVHMVSHTGEMPYKCSSCSQQFMQKKDLQSHMIK…	C2H2 ZF
ZBTB49-1	ZBTB49	annotated reference	ZBTB49-201	ENST00000337872	ATGGACCCTGTTGCTACCCACAGCTGCCATCTGCTCCAGCAACTGCATGAGCAGCGAATCCAAGGCCTGCTTTGTGACTGTATGTTGGTGGTAAAAGGAGTCTGCTTTAAAGCGCATAAGAATGTCCTGGCAGCATTCAGCCAGTATTTTAGGAGCCTCTTTCAGAATTCTTCAAGCCAGAAGAATGATGTTTTTCACTTGGATGTTAAAAATGTCAGTGGCATAGGGCAGATCCTGGACTTCATGTACACTTCTCATCTAGATCTTAACCAGGACAATATACAAGTAATGCTGGACACAGCACAGTGTTTGCAAGTTCAAAATGTTCTGAGTCTGTGTCACACATTTTTAAAATCAGCCACTGTAGTACAGCCACCTGGCATGCCTTGTAATAGTACA…	MDPVATHSCHLLQQLHEQRIQGLLCDCMLVVKGVCFKAHKNVLAAFSQYFRSLFQNSSSQKNDVFHLDVKNVSGIGQILDFMYTSHLDLNQDNIQVMLDTAQCLQVQNVLSLCHTFLKSATVVQPPGMPCNSTLSLQSTLTPDATCVISENYPPHLLQECSADAQQNKTLDESHPHASPSVNRHHSAGEISKQAPDTSDGSCTELPFKQPNYYYKLRNFYSKQYHKHAAGPSQERVVEQPFAFSTSTDLTTVESQPCAVSHSECILESPEHLPSNFLAQPVNDSAPHPESDATCQQPVKQMRLKKAIHLKKLNFLKSQKYAEQVSEPKSDDGLTKRLESASKNTLEKASSQSAEEKESEEVVSCENFNCISETERPEDPAALEDQSQTLQSQRQYACEL…	C2H2 ZF
ZIC1-1	ZIC1	annotated reference	ZIC1-201	ENST00000282928	ATGCTCCTGGACGCCGGCCCCCAGTACCCAGCGATCGGCGTGACCACCTTTGGCGCGTCCCGCCACCACTCCGCGGGCGACGTGGCCGAACGAGACGTGGGCCTGGGCATCAACCCGTTCGCCGACGGCATGGGCGCCTTCAAGCTCAACCCCAGTTCGCACGAGCTGGCTTCGGCCGGCCAGACGGCCTTCACGTCGCAGGCGCCAGGCTACGCGGCTGCTGCGGCCCTGGGCCATCACCATCACCCGGGCCACGTCGGCTCCTATTCCAGCGCAGCCTTCAACTCCACGCGGGACTTTCTGTTCCGCAACCGGGGTTTTGGCGACGCGGCGGCGGCAGCCAGCGCACAGCACAGCCTCTTTGCTGCATCGGCCGGGGGCTTCGGGGGCCCACACGGC…	MLLDAGPQYPAIGVTTFGASRHHSAGDVAERDVGLGINPFADGMGAFKLNPSSHELASAGQTAFTSQAPGYAAAAALGHHHHPGHVGSYSSAAFNSTRDFLFRNRGFGDAAAAASAQHSLFAASAGGFGGPHGHTDAAGHLLFPGLHEQAAGHASPNVVNGQMRLGFSGDMYPRPEQYGQVTSPRSEHYAAPQLHGYGPMNVNMAAHHGAGAFFRYMRQPIKQELICKWIEPEQLANPKKSCNKTFSTMHELVTHVTVEHVGGPEQSNHICFWEECPREGKPFKAKYKLVNHIRVHTGEKPFPCPFPGCGKVFARSENLKIHKRTHTGEKPFKCEFEGCDRRFANSSDRKKHMHVHTSDKPYLCKMCDKSYTHPSSLRKHMKVHESSSQGSQPSPAASS…	C2H2 ZF
ZIM2-1	ZIM2	annotated reference	ZIM2-202	ENST00000593931	ATGTACCAACCAGAAGACGACAACAACAGTGACGTGACCAGCGACGACGACATGACCCGGAACAGAAGAGAGTCCTCACCACCTCACTCAGTCCATTCTTTCAGTGGTGACCGGGACTGGGACCGGAGGGGCAGAAGCAGAGACATGGAGCCACGAGACCGCTGGTCCCACACCAGGAACCCAAGAAGCAGTGAGTCT	MYQPEDDNNSDVTSDDDMTRNRRESSPPHSVHSFSGDRDWDRRGRSRDMEPRDRWSHTRNPRSSES	C2H2 ZF
ZKSCAN7-1	ZKSCAN7	annotated reference	ZKSCAN7-202|ZKSCAN7-206	ENST00000341840|ENST00000431636	ATGACCACTGCAGGCAGGGGAAATTTAGGCCTCATCCCCAGGAGCACTGCTTTCCAGAAGCAAGAGGGGCGCCTGACTGTGAAGCAGGAGCCAGCAAACCAGACCTGGGGGCAGGGCAGCAGTCTCCAGAAGAACTATCCTCCTGTCTGCGAAATCTTCCGGCTACACTTCAGGCAATTGTGTTACCACGAGATGTCTGGGCCGCAGGAAGCATTGAGCCGGCTTCGGGAGCTCTGCCGCTGGTGGCTCATGCCAGAGGTGCACACCAAGGAGCAGATCCTGGAGCTGCTGGTGCTTGAGCAGTTCCTGAGCATCCTCCCTGGGGAGCTCCGGACCTGGGTGCAGCTGCATCACCCTGAGAGTGGTGAGGAGGCTGTGGCTGTGGTGGAGGATTTCCAG…	MTTAGRGNLGLIPRSTAFQKQEGRLTVKQEPANQTWGQGSSLQKNYPPVCEIFRLHFRQLCYHEMSGPQEALSRLRELCRWWLMPEVHTKEQILELLVLEQFLSILPGELRTWVQLHHPESGEEAVAVVEDFQRHLSGSEEVSAPAQKQEMHFEETTALGTTKESPPTSPLSGGSAPGAHLEPPYDPGTHHLPSGDFAQCTSPVPTLPQVGNSGDQAGATVLRMVRPQDTVAYEDLSVDYTQKKWKSLTLSQRALQWNMMPENHHSMASLGWSTMA	C2H2 ZF
ZNF114-2	ZNF114	annotated reference	ZNF114-201|ZNF114-204|ZNF114-206	ENST00000315849|ENST00000595607|ENST00000600687	ATGTCCCAGGACTCGGTGACCTTCGCAGACGTGGCTGTGAACTTCACCAAAGAGGAGTGGACCCTGCTGGACCCAGCTCAGAGGAATCTCTACAGAGACGTGATGCTGGAAAATTCTAGGAACTTGGCATTCATAGATTGGGCAACTCCATGTAAAACCAAAGACGCAACCCCTCAGCCGGATATTCTTCCTAAAAGAACATTTCCTGAAGCCAACAGAGTGTGTCTCACGAGCATCAGTTCCCAGCACTCCACATTAAGAGAAGACTGGAGATGCCCCAAAACAGAGGAACCACACAGGCAGGGGGTGAATAATGTGAAGCCACCTGCAGTTGCCCCTGAGAAAGATGAATCTCCTGTTAGCATTTGTGAAGATCATGAAATGAGGAACCACTCTAAA…	MSQDSVTFADVAVNFTKEEWTLLDPAQRNLYRDVMLENSRNLAFIDWATPCKTKDATPQPDILPKRTFPEANRVCLTSISSQHSTLREDWRCPKTEEPHRQGVNNVKPPAVAPEKDESPVSICEDHEMRNHSKPTCRLVPSQGDSIRQCILTRDSSIFKYNPVLNDSQKTHENNEDDGVLGWNIQWVPCGRKTELKSSTWTGSQNTVHHIRDEIDTGANRHQRNPFGKAFREDGSLRAHNTHGREKMYDFTQCENTSRNNSIHAMQMQLYTAETNKKDCQTGATSANAPNSGSHKSHCTGEKTHKCPECGRAFFYQSFLMRHMKIHTGEKPYECGKCGKAFRYSLHLNKHLRKHVVQKKPYECEECGKVIRESSKYTHIRSHTGEKPYKCKTCGKDFAK…	C2H2 ZF
ZNF12-1	ZNF12	annotated reference	ZNF12-204	ENST00000405858	ATGAATAAATCCCTGGGGCCAGTGTCATTCAAGGACGTGGCTGTGGACTTCACCCAGGAGGAATGGCAGCAGCTGGATCCTGAGCAGAAGATAACTTACAGGGATGTGATGCTGGAGAACTACAGCAATCTAGTTTCTGTGGGGTATCACATTATCAAACCGGATGTTATCAGCAAGTTGGAGCAAGGAGAAGAGCCATGGATAGTAGAAGGAGAATTCCTACTTCAGAGCTATCCAGATGAAGTCTGGCAAACTGATGACCTAATAGAGAGAATCCAGGAAGAGGAAAATAAACCTTCAAGGCAAACTGTGTTCATTGAGACCCTGATTGAAGAGAGAGGTAATGTTCCTGGTAAAACTTTTGATGTAGAAACGAACCCTGTTCCTTCAAGAAAAATA…	MNKSLGPVSFKDVAVDFTQEEWQQLDPEQKITYRDVMLENYSNLVSVGYHIIKPDVISKLEQGEEPWIVEGEFLLQSYPDEVWQTDDLIERIQEEENKPSRQTVFIETLIEERGNVPGKTFDVETNPVPSRKIAYKNSLCDSCEKCLTSVSEYISSDGSYARMKADECSGCGKSLLHIKLEKTHPGDQAYEFNQNGEPYTLNEESLYQKIRILEKPFEYIECQKAFQKDTVFVNHMEEKPYKWNGSEIAFLQMSDLTVHQTSHMEMKPYECSECGKSFCKKSKFIIHQRTHTGEKPYECNQCGKSFCQKGTLTVHQRTHTGEKPYECNECGKNFYQKLHLIQHQRTHSGEKPYECSYCGKSFCQKTHLTQHQRTHSGERPYVCHDCGKTFSQKSALNDH…	C2H2 ZF
ZNF138-2	ZNF138	annotated reference	ZNF138-207	ENST00000494380	ATGGGACCACTGACATTTATGGATGTGGCCATAGAGTTCTCTTTGGAGGAGTGGCAGTGCCTGGACACTGCACAGCGGAATGTATATAGGCATGTGATGTTAGAGAACTACAGAAACCTGGTTTTCTTGGACCTGATTACCTGTCTGGAACAAGGAAAAGAGCCCTGGAATATGAAGAGACATGAGATGGTGGTAGCCAAACATTCAGCTGTAGCATTTACCTATGATCTCAGTGGACTCAACATTTTGTCATTCCAAAGTATCCTGCCATTTGTTTCAGCACTTTATGTCATGGGAAACAGAAACCAGTGTCTGCAAAAGCACCTAGAAGCCAGAAATAAAGATCTCTGTGTTCTCGTTTTGCCCAAGACCTTTGGC	MGPLTFMDVAIEFSLEEWQCLDTAQRNVYRHVMLENYRNLVFLDLITCLEQGKEPWNMKRHEMVVAKHSAVAFTYDLSGLNILSFQSILPFVSALYVMGNRNQCLQKHLEARNKDLCVLVLPKTFG	C2H2 ZF
ZNF232-1	ZNF232	annotated reference	ZNF232-201	ENST00000250076	ATGGAACCTCCTGGTCCTGTGAGGGGGCCCTTGCAAGATTCCAGCTGGTATGAGCCTTCTGCAGAGCTAGTGCAGACTAGGATGGCTGTATCACTAACAGCAGCTGAAACTCTGGCCCTTCAGGGTACACAGGGACAAGAGAAGATGATGATGATGGGACCAAAGGAAGAGGAACAGTCTTGTGAGTATGAGACCAGGCTACCTGGGAACCACTCTACCAGTCAAGAGATCTTCCGCCAACGCTTCAGGCATCTCCGCTACCAGGAGACTCCTGGTCCCCGGGAGGCCTTGAGCCAACTACGAGTACTCTGCTGTGAGTGGCTGAGGCCAGAGAAACACACGAAGGAGCAGATCCTGGAGTTCCTGGTGCTGGAACAATTCTTGACCATCCTGCCTGAG…	MEPPGPVRGPLQDSSWYEPSAELVQTRMAVSLTAAETLALQGTQGQEKMMMMGPKEEEQSCEYETRLPGNHSTSQEIFRQRFRHLRYQETPGPREALSQLRVLCCEWLRPEKHTKEQILEFLVLEQFLTILPEELQSWVRGHHPKSGEEAVTVLEDLEKGLEPEPQVPGPAHGPAQEEPWEKKESLGAAQEALSIQLQPKETQPFPKSEQVYLHFLSVVTEDGPEPKDKGSLPQPPITEVESQVFSEKLATDTSTFEATSEGTLELQQRNPKAERLRWSPAQEESFRQMVVIHKEIPTGKKDHECSECGKTFIYNSHLVVHQRVHSGEKPYKCSDCGKTFKQSSNLGQHQRIHTGEKPFECNECGKAFRWGAHLVQHQRIHSGEKPYECNECGKAFSQS…	C2H2 ZF
ZNF3-1	ZNF3	novel reference	NA	NA	ATGTTGGCGGCTGCGCTCCTAAAGGCCAAGTCCCAGGAGCTGGTAACCTTTGAGGATGTAGCTGTGTACTTCATCCGGAAGGAGTGGAAGCGTTTGGAACCTGCTCAGAGGGACCTCTATAGAGATGTGATGCTGGAGAATTACGGGAATGTGTTCTCACTGGATCGTGAGACCAGGACTGAAAATGATCAAGAAATTTCTGAAGACACAAGATCACATGGGGTCCTACTGGGAAGATTTCAAAAGGATATTTCTCAGGGTCTCAAGTTTAAAGAAGCCTATGAACGAGAAGTCAGTCTGAAAAGGCCGCTGGGGAACTCCCCTGGAGAAAGACTGAACAGGAAAATGCCAGATTTTGGTCAAGTGACAGTTGAGGAGAAGCTAACCCCCAGGGGAGAG…	MLAAALLKAKSQELVTFEDVAVYFIRKEWKRLEPAQRDLYRDVMLENYGNVFSLDRETRTENDQEISEDTRSHGVLLGRFQKDISQGLKFKEAYEREVSLKRPLGNSPGERLNRKMPDFGQVTVEEKLTPRGERSEKYNDFGNSFTVNSNLISHQRLPVGDRPHKCDECSKSFNRTSDLIQHQRIHTGEKPYECNECGKAFSQSSHLIQHQRIHTGEKPYECSDCGKTFSCSSALILHRRIHTGEKPYECNECGKTFSWSSTLTHHQRIHTGEKPYACNECGKAFSRSSTLIHHQRIHTGEKPYECNECGKAFSQSSHLYQHQRIHTGEKPYECMECGGKFTYSSGLIQHQRIHTGENPYECSECGKAFRYSSALVRHQRIHTGEKPLNGIGMSKSSLR…	C2H2 ZF
ZNF317-1	ZNF317	annotated reference	ZNF317-201	ENST00000247956	ATGGCAGCTCTGTCCCCCACATTTGCCACGTCCACCCAGGATTCCACCTGTCTCCAGGACTCAGAATTTCCTGTTTCTTCAAAAGACCATTCCTGTCCCCAGAATTTGGACCTGTTCGTGTGCAGTGGTCTGGAGCCTCACACACCCAGTGTTGGTTCCCAGGAATCGGTGACTTTCCAAGATGTCGCTGTGGACTTTACCGAGAAGGAGTGGCCCTTGCTGGATTCTTCTCAGAGAAAACTGTACAAAGATGTAATGCTGGAGAACTACAGCAACCTCACTTCACTGGGGTATCAGGTCGGCAAACCCAGCCTCATCTCACACTTGGAGCAGGAGGAGGAGCCGAGGACAGAGGAGAGGGGCGCTCACCAGGGCGCTTGTGCAGATTGGGAGACTCCA…	MAALSPTFATSTQDSTCLQDSEFPVSSKDHSCPQNLDLFVCSGLEPHTPSVGSQESVTFQDVAVDFTEKEWPLLDSSQRKLYKDVMLENYSNLTSLGYQVGKPSLISHLEQEEEPRTEERGAHQGACADWETPSKTKWSLLMEDIFGKETPSGVTMERAGLGEKSTEYAHLFEVFGMDPHLTQPMGRHAGKRPYHRRDYGVAFKGRPHLTQHMSMYDGRKMHECHQCQKAFTTSASLTRHRRIHTGEKPYECSDCGKAFNDPSALRSHARTHLKEKPFDCSQCGNAFRTLSALKIHMRVHTGERPYKCDQCGKAYGRSCHLIAHKRTHTGERPYECHDCGKAFQHPSHLKEHVRNHTGEKPYACTQCGKAFRWKSNFNLHKKNHMVEKTYECKECGKSF…	C2H2 ZF
ZNF333-1	ZNF333	annotated reference	ZNF333-203	ENST00000540689	ATGGAATCCGTCACCTTTGAGGATGTGGCCGTGGAGTTCATCCAGGAGTGGGCATTGCTGGACAGCGCACGGAGGAGCCTGTGCAAATACAGGATGCTTGACCAGTGCAGGACCCTGGCCTCCAGGGGAACTCCACCATGCAAACCCAGTTGTGTCTCCCAGCTGGGGCAAAGAGCAGAGCCAAAGGCAACAGAACGAGGGATTCTCCGTGCCACAGGTGTTGCCTGGGAATCTCAACTTAAACCCGAAGAGTTGCCTTCTATGCAGGATCTTTTGGAAGAAGCATCCTCCAGGGACATGCAAATGGGGCCGGGGCTGTTCCTGAGGATGCAGCTGGTGCCCCCCATAGAAGAGAGGGAGACACCATTGACTCGAGAGGACCGGCCAGCTCTCCAGGAG…	MESVTFEDVAVEFIQEWALLDSARRSLCKYRMLDQCRTLASRGTPPCKPSCVSQLGQRAEPKATERGILRATGVAWESQLKPEELPSMQDLLEEASSRDMQMGPGLFLRMQLVPPIEERETPLTREDRPALQEPPWSLGCTGLKAAMQIQRVVIPVPTLGHRNPWVARDSAVPARDPAWLQEDKVEEEAMAPGLPTACSQEPVTFADVAVVFTPEEWVFLDSTQRSLYRDVMLENYRNLASVADQLCKPNALSYLEERGEQWTTDRGVLSDTCAEPQCQPQEAIPSQDTFTEILSIDVKGPPN	C2H2 ZF
ZNF343-4	ZNF343	novel reference	NA	NA	ATGATGTTGCCTTATCCTTCAGCACTGGGAGATCAATACTGGGAAGAGATTTTGCTTCCAAAGAATGGGGAAAATGTAGAGACTATGAAGAAATTGACCCAAAATCATAAAGCGAAAGGCTTGCCTTCTAATGATACTGACTGCCCCCAGAAAAAGGAGGGAAAGGCCCAAATAGTGGTACCAGTTACATTCAGGGATGTGACTGTGATCTTCACAGAAGCAGAATGGAAGAGACTGAGTCCAGAGCAGAGGAATCTATACAAAGAAGTGATGCTGGAGAATTACAGGAATCTTCTCTCATTGGGAGATCGAGACCATCCTGGCCAACATAGTGAAATCCCATCTCTAC	MMLPYPSALGDQYWEEILLPKNGENVETMKKLTQNHKAKGLPSNDTDCPQKKEGKAQIVVPVTFRDVTVIFTEAEWKRLSPEQRNLYKEVMLENYRNLLSLGDRDHPGQHSEIPSL	C2H2 ZF
ZNF467-1	ZNF467	annotated reference	ZNF467-202	ENST00000484747	ATGAGAGAGACCTTGGAGGCCCTCAGCTCCCTGGGATTCTCTGTGGGACAGCCAGAGATGGCCCCCCAAAGTGAGCCCAGGGAAGGATCCCATAATGCCCAGGAGCAGATGTCCTCTTCTAGGGAAGAGAGAGCACTGGGGGTGTGCTCAGGGCACGAGGCCCCTACACCGGAGGAAGGTGCCCACACAGAACAAGCCGAGGCTCCCTGCAGAGGCCAGGCGTGCTCAGCACAGAAGGCTCAGCCTGTGGGTACCTGCCCAGTTTCGAGAGGCCCGTGCCATGAGACCGCCTGGGGTGAGCAAGGCGACCTGGGCTGCTGCCCGAAGGTTTGGCCGCCGCGGGACACCTGTTTCCTTCCCGCAGTGTCTGCGTCCGCACAGCATACCCAGCTCGGACCT…	MRETLEALSSLGFSVGQPEMAPQSEPREGSHNAQEQMSSSREERALGVCSGHEAPTPEEGAHTEQAEAPCRGQACSAQKAQPVGTCPVSRGPCHETAWGEQGDLGCCPKVWPPRDTCFLPAVSASAQHTQLGPPRTETQRTLAGNR	C2H2 ZF
ZNF596-1	ZNF596	annotated reference	ZNF596-201|ZNF596-202|ZNF596-203	ENST00000308811|ENST00000320552|ENST00000398612	ATGCCATCACCGGATTCCATGACCTTCGAGGATATCATTGTAGACTTCACTCAAGAAGAGTGGGCCCTGCTGGACACATCCCAGAGAAAGCTGTTTCAAGATGTGATGTTGGAGAACATCAGTCATCTGGTCTCTATTGGCAAACAGCTCTGCAAATCAGTTGTGCTTTCCCAATTGGAGCAAGTAGAGAAACTTTCAACACAAAGAATAAGCTTACTGCAAGGTAGAGAAGTTGGCATTAAACATCAAGAGATACCATTCATTCAACATATCTATCAGAAGGGCACGTCCACCATCAGCACAATGAGATCTCATACTCAAGAGGATCCTTTTCTATGCAATGACTTAGGAGAAGATTTCACTCAACATATAGCATTGACTCAAAATGTGATTACCTAC…	MPSPDSMTFEDIIVDFTQEEWALLDTSQRKLFQDVMLENISHLVSIGKQLCKSVVLSQLEQVEKLSTQRISLLQGREVGIKHQEIPFIQHIYQKGTSTISTMRSHTQEDPFLCNDLGEDFTQHIALTQNVITYMRKKHFVSKKFGKIFSDWLSFNQHKEIHTKCKSYGSHLFDYAFIQNSALRPHSVTHTREITLECRVCGKTFSKNSNLRRHEMIHTGEKPHGCHLCGKAFTHCSDLRKHERTHTGEKPYGCHLCGKAFSKSSNLRRHEMIHTREKAQICHLCGKAFTHCSDLRKHERTHLGDKPYGCLLCGKAFSKCSYLRQHERTHNGEKPYECHLCGKAFSHCSHLRQHERSHNGEKPHGCHLCGKAFTESSVLKRHERIHTGEKPYECHVCGKA…	C2H2 ZF
ZNF607-1	ZNF607	novel reference	NA	NA	ATGTCCTATGGATCAATAACATTCGGGGATGTGGCCATAGACTTCTCTCATCAGGAGTGGGAATATCTCAGCCTGGTTCAGAAGACCTTGTACCAGGAGGTGATGATGGAGAACTATGACAACTTAGTCTCATTGGGACATTCCGTATCTAAGCCAGATTTAATCACCTTATTGGAGCAAGGAAAAGAGCCATGGATGATTGTGAGGGAAGAAACAAGAGGAGAGTGTACAGATTTGGATTCAAGATGTGAAATAATCAGCGATGGGAAAATGCAGCTTTATAGGAAACACTCATGTGTTACTCTCCATCAGAGAATTCATAATGGACAGAAACCATATGAGTGTAAGCAATGTCAGAAGTCCTTTAGTCATCTTACAGAACTCATGGTACATCAAACA…	MSYGSITFGDVAIDFSHQEWEYLSLVQKTLYQEVMMENYDNLVSLGHSVSKPDLITLLEQGKEPWMIVREETRGECTDLDSRCEIISDGKMQLYRKHSCVTLHQRIHNGQKPYECKQCQKSFSHLTELMVHQTIHTSEEPDQCEKFRKAFSHLTDLRKHQKINAREKPYECEECGKAFSVSGQLTQHLSIHSGKKPFECNKCGKSFRFISVLKAHQNIHSAEKPYECKECGKAFRHATSLIYHDRTHAGEKSYECKECGETFSHASHLIIHERIHTSDKPYECKRCGKAFHCASYLVRHESVHADGNPYMCEECGKAFNSSHELSIHHRVHTGEKPFKCNKCRRSFRLRSILEVHQRIHI	C2H2 ZF
ZNF648-1	ZNF648	annotated reference	ZNF648-201	ENST00000339948	ATGGCACAAGTGGACTCCCAGGACAGGTGGGGAGAGGCGTCTCCTCTCAGCAGCTTGACTGAGGAAGCTCATGACACCCAGATGCTGAGCATGAACTTAGAGAGTGACGATGAAGATGGTGGGAAGGCCGAAAAAGAGGGCACCGCTGACCCGGTGGCCTGTCCAAGGGGCAGCTCCCCAGTAACACACGAAAATCCTGACTTGCCATGGCCCCATCCACTGGGCAAAGAGGAAGAGAAATTCTCTGACTCCTCCAGTGCTGGGGGCATGGGGCAGAAACCAGTGGAAATGTCTGGGAAAGCCAGTTGGAGCAGAGATGTGACAAAGATCAAGGAGACCCAGGGTTCCCCGGGAGCAAGCAGAGCTCTGGGTTCCCTTCCCAGTGGTCTCGCACACAAA…	MAQVDSQDRWGEASPLSSLTEEAHDTQMLSMNLESDDEDGGKAEKEGTADPVACPRGSSPVTHENPDLPWPHPLGKEEEKFSDSSSAGGMGQKPVEMSGKASWSRDVTKIKETQGSPGASRALGSLPSGLAHKLLGQMQPLGDRLPAGDDGYSGANQDAVLDVPPSFPSNGKYLCAHKSVDTSAGNSSLLCFPRPGSNWDLPTQETHTPAQASATPASLAAAVLAKARNSRKVQNQAGRREGGEAEARPYRCLRGGRAFQKPSKPLSPAETRGGAAKRYACELCGKAYSHRGTLQQHRRLHTGERPYQCSFCDKAYTWSSDHRKHIRTHTGEKPYPCPDCGKAFVRSSDLRKHQRNMHSNNKPFPCSECGLTFNKPLSLLRHQRTHLGAKPFRCPACDR…	C2H2 ZF
ZNF669-1	ZNF669	annotated reference	ZNF669-204	ENST00000448299	ATGGACTCGGTGGCTTTTGAGGATGTGGCTGTGAACTTTACCCAGGAGGAATGGGCTTTGCTAGATTCTTCTCAGAAGAATCTCTACAGAGAAGTGATGCAGGAAACCTGCAGGAACCTGGCTTCTGTAGGAAGCCAATGGAAAGACCAGAATATTGAAGATCACTTCGAAAAACCTGGGAAAGATATAAGAAATCATATCGTACAGAGACTGTGTGAAAGTAAAGAAGATGGTCAGTATGGAGAAGTTGTCAGCCAAATTCCAAATCTTGATCTGAACGAGAACATTTCTACTGGATTAAAACCATGTGAATGCAGTATTTGTGGAAAAGTCTTTGTACGTCATTCCCTCCTTAATAGGCATATCCTAGCTCACTCAGGATACAAACCATATGGAGAG…	MDSVAFEDVAVNFTQEEWALLDSSQKNLYREVMQETCRNLASVGSQWKDQNIEDHFEKPGKDIRNHIVQRLCESKEDGQYGEVVSQIPNLDLNENISTGLKPCECSICGKVFVRHSLLNRHILAHSGYKPYGEKQYKCEQCGKFFVSVPGVRRHMIMHSGNPAYKCTICGKAFYFLNSVERHQRTHTGEKPYKCKQCGKAFTVSGSCLIHERTHTGEKPYECKECGKTFRFSCSFKTHERTHTGERPYKCTKCDKAFSCSTSLRYHGSIHTGERPYECKQCGKAFSRLSSLCNHRSTHTGEKPYECKQCDQAFSRLSSLHLHERIHTGEKPYECKKCGKAYTRSSHLTRHERSHDIEAGCSDSAYNPSTLGGQGVWIA	C2H2 ZF
ZNF69-2	ZNF69	annotated reference	ZNF69-201	ENST00000340180	ATGCCCTGCTGTAGTCACAGGAGGTATAGAGAGGACCCCGGGACATCTGAAAGCCAGGAAATGGAGGAGTGGGCTTTGCTGGATATTTCCCAGAGGAAACTCTACAAGGAAGTGATGCTGGAAACTTTCAGGAACCTGACCTCTGTAGGAAAAAGTTGGAAAGACCAGAACATTGAATATGAGTACCAAAACCCCAGGAGAAACTTCAGGAGTCTCATAGAAAAGAAAGTCAATGAAATTAAAGATGACAGTCATTGTGGAGAAACTTTTACCCAGGTTCCAGATGACAGGCTGAACTTCCAGGAGAAGAAAGCTTCTCCTGAAATAAAATCATGTGACAGCTTTGTGTGTGGAGAAGTTGGCCTAGGTAACTCATCTTTTAATATGAACATCAGAGGT…	MPCCSHRRYREDPGTSESQEMEEWALLDISQRKLYKEVMLETFRNLTSVGKSWKDQNIEYEYQNPRRNFRSLIEKKVNEIKDDSHCGETFTQVPDDRLNFQEKKASPEIKSCDSFVCGEVGLGNSSFNMNIRGDIGHKAYEYQEYGPKP	C2H2 ZF
ZNF707-2	ZNF707	annotated reference	ZNF707-203	ENST00000442058	ATGGACATGGCCCAGGAGCCAGTGACCTTCAGGGACGTGGCCATCTACTTCTCAAGGGAGGAGTGGGCGTGTCTGGAACCCAGCCAGAGGGCCCTCTACCGGGACGTGATGCTGGACAACTTCAGCAGTGTGGCTGCTCTGGGTGAGCACGGGCTGAGCGCAGCG	MDMAQEPVTFRDVAIYFSREEWACLEPSQRALYRDVMLDNFSSVAALGEHGLSAA	C2H2 ZF
ZNF718-1	ZNF718	annotated reference	ZNF718-201	ENST00000510175	ATGGAACTCTTAACATTCAAGGATGTGGCCATAGAATTCTCTCCAGAAGAGTGGAAATGTCTGGACACTTCCCAGCAGAATTTATATAGAGATGTGATGTTGGAGAACTACAGAAACCTGGTCTCCCTGGGTGTTAGTATCTCTAACCCAGACCTGGTCACCAGTCTGGAGCAAAGAAAAGAGCCCTACAATTTGAAGATACATGAAACAGCAGCCAGACCCCCAGCTGTGTGTTCTCATTTCACCCAAAACCTTTGGACAGTGCAGGGCATAGAAGATTCATTCCACAAACTTATACCAAAAGGACATGAGAAACGTGGACATGAGAATTTAAGAAAAACTTGTAAAAGTATAAATGAGTGTAAGGTGCAGAAAGGTGGTTATAATAGAATTAACCAA…	MELLTFKDVAIEFSPEEWKCLDTSQQNLYRDVMLENYRNLVSLGVSISNPDLVTSLEQRKEPYNLKIHETAARPPAVCSHFTQNLWTVQGIEDSFHKLIPKGHEKRGHENLRKTCKSINECKVQKGGYNRINQCLLTTQKKTIQSNICVKVFHKFSNSNKDKIRYTGDKTFKCKECGKSFHVLSRLTQHKRIHTGENPYTCEECGKAFNWSSILTKHKRIHAREKFYKCEECGKGFTRSSHLTKHKRIHTGEKPYICEKCGKAFNQSSTLNLHKRIHSAQKYYKCEECGKAFKWSSSLNEHKRIHAGEKPFSCEECGNVFTTSSDFAKHKRIHTGEKPYKCEECGKSFNRSTTLTTHKRIHTGEKPYTCEECGKAFNWSSTLNVHKRIHSGKNPYKCED…	C2H2 ZF
ZNF772-4	ZNF772	annotated reference	ZNF772-206	ENST00000600175	ATGGCGGCGGCTGAGCCGATGGGCCCGGCACAGGTTCCCATGAACTCAGAAGTAATTGTGGACCCTATACAGGAACACGAGCTGAACAACTACTCATGCAAGAAAGCACATTCA	MAAAEPMGPAQVPMNSEVIVDPIQEHELNNYSCKKAHS	C2H2 ZF
ZNF784-1	ZNF784	annotated reference	ZNF784-201	ENST00000325351	ATGGCCGCTGCGCGCCCAGAGGCCCAGAGTCGGAGCTCACCGACTCCGGAGTCGCGATCCCAGGAGCCACTGGACCTGGTCCTGGTGCCTGATGACTGCCGGCCTGGCACACCCCCGAGTGACCTCATCGAGATCCAGGTGGTGAAGGTGACGGACACCACGCTGGTCCCTGAGCCCCCGGAGCCAGGTTCTTTCCACTGTGCCTTGTGCCCTGCTGCCTTCCGGCTGGTTTCCGAGCTGCTGTTCCACGAACATGGCCACTTGGCTGGGGCCGAGGGAGGCGGGCAGGGTGGGGACCCGAGCCGGTGCCACGTGTGCGGCCACAGCTGCCCGGGCCCCGCCAGCCTGCGCGCGCACTACAGCTTGCACACGGGGGAGCGGCCCTACCGCTGCGCGCTC…	MAAARPEAQSRSSPTPESRSQEPLDLVLVPDDCRPGTPPSDLIEIQVVKVTDTTLVPEPPEPGSFHCALCPAAFRLVSELLFHEHGHLAGAEGGGQGGDPSRCHVCGHSCPGPASLRAHYSLHTGERPYRCALCPRAFKALAPLLRHQHRHGVEPGTSRRPPDTAAVAEQRPGVAPERAEVVMAAAAAGAAVGKPFACRFCAKPFRRSSDMRDHERVHTGERPYHCGICGKGFTQSSVLSGHARIHTGERPFRCTLCDRTFNNSSNFRKHQRTHFHGPGPGLGDSGGQLGSSAAEGSGSGCGVGDPAEEGRGETAKVKVEADQ	C2H2 ZF
ZNF786-1	ZNF786	annotated reference	ZNF786-202	ENST00000491431	ATGGCGGAGCCGCCTCGGCTACCTCTGACTTTTGAGGATGTTGCTATTTATTTCTCCGAGCAAGAATGGCAGGATCTAGAGGCATGGCAGAAGGAACTTTACAAGCATGTGATGAGAAGCAATTATGAGACTCTCGTCTCTCTAGATGATGGACTTCCAAAACCAGAACTAATATCCTGGATTGAACACGGGGGAGAGCCCTTCAGGAAATGGAGAGAATCACAGAAATCAGGAAACATAATTTGCTCCTCTGTTGATATGCATTTTGATCCAGGTTTTGAGGAACAGCTGTTTTGGGGAAGCCAGCAGGCTATGAATTCAGGAAAAACTAAAAGCCATTTCCAATTAGATCCTGAAAGCCAGTGTTCCTTTGGATCCTTTGTTTCCTTCAGGCCTGAC…	MAEPPRLPLTFEDVAIYFSEQEWQDLEAWQKELYKHVMRSNYETLVSLDDGLPKPELISWIEHGGEPFRKWRESQKSGNIICSSVDMHFDPGFEEQLFWGSQQAMNSGKTKSHFQLDPESQCSFGSFVSFRPDQGITLGSPQRHDARAPPPLACGPSESTLKEGIPGPRNLDLPGLWDVPAWESTQHPWPVCGESCWENNHLVMHQRGHSKDRTRRAWEKFNKRAETQMPWSSPRVQRHFRCGVCGKSFRRKLCLLRHLAAHTGRGPFRNADGEMCFRHELTHPSHRLPQQGEKPAQCTPCGKRSLPVDSTQARRCQHSREGPASWREGRGASSSVHSGQKPGSRLPQEGNSHQEGDTEALQHGAEGPCSCSECGERSPMSARLASPCRAHTGEKPFQC…	C2H2 ZF
ZNF829-1	ZNF829	annotated reference	ZNF829-201	ENST00000391711	ATGCCCCATTCTCCTCTGATCTCCATTCCTCATGTGTGGTGTCACCCAGAAGAGGAGGAAAGAATGCATGATGAACTTCTACAAGCAGTATCCAAGGGGCCGGTGATGTTCAGGGATGTTTCCATAGACTTCTCTCAAGAGGAATGGGAATGCCTGGACGCTGATCAGATGAATTTATACAAAGAAGTGATGTTGGAGAATTTCAGCAACCTGGTTTCAGTGGGACTTTCCAATTCTAAGCCAGCTGTGATCTCCTTATTGGAACAAGGAAAAGAGCCCTGGATGGTTGATAGAGAGCTGACTAGAGGCCTGTGTTCAGATCTGGAATCAATGTGTGAGACCAAAATATTATCTCTAAAGAAGAGACATTTCAGTCAAGTAATAATTACCCGTGAAGAC…	MPHSPLISIPHVWCHPEEEERMHDELLQAVSKGPVMFRDVSIDFSQEEWECLDADQMNLYKEVMLENFSNLVSVGLSNSKPAVISLLEQGKEPWMVDRELTRGLCSDLESMCETKILSLKKRHFSQVIITREDMSTFIQPTFLIPPQKTMSEEKPWECKICGKTFNQNSQFIQHQRIHFGEKHYESKEYGKSFSRGSLVTRHQRIHTGKKPYECKECGKAFSCSSYFSQHQRIHTGEKPYECKECGKAFKYCSNLNDHQRIHTGEKPYECKVCGKAFTKSSQLFLHLRIHTGEKPYECKECGKAFTQHSRLIQHQRMHTGEKPYECKQCGKAFNSASTLTNHHRIHAGEKLYECEECRKAFIQSSELIQHQRIHTDEKPYECNECGKAFNKGSNLTRHQ…	C2H2 ZF
ZNF85-2	ZNF85	annotated reference	ZNF85-206	ENST00000596476	ATGTTAGAGAACTACAGAAACCTGGTCTTCCTGGGTATTACTGTTTCTAAGCCAGACCTGATCACTTGTCTGGAGCAAGGGAAAGAGGCCTGGAGTATGAAGAGACATGAGATCATGGTGGCCAAACCCACAGAATCTTACTCTGTCACCCAGTCTGGAATGCAG	MLENYRNLVFLGITVSKPDLITCLEQGKEAWSMKRHEIMVAKPTESYSVTQSGMQ	C2H2 ZF
