## Supplementary tables for "Widespread variation in molecular interactions and regulatory properties among transcription factor isoforms": Table_S12.tsv

clone_id	cloned_reference_or_alternative	condensates_HEK293T_r1	localization_HEK293T_r1	condensates_HEK293T_r2	localization_HEK293T_r2	condensates_U2OS_r1	localization_U2OS_r1	condensates_U2OS_r2	localization_U2OS_r2
ATF2-1	Reference	cytoplasmic condensates	both nucleus and cytoplasm	cytoplasmic condensates	both nucleus and cytoplasm	cytoplasmic condensates	both nucleus and cytoplasm	cytoplasmic condensates	both nucleus and cytoplasm
ATF2-2	Alternative	cytoplasmic condensates	both nucleus and cytoplasm	cytoplasmic condensates	both nucleus and cytoplasm	cytoplasmic condensates	both nucleus and cytoplasm	cytoplasmic condensates	both nucleus and cytoplasm
ATF2-3	Alternative	no condensates	both nucleus and cytoplasm	no condensates	both nucleus and cytoplasm	no condensates	both nucleus and cytoplasm	no condensates	both nucleus and cytoplasm
ATF2-4	Alternative	cytoplasmic condensates	cytoplasm	cytoplasmic condensates	cytoplasm	nuclear condensates	cytoplasm	nuclear condensates	cytoplasm
ATF2-5	Alternative	no condensates	both nucleus and cytoplasm	no condensates	both nucleus and cytoplasm	no condensates	both nucleus and cytoplasm	no condensates	both nucleus and cytoplasm
ATF2-6	Alternative	cytoplasmic condensates	both nucleus and cytoplasm	cytoplasmic condensates	both nucleus and cytoplasm	cytoplasmic condensates	both nucleus and cytoplasm	cytoplasmic condensates	both nucleus and cytoplasm
CREB1-2	Reference	nuclear condensates	nucleus	nuclear condensates	nucleus	nuclear condensates	nucleus	nuclear condensates	nucleus
CREB1-1	Alternative	nuclear condensates	nucleus	nuclear condensates	nucleus	nuclear condensates	nucleus	nuclear condensates	nucleus
CREB5-1	Reference	cytoplasmic condensates	both nucleus and cytoplasm	cytoplasmic condensates	both nucleus and cytoplasm	both nuclear and cytoplasmic condensates	both nucleus and cytoplasm	both nuclear and cytoplasmic condensates	both nucleus and cytoplasm
CREB5-2	Alternative	no condensates	nucleus	no condensates	nucleus	no condensates	nucleus	no condensates	nucleus
CREBZF-1	Reference	no condensates	both nucleus and cytoplasm	no condensates	both nucleus and cytoplasm	no condensates	both nucleus and cytoplasm	no condensates	both nucleus and cytoplasm
CREBZF-2	Alternative	cytoplasmic condensates	both nucleus and cytoplasm	cytoplasmic condensates	both nucleus and cytoplasm	cytoplasmic condensates	both nucleus and cytoplasm	cytoplasmic condensates	both nucleus and cytoplasm
CTCF-1	Reference	nuclear condensates	nucleus	nuclear condensates	nucleus	nuclear condensates	nucleus	nuclear condensates	nucleus
CTCF-2	Alternative	nuclear condensates	nucleus	nuclear condensates	nucleus	nuclear condensates	nucleus	nuclear condensates	nucleus
DDIT3-2	Reference	nuclear condensates	both nucleus and cytoplasm	nuclear condensates	both nucleus and cytoplasm	both nuclear and cytoplasmic condensates	both nucleus and cytoplasm	both nuclear and cytoplasmic condensates	both nucleus and cytoplasm
DDIT3-1	Alternative	no condensates	nucleus	no condensates	nucleus	no condensates	nucleus	no condensates	nucleus
DLX1-1	Reference	no condensates	both nucleus and cytoplasm	no condensates	both nucleus and cytoplasm	cytoplasmic condensates	both nucleus and cytoplasm	cytoplasmic condensates	both nucleus and cytoplasm
DLX1-2	Alternative	no condensates	both nucleus and cytoplasm	no condensates	both nucleus and cytoplasm	no condensates	cytoplasm	no condensates	cytoplasm
DLX4-1	Reference	cytoplasmic condensates	both nucleus and cytoplasm	cytoplasmic condensates	both nucleus and cytoplasm	cytoplasmic condensates	both nucleus and cytoplasm	cytoplasmic condensates	both nucleus and cytoplasm
DLX4-2	Alternative	no condensates	nucleus	no condensates	nucleus	nuclear condensates	nucleus	nuclear condensates	nucleus
DLX4-3	Alternative	both nuclear and cytoplasmic condensates	both nucleus and cytoplasm	both nuclear and cytoplasmic condensates	both nucleus and cytoplasm	both nuclear and cytoplasmic condensates	both nucleus and cytoplasm	both nuclear and cytoplasmic condensates	both nucleus and cytoplasm
E2F6-1	Reference	cytoplasmic condensates	cytoplasm	cytoplasmic condensates	cytoplasm	cytoplasmic condensates	cytoplasm	cytoplasmic condensates	cytoplasm
E2F6-2	Alternative	cytoplasmic condensates	cytoplasm	cytoplasmic condensates	cytoplasm	cytoplasmic condensates	cytoplasm	cytoplasmic condensates	cytoplasm
E4F1-1	Reference	both nuclear and cytoplasmic condensates	both nucleus and cytoplasm	both nuclear and cytoplasmic condensates	both nucleus and cytoplasm	both nuclear and cytoplasmic condensates	both nucleus and cytoplasm	both nuclear and cytoplasmic condensates	both nucleus and cytoplasm
E4F1-2	Alternative	both nuclear and cytoplasmic condensates	both nucleus and cytoplasm	both nuclear and cytoplasmic condensates	both nucleus and cytoplasm	both nuclear and cytoplasmic condensates	both nucleus and cytoplasm	both nuclear and cytoplasmic condensates	both nucleus and cytoplasm
EBF1-1	Reference	cytoplasmic condensates	both nucleus and cytoplasm	cytoplasmic condensates	both nucleus and cytoplasm	both nuclear and cytoplasmic condensates	both nucleus and cytoplasm	both nuclear and cytoplasmic condensates	both nucleus and cytoplasm
EBF1-2	Alternative	both nuclear and cytoplasmic condensates	both nucleus and cytoplasm	both nuclear and cytoplasmic condensates	both nucleus and cytoplasm	both nuclear and cytoplasmic condensates	both nucleus and cytoplasm	both nuclear and cytoplasmic condensates	both nucleus and cytoplasm
EBF1-3	Alternative	cytoplasmic condensates	both nucleus and cytoplasm	cytoplasmic condensates	both nucleus and cytoplasm	both nuclear and cytoplasmic condensates	both nucleus and cytoplasm	both nuclear and cytoplasmic condensates	both nucleus and cytoplasm
FLI1-1	Reference	cytoplasmic condensates	both nucleus and cytoplasm	cytoplasmic condensates	both nucleus and cytoplasm	both nuclear and cytoplasmic condensates	both nucleus and cytoplasm	both nuclear and cytoplasmic condensates	both nucleus and cytoplasm
FLI1-2	Alternative	nuclear condensates	nucleus	nuclear condensates	nucleus	nuclear condensates	nucleus	nuclear condensates	nucleus
FLI1-3	Alternative	cytoplasmic condensates	both nucleus and cytoplasm	cytoplasmic condensates	both nucleus and cytoplasm	cytoplasmic condensates	both nucleus and cytoplasm	cytoplasmic condensates	both nucleus and cytoplasm
FLI1-4	Alternative	cytoplasmic condensates	both nucleus and cytoplasm	cytoplasmic condensates	both nucleus and cytoplasm	both nuclear and cytoplasmic condensates	both nucleus and cytoplasm	both nuclear and cytoplasmic condensates	both nucleus and cytoplasm
FOS-1	Reference	both nuclear and cytoplasmic condensates	both nucleus and cytoplasm	both nuclear and cytoplasmic condensates	both nucleus and cytoplasm	nuclear condensates	nucleus	nuclear condensates	nucleus
FOS-2	Alternative	cytoplasmic condensates	both nucleus and cytoplasm	cytoplasmic condensates	both nucleus and cytoplasm	cytoplasmic condensates	both nucleus and cytoplasm	cytoplasmic condensates	both nucleus and cytoplasm
FOS-3	Alternative	nuclear condensates	nucleus	nuclear condensates	nucleus	nuclear condensates	nucleus	nuclear condensates	nucleus
FOSB-1	Reference	both nuclear and cytoplasmic condensates	both nucleus and cytoplasm	both nuclear and cytoplasmic condensates	both nucleus and cytoplasm	both nuclear and cytoplasmic condensates	both nucleus and cytoplasm	both nuclear and cytoplasmic condensates	both nucleus and cytoplasm
FOSB-2	Alternative	no condensates	both nucleus and cytoplasm	no condensates	both nucleus and cytoplasm	no condensates	both nucleus and cytoplasm	no condensates	both nucleus and cytoplasm
FOSB-3	Alternative	nuclear condensates	nucleus	nuclear condensates	nucleus	nuclear condensates	nucleus	nuclear condensates	nucleus
FOXJ2-1	Reference	no condensates	nucleus	no condensates	nucleus	no condensates	nucleus	no condensates	nucleus
FOXJ2-2	Alternative	cytoplasmic condensates	both nucleus and cytoplasm	cytoplasmic condensates	both nucleus and cytoplasm	both nuclear and cytoplasmic condensates	both nucleus and cytoplasm	both nuclear and cytoplasmic condensates	both nucleus and cytoplasm
FOXN4-1	Reference	both nuclear and cytoplasmic condensates	both nucleus and cytoplasm	both nuclear and cytoplasmic condensates	both nucleus and cytoplasm	both nuclear and cytoplasmic condensates	both nucleus and cytoplasm	both nuclear and cytoplasmic condensates	both nucleus and cytoplasm
FOXN4-2	Alternative	cytoplasmic condensates	both nucleus and cytoplasm	cytoplasmic condensates	both nucleus and cytoplasm	cytoplasmic condensates	both nucleus and cytoplasm	cytoplasmic condensates	both nucleus and cytoplasm
FOXP2-2	Reference	nuclear condensates	nucleus	nuclear condensates	nucleus	nuclear condensates	nucleus	nuclear condensates	nucleus
FOXP2-1	Alternative	both nuclear and cytoplasmic condensates	both nucleus and cytoplasm	both nuclear and cytoplasmic condensates	both nucleus and cytoplasm	both nuclear and cytoplasmic condensates	both nucleus and cytoplasm	both nuclear and cytoplasmic condensates	both nucleus and cytoplasm
FOXP2-10	Alternative	cytoplasmic condensates	both nucleus and cytoplasm	cytoplasmic condensates	both nucleus and cytoplasm	cytoplasmic condensates	both nucleus and cytoplasm	cytoplasmic condensates	both nucleus and cytoplasm
FOXP2-4	Alternative	nuclear condensates	nucleus	nuclear condensates	nucleus	nuclear condensates	nucleus	nuclear condensates	nucleus
FOXP2-6	Alternative	cytoplasmic condensates	cytoplasm	cytoplasmic condensates	cytoplasm	cytoplasmic condensates	cytoplasm	cytoplasmic condensates	cytoplasm
FOXP2-7	Alternative	cytoplasmic condensates	cytoplasm	cytoplasmic condensates	cytoplasm	cytoplasmic condensates	cytoplasm	cytoplasmic condensates	cytoplasm
GLI1-1	Reference	cytoplasmic condensates	cytoplasm	cytoplasmic condensates	cytoplasm	cytoplasmic condensates	both nucleus and cytoplasm	cytoplasmic condensates	both nucleus and cytoplasm
GLI1-2	Alternative	cytoplasmic condensates	cytoplasm	cytoplasmic condensates	cytoplasm	cytoplasmic condensates	cytoplasm	cytoplasmic condensates	cytoplasm
GLI1-3	Alternative	cytoplasmic condensates	both nucleus and cytoplasm	cytoplasmic condensates	both nucleus and cytoplasm	cytoplasmic condensates	cytoplasm	cytoplasmic condensates	cytoplasm
GRHL3-3	Reference	nuclear condensates	nucleus	nuclear condensates	nucleus	nuclear condensates	nucleus	nuclear condensates	nucleus
GRHL3-1	Alternative	both nuclear and cytoplasmic condensates	both nucleus and cytoplasm	both nuclear and cytoplasmic condensates	both nucleus and cytoplasm	both nuclear and cytoplasmic condensates	both nucleus and cytoplasm	both nuclear and cytoplasmic condensates	both nucleus and cytoplasm
GRHL3-2	Alternative	both nuclear and cytoplasmic condensates	both nucleus and cytoplasm	both nuclear and cytoplasmic condensates	both nucleus and cytoplasm	both nuclear and cytoplasmic condensates	both nucleus and cytoplasm	both nuclear and cytoplasmic condensates	both nucleus and cytoplasm
GRHL3-4	Alternative	nuclear condensates	nucleus	nuclear condensates	nucleus	nuclear condensates	nucleus	nuclear condensates	nucleus
GRHL3-6	Alternative	nuclear condensates	nucleus	nuclear condensates	nucleus	nuclear condensates	nucleus	nuclear condensates	nucleus
GRHL3-7	Alternative	nuclear condensates	nucleus	nuclear condensates	nucleus	nuclear condensates	nucleus	nuclear condensates	nucleus
HEY1-2	Reference	no condensates	nucleus	no condensates	nucleus	no condensates	nucleus	no condensates	nucleus
HEY1-1	Alternative	no condensates	nucleus	no condensates	nucleus	no condensates	nucleus	no condensates	nucleus
HMBOX1-2	Reference	cytoplasmic condensates	cytoplasm	cytoplasmic condensates	cytoplasm	cytoplasmic condensates	cytoplasm	cytoplasmic condensates	cytoplasm
HMBOX1-1	Alternative	cytoplasmic condensates	cytoplasm	cytoplasmic condensates	cytoplasm	cytoplasmic condensates	cytoplasm	cytoplasmic condensates	cytoplasm
HMBOX1-3	Alternative	both nuclear and cytoplasmic condensates	both nucleus and cytoplasm	both nuclear and cytoplasmic condensates	both nucleus and cytoplasm	both nuclear and cytoplasmic condensates	both nucleus and cytoplasm	both nuclear and cytoplasmic condensates	both nucleus and cytoplasm
HMBOX1-4	Alternative	cytoplasmic condensates	cytoplasm	cytoplasmic condensates	cytoplasm	cytoplasmic condensates	cytoplasm	cytoplasmic condensates	cytoplasm
HNF4A-1	Reference	nuclear condensates	nucleus	nuclear condensates	nucleus	nuclear condensates	nucleus	nuclear condensates	nucleus
HNF4A-2	Alternative	no condensates	nucleus	no condensates	nucleus	no condensates	nucleus	no condensates	nucleus
HNF4A-3	Alternative	no condensates	nucleus	no condensates	nucleus	no condensates	nucleus	no condensates	nucleus
HNF4A-4	Alternative	no condensates	nucleus	no condensates	nucleus	both nuclear and cytoplasmic condensates	both nucleus and cytoplasm	both nuclear and cytoplasmic condensates	both nucleus and cytoplasm
HOXA1-1	Reference	nuclear condensates	nucleus	nuclear condensates	nucleus	both nuclear and cytoplasmic condensates	both nucleus and cytoplasm	both nuclear and cytoplasmic condensates	both nucleus and cytoplasm
HOXA1-2	Alternative	both nuclear and cytoplasmic condensates	both nucleus and cytoplasm	both nuclear and cytoplasmic condensates	both nucleus and cytoplasm	both nuclear and cytoplasmic condensates	both nucleus and cytoplasm	both nuclear and cytoplasmic condensates	both nucleus and cytoplasm
KLF7-1	Reference	cytoplasmic condensates	both nucleus and cytoplasm	cytoplasmic condensates	both nucleus and cytoplasm	cytoplasmic condensates	both nucleus and cytoplasm	cytoplasmic condensates	both nucleus and cytoplasm
KLF7-3	Alternative	both nuclear and cytoplasmic condensates	nucleus	both nuclear and cytoplasmic condensates	nucleus	nuclear condensates	nucleus	nuclear condensates	nucleus
KLF7-4	Alternative	both nuclear and cytoplasmic condensates	both nucleus and cytoplasm	both nuclear and cytoplasmic condensates	both nucleus and cytoplasm	both nuclear and cytoplasmic condensates	both nucleus and cytoplasm	both nuclear and cytoplasmic condensates	both nucleus and cytoplasm
KLF7-5	Alternative	cytoplasmic condensates	both nucleus and cytoplasm	cytoplasmic condensates	both nucleus and cytoplasm	cytoplasmic condensates	cytoplasm	cytoplasmic condensates	cytoplasm
KLF7-6	Alternative	both nuclear and cytoplasmic condensates	both nucleus and cytoplasm	both nuclear and cytoplasmic condensates	both nucleus and cytoplasm	both nuclear and cytoplasmic condensates	both nucleus and cytoplasm	both nuclear and cytoplasmic condensates	both nucleus and cytoplasm
KLF7-7	Alternative	both nuclear and cytoplasmic condensates	both nucleus and cytoplasm	both nuclear and cytoplasmic condensates	both nucleus and cytoplasm	both nuclear and cytoplasmic condensates	both nucleus and cytoplasm	both nuclear and cytoplasmic condensates	both nucleus and cytoplasm
KLF7-8	Alternative	cytoplasmic condensates	both nucleus and cytoplasm	cytoplasmic condensates	both nucleus and cytoplasm	cytoplasmic condensates	both nucleus and cytoplasm	cytoplasmic condensates	both nucleus and cytoplasm
LHX9-1	Reference	no condensates	nucleus	no condensates	nucleus	no condensates	nucleus	no condensates	nucleus
LHX9-2	Alternative	no condensates	nucleus	no condensates	nucleus	no condensates	nucleus	no condensates	nucleus
LHX9-3	Alternative	no condensates	nucleus	no condensates	nucleus	no condensates	nucleus	no condensates	nucleus
MAX-1	Reference	no condensates	nucleus	no condensates	nucleus	both nuclear and cytoplasmic condensates	nucleus	both nuclear and cytoplasmic condensates	nucleus
MAX-2	Alternative	nuclear condensates	nucleus	nuclear condensates	nucleus	nuclear condensates	nucleus	nuclear condensates	nucleus
MAX-3	Alternative	cytoplasmic condensates	both nucleus and cytoplasm	cytoplasmic condensates	both nucleus and cytoplasm	cytoplasmic condensates	both nucleus and cytoplasm	cytoplasmic condensates	both nucleus and cytoplasm
MAX-4	Alternative	cytoplasmic condensates	both nucleus and cytoplasm	cytoplasmic condensates	both nucleus and cytoplasm	cytoplasmic condensates	both nucleus and cytoplasm	cytoplasmic condensates	both nucleus and cytoplasm
MAX-5	Alternative	both nuclear and cytoplasmic condensates	both nucleus and cytoplasm	both nuclear and cytoplasmic condensates	both nucleus and cytoplasm	both nuclear and cytoplasmic condensates	both nucleus and cytoplasm	both nuclear and cytoplasmic condensates	both nucleus and cytoplasm
MAX-6	Alternative	cytoplasmic condensates	both nucleus and cytoplasm	cytoplasmic condensates	both nucleus and cytoplasm	cytoplasmic condensates	both nucleus and cytoplasm	cytoplasmic condensates	both nucleus and cytoplasm
MEIS2-1	Reference	cytoplasmic condensates	both nucleus and cytoplasm	cytoplasmic condensates	both nucleus and cytoplasm	cytoplasmic condensates	both nucleus and cytoplasm	cytoplasmic condensates	both nucleus and cytoplasm
MEIS2-2	Alternative	cytoplasmic condensates	both nucleus and cytoplasm	cytoplasmic condensates	both nucleus and cytoplasm	cytoplasmic condensates	both nucleus and cytoplasm	cytoplasmic condensates	both nucleus and cytoplasm
MEIS2-3	Alternative	cytoplasmic condensates	both nucleus and cytoplasm	cytoplasmic condensates	both nucleus and cytoplasm	cytoplasmic condensates	cytoplasm	cytoplasmic condensates	cytoplasm
MEOX1-1	Reference	nuclear condensates	nucleus	nuclear condensates	nucleus	nuclear condensates	nucleus	nuclear condensates	nucleus
MEOX1-2	Alternative	nuclear condensates	nucleus	nuclear condensates	nucleus	nuclear condensates	nucleus	nuclear condensates	nucleus
MEOX1-3	Alternative	nuclear condensates	both nucleus and cytoplasm	nuclear condensates	both nucleus and cytoplasm	nuclear condensates	nucleus	nuclear condensates	nucleus
MLX-1	Reference	cytoplasmic condensates	cytoplasm	cytoplasmic condensates	cytoplasm	cytoplasmic condensates	cytoplasm	cytoplasmic condensates	cytoplasm
MLX-3	Alternative	both nuclear and cytoplasmic condensates	both nucleus and cytoplasm	both nuclear and cytoplasmic condensates	both nucleus and cytoplasm	both nuclear and cytoplasmic condensates	both nucleus and cytoplasm	both nuclear and cytoplasmic condensates	both nucleus and cytoplasm
NFIX-1	Reference	no condensates	both nucleus and cytoplasm	no condensates	both nucleus and cytoplasm	nuclear condensates	nucleus	nuclear condensates	nucleus
NFIX-2	Alternative	no condensates	both nucleus and cytoplasm	no condensates	both nucleus and cytoplasm	no condensates	both nucleus and cytoplasm	no condensates	both nucleus and cytoplasm
NFIX-3	Alternative	no condensates	both nucleus and cytoplasm	no condensates	both nucleus and cytoplasm	no condensates	both nucleus and cytoplasm	no condensates	both nucleus and cytoplasm
NFIX-4	Alternative	both nuclear and cytoplasmic condensates	both nucleus and cytoplasm	both nuclear and cytoplasmic condensates	both nucleus and cytoplasm	both nuclear and cytoplasmic condensates	both nucleus and cytoplasm	both nuclear and cytoplasmic condensates	both nucleus and cytoplasm
NFYA-1	Reference	nuclear condensates	nucleus	nuclear condensates	nucleus	nuclear condensates	nucleus	nuclear condensates	nucleus
NFYA-2	Alternative	nuclear condensates	nucleus	nuclear condensates	nucleus	nuclear condensates	nucleus	nuclear condensates	nucleus
NFYA-3	Alternative	nuclear condensates	nucleus	nuclear condensates	nucleus	nuclear condensates	nucleus	nuclear condensates	nucleus
NR4A1-3	Reference	both nuclear and cytoplasmic condensates	both nucleus and cytoplasm	both nuclear and cytoplasmic condensates	both nucleus and cytoplasm	nuclear condensates	both nucleus and cytoplasm	nuclear condensates	both nucleus and cytoplasm
NR4A1-1	Alternative	both nuclear and cytoplasmic condensates	both nucleus and cytoplasm	both nuclear and cytoplasmic condensates	both nucleus and cytoplasm	nuclear condensates	nucleus	nuclear condensates	nucleus
NR4A1-2	Alternative	nuclear condensates	nucleus	nuclear condensates	nucleus	nuclear condensates	nucleus	nuclear condensates	nucleus
NR4A1-4	Alternative	both nuclear and cytoplasmic condensates	both nucleus and cytoplasm	both nuclear and cytoplasmic condensates	both nucleus and cytoplasm	nuclear condensates	both nucleus and cytoplasm	nuclear condensates	both nucleus and cytoplasm
PBX1-1	Reference	both nuclear and cytoplasmic condensates	both nucleus and cytoplasm	both nuclear and cytoplasmic condensates	both nucleus and cytoplasm	both nuclear and cytoplasmic condensates	both nucleus and cytoplasm	both nuclear and cytoplasmic condensates	both nucleus and cytoplasm
PBX1-2	Alternative	no condensates	both nucleus and cytoplasm	no condensates	both nucleus and cytoplasm	no condensates	both nucleus and cytoplasm	no condensates	both nucleus and cytoplasm
PKNOX1-1	Reference	cytoplasmic condensates	both nucleus and cytoplasm	cytoplasmic condensates	both nucleus and cytoplasm	no condensates	both nucleus and cytoplasm	no condensates	both nucleus and cytoplasm
PKNOX1-2	Alternative	cytoplasmic condensates	both nucleus and cytoplasm	cytoplasmic condensates	both nucleus and cytoplasm	no condensates	both nucleus and cytoplasm	no condensates	both nucleus and cytoplasm
PKNOX1-3	Alternative	cytoplasmic condensates	both nucleus and cytoplasm	cytoplasmic condensates	both nucleus and cytoplasm	cytoplasmic condensates	both nucleus and cytoplasm	cytoplasmic condensates	both nucleus and cytoplasm
PKNOX1-4	Alternative	cytoplasmic condensates	both nucleus and cytoplasm	cytoplasmic condensates	both nucleus and cytoplasm	cytoplasmic condensates	both nucleus and cytoplasm	cytoplasmic condensates	both nucleus and cytoplasm
PPARG-1	Reference	cytoplasmic condensates	both nucleus and cytoplasm	cytoplasmic condensates	both nucleus and cytoplasm	cytoplasmic condensates	both nucleus and cytoplasm	cytoplasmic condensates	both nucleus and cytoplasm
PPARG-2	Alternative	no condensates	nucleus	no condensates	nucleus	no condensates	nucleus	no condensates	nucleus
PPARG-3	Alternative	both nuclear and cytoplasmic condensates	both nucleus and cytoplasm	both nuclear and cytoplasmic condensates	both nucleus and cytoplasm	both nuclear and cytoplasmic condensates	both nucleus and cytoplasm	both nuclear and cytoplasmic condensates	both nucleus and cytoplasm
PPARG-4	Alternative	nuclear condensates	both nucleus and cytoplasm	nuclear condensates	both nucleus and cytoplasm	nuclear condensates	nucleus	nuclear condensates	nucleus
PRRX1-2	Reference	nuclear condensates	nucleus	nuclear condensates	nucleus	nuclear condensates	nucleus	nuclear condensates	nucleus
PRRX1-1	Alternative	no condensates	nucleus	no condensates	nucleus	no condensates	nucleus	no condensates	nucleus
PRRX1-3	Alternative	no condensates	nucleus	no condensates	nucleus	nuclear condensates	nucleus	nuclear condensates	nucleus
RARB-1	Reference	both nuclear and cytoplasmic condensates	both nucleus and cytoplasm	both nuclear and cytoplasmic condensates	both nucleus and cytoplasm	nuclear condensates	both nucleus and cytoplasm	nuclear condensates	both nucleus and cytoplasm
RARB-2	Alternative	cytoplasmic condensates	both nucleus and cytoplasm	cytoplasmic condensates	both nucleus and cytoplasm	cytoplasmic condensates	both nucleus and cytoplasm	cytoplasmic condensates	both nucleus and cytoplasm
RFX3-2	Reference	no condensates	nucleus	no condensates	nucleus	no condensates	nucleus	no condensates	nucleus
RFX3-3	Alternative	cytoplasmic condensates	both nucleus and cytoplasm	cytoplasmic condensates	both nucleus and cytoplasm	cytoplasmic condensates	both nucleus and cytoplasm	cytoplasmic condensates	both nucleus and cytoplasm
RFX3-4	Alternative	no condensates	both nucleus and cytoplasm	no condensates	both nucleus and cytoplasm	no condensates	both nucleus and cytoplasm	no condensates	both nucleus and cytoplasm
RFX4-1	Reference	cytoplasmic condensates	both nucleus and cytoplasm	cytoplasmic condensates	both nucleus and cytoplasm	both nuclear and cytoplasmic condensates	both nucleus and cytoplasm	both nuclear and cytoplasmic condensates	both nucleus and cytoplasm
RFX4-2	Alternative	cytoplasmic condensates	both nucleus and cytoplasm	cytoplasmic condensates	both nucleus and cytoplasm	both nuclear and cytoplasmic condensates	both nucleus and cytoplasm	both nuclear and cytoplasmic condensates	both nucleus and cytoplasm
RFX4-3	Alternative	cytoplasmic condensates	cytoplasm	cytoplasmic condensates	cytoplasm	cytoplasmic condensates	cytoplasm	cytoplasmic condensates	cytoplasm
RORC-3	Reference	no condensates	nucleus	no condensates	nucleus	no condensates	nucleus	no condensates	nucleus
RORC-4	Alternative	both nuclear and cytoplasmic condensates	nucleus	both nuclear and cytoplasmic condensates	nucleus	both nuclear and cytoplasmic condensates	nucleus	both nuclear and cytoplasmic condensates	nucleus
RXRG-1	Reference	cytoplasmic condensates	both nucleus and cytoplasm	cytoplasmic condensates	both nucleus and cytoplasm	nuclear condensates	both nucleus and cytoplasm	nuclear condensates	both nucleus and cytoplasm
RXRG-2	Alternative	cytoplasmic condensates	both nucleus and cytoplasm	cytoplasmic condensates	both nucleus and cytoplasm	nuclear condensates	nucleus	nuclear condensates	nucleus
STAT3-1	Reference	both nuclear and cytoplasmic condensates	both nucleus and cytoplasm	both nuclear and cytoplasmic condensates	both nucleus and cytoplasm	both nuclear and cytoplasmic condensates	cytoplasm	both nuclear and cytoplasmic condensates	cytoplasm
STAT3-2	Alternative	cytoplasmic condensates	cytoplasm	cytoplasmic condensates	cytoplasm	cytoplasmic condensates	cytoplasm	cytoplasmic condensates	cytoplasm
STAT3-3	Alternative	both nuclear and cytoplasmic condensates	both nucleus and cytoplasm	both nuclear and cytoplasmic condensates	both nucleus and cytoplasm	cytoplasmic condensates	cytoplasm	cytoplasmic condensates	cytoplasm
TBPL1-1	Reference	no condensates	both nucleus and cytoplasm	no condensates	both nucleus and cytoplasm	no condensates	both nucleus and cytoplasm	no condensates	both nucleus and cytoplasm
TBPL1-2	Alternative	cytoplasmic condensates	both nucleus and cytoplasm	cytoplasmic condensates	both nucleus and cytoplasm	both nuclear and cytoplasmic condensates	both nucleus and cytoplasm	both nuclear and cytoplasmic condensates	both nucleus and cytoplasm
TBX5-1	Reference	no condensates	nucleus	no condensates	nucleus	cytoplasmic condensates	both nucleus and cytoplasm	cytoplasmic condensates	both nucleus and cytoplasm
TBX5-2	Alternative	cytoplasmic condensates	both nucleus and cytoplasm	cytoplasmic condensates	both nucleus and cytoplasm	cytoplasmic condensates	both nucleus and cytoplasm	cytoplasmic condensates	both nucleus and cytoplasm
TBX5-3	Alternative	cytoplasmic condensates	cytoplasm	cytoplasmic condensates	cytoplasm	cytoplasmic condensates	both nucleus and cytoplasm	cytoplasmic condensates	both nucleus and cytoplasm
TCF12-1	Reference	nuclear condensates	nucleus	nuclear condensates	nucleus	nuclear condensates	nucleus	nuclear condensates	nucleus
TCF12-2	Alternative	nuclear condensates	nucleus	nuclear condensates	nucleus	nuclear condensates	nucleus	nuclear condensates	nucleus
TCF12-3	Alternative	both nuclear and cytoplasmic condensates	both nucleus and cytoplasm	both nuclear and cytoplasmic condensates	both nucleus and cytoplasm	both nuclear and cytoplasmic condensates	both nucleus and cytoplasm	both nuclear and cytoplasmic condensates	both nucleus and cytoplasm
TCF4-1	Reference	nuclear condensates	nucleus	nuclear condensates	nucleus	nuclear condensates	nucleus	nuclear condensates	nucleus
TCF4-2	Alternative	nuclear condensates	nucleus	nuclear condensates	nucleus	nuclear condensates	nucleus	nuclear condensates	nucleus
TCF4-3	Alternative	nuclear condensates	nucleus	nuclear condensates	nucleus	nuclear condensates	nucleus	nuclear condensates	nucleus
TCF4-4	Alternative	cytoplasmic condensates	both nucleus and cytoplasm	cytoplasmic condensates	both nucleus and cytoplasm	cytoplasmic condensates	both nucleus and cytoplasm	cytoplasmic condensates	both nucleus and cytoplasm
TCF4-5	Alternative	nuclear condensates	both nucleus and cytoplasm	nuclear condensates	both nucleus and cytoplasm	nuclear condensates	both nucleus and cytoplasm	nuclear condensates	both nucleus and cytoplasm
TCF4-6	Alternative	cytoplasmic condensates	both nucleus and cytoplasm	cytoplasmic condensates	both nucleus and cytoplasm	cytoplasmic condensates	both nucleus and cytoplasm	cytoplasmic condensates	both nucleus and cytoplasm
TCF4-7	Alternative	cytoplasmic condensates	both nucleus and cytoplasm	cytoplasmic condensates	both nucleus and cytoplasm	both nuclear and cytoplasmic condensates	both nucleus and cytoplasm	both nuclear and cytoplasmic condensates	both nucleus and cytoplasm
TCF4-8	Alternative	cytoplasmic condensates	cytoplasm	cytoplasmic condensates	cytoplasm	cytoplasmic condensates	cytoplasm	cytoplasmic condensates	cytoplasm
TFAP2A-2	Reference	both nuclear and cytoplasmic condensates	both nucleus and cytoplasm	both nuclear and cytoplasmic condensates	both nucleus and cytoplasm	both nuclear and cytoplasmic condensates	both nucleus and cytoplasm	both nuclear and cytoplasmic condensates	both nucleus and cytoplasm
TFAP2A-1	Alternative	cytoplasmic condensates	both nucleus and cytoplasm	cytoplasmic condensates	both nucleus and cytoplasm	both nuclear and cytoplasmic condensates	both nucleus and cytoplasm	both nuclear and cytoplasmic condensates	both nucleus and cytoplasm
TFAP2A-3	Alternative	cytoplasmic condensates	cytoplasm	cytoplasmic condensates	cytoplasm	both nuclear and cytoplasmic condensates	both nucleus and cytoplasm	both nuclear and cytoplasmic condensates	both nucleus and cytoplasm
TFAP2A-4	Alternative	cytoplasmic condensates	both nucleus and cytoplasm	cytoplasmic condensates	both nucleus and cytoplasm	both nuclear and cytoplasmic condensates	both nucleus and cytoplasm	both nuclear and cytoplasmic condensates	both nucleus and cytoplasm
TFEC-1	Reference	nuclear condensates	both nucleus and cytoplasm	nuclear condensates	both nucleus and cytoplasm	nuclear condensates	nucleus	nuclear condensates	nucleus
TFEC-3	Alternative	cytoplasmic condensates	both nucleus and cytoplasm	cytoplasmic condensates	both nucleus and cytoplasm
TFEC-4	Alternative	cytoplasmic condensates	both nucleus and cytoplasm	cytoplasmic condensates	both nucleus and cytoplasm	both nuclear and cytoplasmic condensates	both nucleus and cytoplasm	both nuclear and cytoplasmic condensates	both nucleus and cytoplasm
TFEC-6	Alternative	cytoplasmic condensates	both nucleus and cytoplasm	cytoplasmic condensates	both nucleus and cytoplasm	cytoplasmic condensates	both nucleus and cytoplasm	cytoplasmic condensates	both nucleus and cytoplasm
THAP6-1	Reference	both nuclear and cytoplasmic condensates	both nucleus and cytoplasm	both nuclear and cytoplasmic condensates	both nucleus and cytoplasm	both nuclear and cytoplasmic condensates	both nucleus and cytoplasm	both nuclear and cytoplasmic condensates	both nucleus and cytoplasm
THAP6-2	Alternative	both nuclear and cytoplasmic condensates	both nucleus and cytoplasm	both nuclear and cytoplasmic condensates	both nucleus and cytoplasm	both nuclear and cytoplasmic condensates	both nucleus and cytoplasm	both nuclear and cytoplasmic condensates	both nucleus and cytoplasm
THAP6-3	Alternative	nuclear condensates	both nucleus and cytoplasm	nuclear condensates	both nucleus and cytoplasm	both nuclear and cytoplasmic condensates	both nucleus and cytoplasm	both nuclear and cytoplasmic condensates	both nucleus and cytoplasm
THAP6-4	Alternative	cytoplasmic condensates	both nucleus and cytoplasm	cytoplasmic condensates	both nucleus and cytoplasm	cytoplasmic condensates	both nucleus and cytoplasm	cytoplasmic condensates	both nucleus and cytoplasm
THAP6-5	Alternative	both nuclear and cytoplasmic condensates	both nucleus and cytoplasm	both nuclear and cytoplasmic condensates	both nucleus and cytoplasm	nuclear condensates	both nucleus and cytoplasm	nuclear condensates	both nucleus and cytoplasm
THRA-2	Reference	cytoplasmic condensates	both nucleus and cytoplasm	cytoplasmic condensates	both nucleus and cytoplasm	no condensates	both nucleus and cytoplasm	no condensates	both nucleus and cytoplasm
THRA-1	Alternative	no condensates	both nucleus and cytoplasm	no condensates	both nucleus and cytoplasm	no condensates	both nucleus and cytoplasm	no condensates	both nucleus and cytoplasm
THRB-2	Reference	cytoplasmic condensates	both nucleus and cytoplasm	cytoplasmic condensates	both nucleus and cytoplasm	nuclear condensates	nucleus	nuclear condensates	nucleus
THRB-1	Alternative	nuclear condensates	nucleus	nuclear condensates	nucleus	nuclear condensates	nucleus	nuclear condensates	nucleus
TP53-1	Reference	both nuclear and cytoplasmic condensates	both nucleus and cytoplasm	both nuclear and cytoplasmic condensates	both nucleus and cytoplasm	cytoplasmic condensates	both nucleus and cytoplasm	cytoplasmic condensates	both nucleus and cytoplasm
TP53-2	Alternative	both nuclear and cytoplasmic condensates	both nucleus and cytoplasm	both nuclear and cytoplasmic condensates	both nucleus and cytoplasm	both nuclear and cytoplasmic condensates	both nucleus and cytoplasm	both nuclear and cytoplasmic condensates	both nucleus and cytoplasm
TP63-1	Reference	no condensates	nucleus	no condensates	nucleus	no condensates	nucleus	no condensates	nucleus
TP63-2	Alternative	no condensates	both nucleus and cytoplasm	no condensates	both nucleus and cytoplasm	no condensates	nucleus	no condensates	nucleus
TP63-3	Alternative	cytoplasmic condensates	both nucleus and cytoplasm	cytoplasmic condensates	both nucleus and cytoplasm	cytoplasmic condensates	both nucleus and cytoplasm	cytoplasmic condensates	both nucleus and cytoplasm
ZBTB18-1	Reference	both nuclear and cytoplasmic condensates	both nucleus and cytoplasm	both nuclear and cytoplasmic condensates	both nucleus and cytoplasm	both nuclear and cytoplasmic condensates	both nucleus and cytoplasm	both nuclear and cytoplasmic condensates	both nucleus and cytoplasm
ZBTB18-2	Alternative	nuclear condensates	both nucleus and cytoplasm	nuclear condensates	both nucleus and cytoplasm	both nuclear and cytoplasmic condensates	both nucleus and cytoplasm	both nuclear and cytoplasmic condensates	both nucleus and cytoplasm
ZBTB44-1	Reference	both nuclear and cytoplasmic condensates	both nucleus and cytoplasm	both nuclear and cytoplasmic condensates	both nucleus and cytoplasm	both nuclear and cytoplasmic condensates	both nucleus and cytoplasm	both nuclear and cytoplasmic condensates	both nucleus and cytoplasm
ZBTB44-2	Alternative	no condensates	both nucleus and cytoplasm	no condensates	both nucleus and cytoplasm
ZBTB44-3	Alternative	no condensates	both nucleus and cytoplasm	no condensates	both nucleus and cytoplasm
ZBTB44-4	Alternative	no condensates	both nucleus and cytoplasm	no condensates	both nucleus and cytoplasm	no condensates	both nucleus and cytoplasm	no condensates	both nucleus and cytoplasm
ZBTB44-5	Alternative	no condensates	both nucleus and cytoplasm	no condensates	both nucleus and cytoplasm	no condensates	both nucleus and cytoplasm	no condensates	both nucleus and cytoplasm
ZBTB44-6	Alternative	cytoplasmic condensates	both nucleus and cytoplasm	cytoplasmic condensates	both nucleus and cytoplasm	cytoplasmic condensates	cytoplasm	cytoplasmic condensates	cytoplasm
ZIC3-2	Reference	no condensates	nucleus	no condensates	nucleus	no condensates	nucleus	no condensates	nucleus
ZIC3-1	Alternative	nuclear condensates	nucleus	nuclear condensates	nucleus	no condensates	nucleus	no condensates	nucleus
ZIC3-3	Alternative	cytoplasmic condensates	both nucleus and cytoplasm	cytoplasmic condensates	both nucleus and cytoplasm	both nuclear and cytoplasmic condensates	both nucleus and cytoplasm	both nuclear and cytoplasmic condensates	both nucleus and cytoplasm
ZNF263-1	Reference	nuclear condensates	nucleus	nuclear condensates	nucleus	nuclear condensates	nucleus	nuclear condensates	nucleus
ZNF263-3	Alternative	cytoplasmic condensates	both nucleus and cytoplasm	cytoplasmic condensates	both nucleus and cytoplasm	cytoplasmic condensates	both nucleus and cytoplasm	cytoplasmic condensates	both nucleus and cytoplasm
ZNF473-1	Reference	nuclear condensates	nucleus	nuclear condensates	nucleus	nuclear condensates	nucleus	nuclear condensates	nucleus
ZNF473-2	Alternative	no condensates	both nucleus and cytoplasm	no condensates	both nucleus and cytoplasm	nuclear condensates	both nucleus and cytoplasm	nuclear condensates	both nucleus and cytoplasm
ZNF778-1	Reference	nuclear condensates	nucleus	nuclear condensates	nucleus	both nuclear and cytoplasmic condensates	both nucleus and cytoplasm	both nuclear and cytoplasmic condensates	both nucleus and cytoplasm
ZNF778-2	Alternative	nuclear condensates	nucleus	nuclear condensates	nucleus	both nuclear and cytoplasmic condensates	both nucleus and cytoplasm	both nuclear and cytoplasmic condensates	both nucleus and cytoplasm
ZSCAN9-1	Reference	nuclear condensates	both nucleus and cytoplasm	nuclear condensates	both nucleus and cytoplasm	nuclear condensates	both nucleus and cytoplasm	nuclear condensates	both nucleus and cytoplasm
ZSCAN9-2	Alternative	cytoplasmic condensates	cytoplasm	cytoplasmic condensates	cytoplasm	cytoplasmic condensates	cytoplasm	cytoplasmic condensates	cytoplasm
