## Supplementary tables for "Widespread variation in molecular interactions and regulatory properties among transcription factor isoforms": Table_S13.tsv

gene_symbol	Ensembl_gene_ID	family	reference_isoform	alternative_isoform	DBD_pct_lost_in_alt	PDI_category	PPI_category	M1H_activation_category	localization_category	alt_iso_classification	detailed_alt_iso_classification
ZBTB18	ENSG00000179456	C2H2 ZF	ZBTB18-1	ZBTB18-2	0.0	PDI gain	PPI rewire	similar	no localization change	rewirer	rewirer
PRRX1	ENSG00000116132	Homeodomain	PRRX1-2	PRRX1-1	0.0	NA	NA	similar	no localization change	NA	NA
PRRX1	ENSG00000116132	Homeodomain	PRRX1-2	PRRX1-3	0.0	no PDI change	NA	similar	no localization change	similar to ref.	similar to ref.
POU2F1	ENSG00000143190	Homeodomain; POU	POU2F1-2	POU2F1-1	0.0	NA	NA	NA	NA	NA	NA
ATF3	ENSG00000162772	bZIP	ATF3-1	ATF3-2	46.774193548387096	NA	NA	repression GoF	NA	NA	NA
GRHL3	ENSG00000158055	Grainyhead	GRHL3-3	GRHL3-1	0.0	NA	PPI loss: all	similar	no localization change	negative regulator	negative regulator (PPIs)
GRHL3	ENSG00000158055	Grainyhead	GRHL3-3	GRHL3-2	0.0	NA	PPI loss: all	similar	no localization change	negative regulator	negative regulator (PPIs)
GRHL3	ENSG00000158055	Grainyhead	GRHL3-3	GRHL3-4	0.0	NA	PPI rewire	similar	no localization change	rewirer	rewirer
GRHL3	ENSG00000158055	Grainyhead	GRHL3-3	GRHL3-6	0.0	NA	PPI loss: all	similar	no localization change	negative regulator	negative regulator (PPIs)
GRHL3	ENSG00000158055	Grainyhead	GRHL3-3	GRHL3-7	0.0	NA	no PPI change (all PPIs)	similar	no localization change	similar to ref.	similar to ref.
ZNF691	ENSG00000164011	C2H2 ZF	ZNF691-1	ZNF691-2	0.0	NA	NA	similar	NA	NA	NA
NFIA	ENSG00000162599	SMAD	NFIA-2	NFIA-3	0.0	NA	PPI loss: all	rewire	NA	negative regulator	negative regulator (PPIs)
NFIA	ENSG00000162599	SMAD	NFIA-2	NFIA-4	0.0	NA	PPI loss: all	similar	NA	negative regulator	negative regulator (PPIs)
ZBTB7B	ENSG00000160685	C2H2 ZF	ZBTB7B-2	ZBTB7B-1	0.0	NA	NA	NA	NA	NA	NA
LHX8	ENSG00000162624	Homeodomain	LHX8-2	LHX8-1	0.0	NA	NA	NA	NA	NA	NA
PAX7	ENSG00000009709	Homeodomain; Paired box	PAX7-2	PAX7-1	1.0810810810810811	NA	NA	similar	NA	NA	NA
PAX7	ENSG00000009709	Homeodomain; Paired box	PAX7-2	PAX7-3	0.5405405405405406	NA	NA	similar	NA	NA	NA
PAX7	ENSG00000009709	Homeodomain; Paired box	PAX7-2	PAX7-4	1.6216216216216215	NA	NA	similar	NA	NA	NA
LHX9	ENSG00000143355	Homeodomain	LHX9-1	LHX9-3	0.0	PDI gain	PPI rewire	similar	no localization change	rewirer	rewirer
LHX9	ENSG00000143355	Homeodomain	LHX9-1	LHX9-2	0.0	PDI gain	no PPI change (all PPIs)	similar	no localization change	rewirer	rewirer
PBX1	ENSG00000185630	Homeodomain	PBX1-1	PBX1-2	0.0	NA	PPI rewire	activation loss	no localization change	negative regulator	negative regulator (activ)
NR5A2	ENSG00000116833	Nuclear receptor	NR5A2-2	NR5A2-3	0.0	NA	NA	similar	NA	NA	NA
NR5A2	ENSG00000116833	Nuclear receptor	NR5A2-2	NR5A2-1	0.0	NA	NA	rewire	NA	NA	NA
NR5A2	ENSG00000116833	Nuclear receptor	NR5A2-2	NR5A2-4	0.0	NA	NA	activation loss	NA	NA	NA
NR5A2	ENSG00000116833	Nuclear receptor	NR5A2-2	NR5A2-5	0.0	NA	NA	similar	NA	NA	NA
GMEB1	ENSG00000162419	SAND	GMEB1-1	GMEB1-2	55.84415584415584	PDI loss	PPI loss: all	similar	NA	negative regulator	negative regulator (PDIs,PPIs,DBD loss)
PRDM16	ENSG00000142611	C2H2 ZF	PRDM16-1	PRDM16-2	0.0	NA	NA	NA	NA	NA	NA
RORC	ENSG00000143365	Nuclear receptor	RORC-3	RORC-4	0.0	PDI rewire	NA	similar	no localization change	rewirer	rewirer
RORC	ENSG00000143365	Nuclear receptor	RORC-3	RORC-2	0.0	NA	NA	NA	NA	NA	NA
ZNF124	ENSG00000196418	C2H2 ZF	ZNF124-1	ZNF124-2	17.803030303030305	NA	NA	similar	NA	NA	NA
ZNF124	ENSG00000196418	C2H2 ZF	ZNF124-1	ZNF124-4	99.24242424242424	NA	NA	activation GoF	NA	NA	NA
ZNF124	ENSG00000196418	C2H2 ZF	ZNF124-1	ZNF124-3	29.924242424242426	NA	NA	similar	NA	NA	NA
ELK4	ENSG00000158711	Ets	ELK4-1	ELK4-2	0.0	NA	NA	similar	NA	NA	NA
TBX15	ENSG00000092607	T-box	TBX15-1	TBX15-2	0.0	NA	NA	NA	NA	NA	NA
RXRG	ENSG00000143171	Nuclear receptor	RXRG-1	RXRG-2	0.0	PDI rewire	NA	similar	no localization change	rewirer	rewirer
ESRRG	ENSG00000196482	Nuclear receptor	ESRRG-1	ESRRG-2	0.0	NA	PPI rewire	rewire	NA	rewirer	rewirer
ZNF692	ENSG00000171163	C2H2 ZF	ZNF692-1	ZNF692-2	0.0	NA	NA	similar	NA	NA	NA
ZNF692	ENSG00000171163	C2H2 ZF	ZNF692-1	ZNF692-3	60.41666666666666	NA	NA	NA	NA	NA	NA
MEIS1	ENSG00000143995	Homeodomain	MEIS1-1	MEIS1-2	0.0	NA	PPI loss: all	similar	NA	negative regulator	negative regulator (PPIs)
CREB1	ENSG00000118260	bZIP	CREB1-2	CREB1-1	0.0	PDI loss	NA	similar	no localization change	negative regulator	negative regulator (PDIs)
DLX1	ENSG00000144355	Homeodomain	DLX1-1	DLX1-2	100.0	PDI loss	NA	activation GoF	localization loss	negative regulator	negative regulator (PDIs,DBD loss, loc loss)
NPAS2	ENSG00000170485	bHLH	NPAS2-1	NPAS2-2	0.0	NA	PPI loss: all	similar	NA	negative regulator	negative regulator (PPIs)
PAX8	ENSG00000125618	Paired box	PAX8-2	PAX8-1	0.0	NA	NA	NA	NA	NA	NA
PAX8	ENSG00000125618	Paired box	PAX8-2	PAX8-3	0.0	NA	NA	NA	NA	NA	NA
PAX8	ENSG00000125618	Paired box	PAX8-2	PAX8-4	0.0	PDI gain	NA	NA	NA	rewirer	rewirer
PAX8	ENSG00000125618	Paired box	PAX8-2	PAX8-5	52.8	NA	NA	NA	NA	NA	NA
E2F6	ENSG00000169016	E2F	E2F6-1	E2F6-2	18.461538461538463	NA	PPI loss: all	rewire	no localization change	negative regulator	negative regulator (PPIs,DBD loss)
ATF2	ENSG00000115966	bZIP	ATF2-1	ATF2-2	0.0	NA	no PPI change (all PPIs)	activation GoF	no localization change	rewirer	rewirer
ATF2	ENSG00000115966	bZIP	ATF2-1	ATF2-3	28.08988764044944	NA	PPI loss: signalling	similar	no localization change	negative regulator	negative regulator (PPIs,DBD loss)
ATF2	ENSG00000115966	bZIP	ATF2-1	ATF2-5	71.91011235955057	NA	PPI loss: dimer	activation GoF	no localization change	negative regulator	negative regulator (PPIs,DBD loss)
ATF2	ENSG00000115966	bZIP	ATF2-1	ATF2-4	16.853932584269664	NA	PPI loss: signalling	similar	localization loss	negative regulator	negative regulator (PPIs,DBD loss, loc loss)
ATF2	ENSG00000115966	bZIP	ATF2-1	ATF2-6	68.53932584269663	NA	PPI loss: dimer	similar	no localization change	negative regulator	negative regulator (PPIs,DBD loss)
STAT1	ENSG00000115415	STAT	STAT1-1	STAT1-2	0.0	PDI gain	NA	NA	NA	rewirer	rewirer
STAT1	ENSG00000115415	STAT	STAT1-1	STAT1-5	100.0	PDI gain	NA	NA	NA	negative regulator	negative regulator (DBD loss)
NFE2L2	ENSG00000116044	bZIP	NFE2L2-1	NFE2L2-2	0.0	NA	no PPI change (all PPIs)	similar	NA	similar to ref.	similar to ref.
NFE2L2	ENSG00000116044	bZIP	NFE2L2-1	NFE2L2-3	100.0	NA	PPI loss: all	NA	NA	NA	NA
IKZF2	ENSG00000030419	C2H2 ZF	IKZF2-2	IKZF2-4	100.0	NA	PPI loss: all	similar	NA	negative regulator	negative regulator (PPIs,DBD loss)
IKZF2	ENSG00000030419	C2H2 ZF	IKZF2-2	IKZF2-1	0.0	NA	PPI rewire	similar	NA	rewirer	rewirer
IKZF2	ENSG00000030419	C2H2 ZF	IKZF2-2	IKZF2-3	0.0	NA	PPI rewire	similar	NA	rewirer	rewirer
ZNF513	ENSG00000163795	C2H2 ZF	ZNF513-1	ZNF513-2	0.0	NA	NA	similar	NA	NA	NA
THAP4	ENSG00000176946	THAP finger	THAP4-1	THAP4-4	100.0	NA	NA	activation loss	NA	NA	NA
KLF7	ENSG00000118263	C2H2 ZF	KLF7-1	KLF7-3	0.0	no PDI change	NA	rewire	no localization change	rewirer	rewirer
KLF7	ENSG00000118263	C2H2 ZF	KLF7-1	KLF7-5	90.21739130434784	PDI loss	NA	similar	localization loss	negative regulator	negative regulator (PDIs,DBD loss, loc loss)
KLF7	ENSG00000118263	C2H2 ZF	KLF7-1	KLF7-6	39.130434782608695	NA	NA	rewire	no localization change	NA	NA
KLF7	ENSG00000118263	C2H2 ZF	KLF7-1	KLF7-4	0.0	PDI loss	NA	activation loss	no localization change	negative regulator	negative regulator (activ,PDIs)
KLF7	ENSG00000118263	C2H2 ZF	KLF7-1	KLF7-7	100.0	PDI loss	NA	activation loss	no localization change	negative regulator	negative regulator (activ,PDIs,DBD loss)
KLF7	ENSG00000118263	C2H2 ZF	KLF7-1	KLF7-8	39.130434782608695	PDI loss	NA	NA	no localization change	NA	NA
NR4A2	ENSG00000153234	Nuclear receptor	NR4A2-1	NR4A2-2	0.0	NA	PPI loss: dimer	similar	NA	negative regulator	negative regulator (PPIs)
PPARG	ENSG00000132170	Nuclear receptor	PPARG-1	PPARG-2	0.0	no PDI change	no PPI change (important PPIs)	similar	no localization change	similar to ref.	similar to ref.
PPARG	ENSG00000132170	Nuclear receptor	PPARG-1	PPARG-4	0.0	PDI rewire	PPI loss: all	activation loss	no localization change	negative regulator	negative regulator (activ,PPIs)
PPARG	ENSG00000132170	Nuclear receptor	PPARG-1	PPARG-3	0.0	PDI loss	PPI loss: all	activation loss	no localization change	likely non-functional	likely nf
TP63	ENSG00000073282	p53	TP63-1	TP63-2	0.0	NA	PPI rewire	NA	no localization change	NA	NA
TP63	ENSG00000073282	p53	TP63-1	TP63-3	0.0	NA	PPI rewire	NA	no localization change	NA	NA
MITF	ENSG00000187098	bHLH	MITF-2	MITF-3	100.0	NA	NA	activation loss	NA	NA	NA
RARB	ENSG00000077092	Nuclear receptor	RARB-1	RARB-2	48.57142857142857	NA	no PPI change (all PPIs)	rewire	no localization change	negative regulator	negative regulator (DBD loss)
ZNF662	ENSG00000182983	C2H2 ZF	ZNF662-2	ZNF662-5	100.0	NA	NA	repression GoF	NA	NA	NA
ZNF662	ENSG00000182983	C2H2 ZF	ZNF662-2	ZNF662-1	0.0	NA	NA	similar	NA	NA	NA
ZNF662	ENSG00000182983	C2H2 ZF	ZNF662-2	ZNF662-3	0.0	NA	NA	similar	NA	NA	NA
ZNF662	ENSG00000182983	C2H2 ZF	ZNF662-2	ZNF662-4	0.0	NA	NA	similar	NA	NA	NA
TFDP2	ENSG00000114126	E2F	TFDP2-1	TFDP2-2	0.0	NA	NA	similar	NA	NA	NA
TFDP2	ENSG00000114126	E2F	TFDP2-1	TFDP2-4	0.0	NA	NA	similar	NA	NA	NA
TFDP2	ENSG00000114126	E2F	TFDP2-1	TFDP2-3	0.0	NA	NA	similar	NA	NA	NA
ZNF148	ENSG00000163848	C2H2 ZF	ZNF148-1	ZNF148-2	21.73913043478261	NA	NA	similar	NA	NA	NA
GATA2	ENSG00000179348	GATA	GATA2-2	GATA2-3	7.142857142857142	NA	NA	NA	NA	NA	NA
THRB	ENSG00000151090	Nuclear receptor	THRB-2	THRB-1	0.0	PDI rewire	NA	rewire	no localization change	rewirer	rewirer
RBPJ	ENSG00000168214	CSL	RBPJ-2	RBPJ-1	0.0	NA	PPI rewire	similar	NA	rewirer	rewirer
RBPJ	ENSG00000168214	CSL	RBPJ-2	RBPJ-3	0.0	NA	no PPI change (all PPIs)	similar	NA	similar to ref.	similar to ref.
THAP6	ENSG00000174796	THAP finger	THAP6-1	THAP6-2	0.0	NA	NA	similar	no localization change	NA	NA
THAP6	ENSG00000174796	THAP finger	THAP6-1	THAP6-3	43.52941176470589	NA	NA	activation loss	no localization change	NA	NA
THAP6	ENSG00000174796	THAP finger	THAP6-1	THAP6-4	43.52941176470589	NA	NA	activation loss	no localization change	NA	NA
THAP6	ENSG00000174796	THAP finger	THAP6-1	THAP6-5	43.52941176470589	NA	NA	activation loss	no localization change	NA	NA
LEF1	ENSG00000138795	HMG/Sox	LEF1-1	LEF1-3	0.0	NA	NA	NA	NA	NA	NA
LEF1	ENSG00000138795	HMG/Sox	LEF1-1	LEF1-4	0.0	NA	NA	NA	NA	NA	NA
LEF1	ENSG00000138795	HMG/Sox	LEF1-1	LEF1-5	100.0	NA	NA	NA	NA	NA	NA
LEF1	ENSG00000138795	HMG/Sox	LEF1-1	LEF1-2	0.0	NA	NA	NA	NA	NA	NA
PRDM5	ENSG00000138738	C2H2 ZF	PRDM5-1	PRDM5-3	100.0	NA	NA	activation loss	NA	NA	NA
PRDM5	ENSG00000138738	C2H2 ZF	PRDM5-1	PRDM5-2	10.385756676557865	PDI gain	NA	activation loss	NA	negative regulator	negative regulator (activ,DBD loss)
ELF2	ENSG00000109381	Ets	ELF2-2	ELF2-1	0.0	NA	PPI rewire	rewire	NA	rewirer	rewirer
ELF2	ENSG00000109381	Ets	ELF2-2	ELF2-3	0.0	NA	PPI loss: all	similar	NA	negative regulator	negative regulator (PPIs)
ZNF131	ENSG00000172262	C2H2 ZF	ZNF131-2	ZNF131-1	16.447368421052634	NA	NA	NA	NA	NA	NA
ZNF131	ENSG00000172262	C2H2 ZF	ZNF131-2	ZNF131-5	100.0	NA	NA	rewire	NA	NA	NA
ZNF131	ENSG00000172262	C2H2 ZF	ZNF131-2	ZNF131-4	59.210526315789465	NA	NA	rewire	NA	NA	NA
MSX2	ENSG00000120149	Homeodomain	MSX2-1	MSX2-2	100.0	NA	NA	similar	NA	NA	NA
MEF2C	ENSG00000081189	MADS box	MEF2C-1	MEF2C-2	0.0	NA	NA	NA	NA	NA	NA
MXD3	ENSG00000213347	bHLH	MXD3-2	MXD3-1	0.0	NA	NA	NA	NA	NA	NA
MXD3	ENSG00000213347	bHLH	MXD3-2	MXD3-3	0.0	NA	NA	NA	NA	NA	NA
MXD3	ENSG00000213347	bHLH	MXD3-2	MXD3-4	10.0	NA	NA	NA	NA	NA	NA
SOX30	ENSG00000039600	HMG/Sox	SOX30-1	SOX30-2	4.3478260869565215	NA	NA	similar	NA	NA	NA
NKX2-5	ENSG00000183072	Homeodomain	NKX2-5-1	NKX2-5-2	100.0	NA	NA	similar	NA	NA	NA
EBF1	ENSG00000164330	EBF1	EBF1-1	EBF1-3	53.5031847133758	PDI loss	NA	rewire	no localization change	negative regulator	negative regulator (PDIs,DBD loss)
EBF1	ENSG00000164330	EBF1	EBF1-1	EBF1-2	53.5031847133758	PDI loss	NA	rewire	no localization change	negative regulator	negative regulator (PDIs,DBD loss)
HMGA1	ENSG00000137309	AT hook	HMGA1-1	HMGA1-2	0.0	NA	NA	NA	NA	NA	NA
ZKSCAN3	ENSG00000189298	C2H2 ZF	ZKSCAN3-2	ZKSCAN3-1	0.0	NA	NA	similar	NA	NA	NA
ZSCAN26	ENSG00000197062	C2H2 ZF	ZSCAN26-1	ZSCAN26-2	0.0	NA	NA	similar	NA	NA	NA
TBPL1	ENSG00000028839	TBP	TBPL1-1	TBPL1-2	12.12121212121212	NA	NA	activation loss	no localization change	NA	NA
HSF2	ENSG00000025156	HSF	HSF2-1	HSF2-2	0.0	NA	no PPI change (all PPIs)	similar	NA	similar to ref.	similar to ref.
PPARD	ENSG00000112033	Nuclear receptor	PPARD-1	PPARD-2	0.0	NA	PPI loss: all	repression GoF	NA	negative regulator	negative regulator (PPIs)
PPARD	ENSG00000112033	Nuclear receptor	PPARD-1	PPARD-3	100.0	NA	PPI loss: all	repression GoF	NA	negative regulator	negative regulator (PPIs,DBD loss)
ZSCAN9	ENSG00000137185	C2H2 ZF	ZSCAN9-1	ZSCAN9-2	100.0	NA	PPI loss: cofactor,signalling	similar	localization loss	negative regulator	negative regulator (PPIs,DBD loss, loc loss)
NFYA	ENSG00000001167	CBF/NF-Y	NFYA-1	NFYA-3	0.0	NA	PPI rewire	rewire	no localization change	rewirer	rewirer
NFYA	ENSG00000001167	CBF/NF-Y	NFYA-1	NFYA-2	0.0	NA	PPI rewire	similar	no localization change	rewirer	rewirer
ZNF451	ENSG00000112200	C2H2 ZF	ZNF451-2	ZNF451-8		NA	PPI loss: all	rewire	NA	negative regulator	negative regulator (PPIs)
ZNF451	ENSG00000112200	C2H2 ZF	ZNF451-2	ZNF451-3		NA	PPI loss: all	similar	NA	negative regulator	negative regulator (PPIs)
ZNF451	ENSG00000112200	C2H2 ZF	ZNF451-2	ZNF451-4		NA	PPI rewire	activation loss	NA	negative regulator	negative regulator (activ)
ZNF451	ENSG00000112200	C2H2 ZF	ZNF451-2	ZNF451-5		NA	PPI loss: all	similar	NA	negative regulator	negative regulator (PPIs)
ZNF451	ENSG00000112200	C2H2 ZF	ZNF451-2	ZNF451-6		NA	PPI rewire	similar	NA	rewirer	rewirer
ZNF451	ENSG00000112200	C2H2 ZF	ZNF451-2	ZNF451-7		NA	PPI rewire	rewire	NA	rewirer	rewirer
E2F3	ENSG00000112242	E2F	E2F3-2	E2F3-3	0.0	NA	PPI loss: signalling	activation loss	NA	negative regulator	negative regulator (activ,PPIs)
E2F3	ENSG00000112242	E2F	E2F3-2	E2F3-4	100.0	PDI loss	PPI loss: all	rewire	NA	negative regulator	negative regulator (PDIs,PPIs,DBD loss)
PLAGL1	ENSG00000118495	C2H2 ZF	PLAGL1-1	PLAGL1-2	100.0	NA	NA	rewire	NA	NA	NA
TEAD3	ENSG00000007866	TEA	TEAD3-2	TEAD3-1	15.714285714285714	NA	no PPI change (all PPIs)	similar	NA	negative regulator	negative regulator (DBD loss)
TFAP2A	ENSG00000137203	AP-2	TFAP2A-2	TFAP2A-3	0.0	no PDI change	NA	similar	localization loss	negative regulator	negative regulator (loc loss)
TFAP2A	ENSG00000137203	AP-2	TFAP2A-2	TFAP2A-4	0.0	PDI rewire	NA	similar	no localization change	rewirer	rewirer
TFAP2A	ENSG00000137203	AP-2	TFAP2A-2	TFAP2A-1	0.0	PDI rewire	NA	similar	no localization change	rewirer	rewirer
SPDEF	ENSG00000124664	Ets	SPDEF-2	SPDEF-3	0.0	NA	NA	rewire	NA	NA	NA
SPDEF	ENSG00000124664	Ets	SPDEF-2	SPDEF-1	0.0	NA	NA	similar	NA	NA	NA
TBX18	ENSG00000112837	T-box	TBX18-3	TBX18-2	0.0	NA	NA	similar	NA	NA	NA
ETV7	ENSG00000010030	Ets	ETV7-1	ETV7-2	0.0	NA	NA	similar	NA	NA	NA
DMTF1	ENSG00000135164	Myb/SANT	DMTF1-1	DMTF1-2	0.0	NA	NA	NA	NA	NA	NA
DMTF1	ENSG00000135164	Myb/SANT	DMTF1-1	DMTF1-3	7.142857142857142	NA	NA	NA	NA	NA	NA
DMTF1	ENSG00000135164	Myb/SANT	DMTF1-1	DMTF1-4	100.0	NA	NA	NA	NA	NA	NA
ZSCAN25	ENSG00000197037	C2H2 ZF	ZSCAN25-1	ZSCAN25-2	0.0	NA	NA	NA	NA	NA	NA
CREB5	ENSG00000146592	bZIP	CREB5-1	CREB5-2	0.0	NA	PPI loss: signalling	activation loss	no localization change	negative regulator	negative regulator (activ,PPIs)
ZNF398	ENSG00000197024	C2H2 ZF	ZNF398-1	ZNF398-2	0.0	NA	NA	NA	NA	NA	NA
ZSCAN21	ENSG00000166529	C2H2 ZF	ZSCAN21-1	ZSCAN21-2	100.0	NA	NA	NA	NA	NA	NA
ZNF655	ENSG00000197343	C2H2 ZF	ZNF655-2	ZNF655-1	0.0	NA	NA	similar	NA	NA	NA
ZNF655	ENSG00000197343	C2H2 ZF	ZNF655-2	ZNF655-3	100.0	NA	NA	activation GoF	NA	NA	NA
ZNF655	ENSG00000197343	C2H2 ZF	ZNF655-2	ZNF655-4	100.0	NA	NA	activation GoF	NA	NA	NA
ZNF212	ENSG00000170260	C2H2 ZF	ZNF212-1	ZNF212-2	0.0	NA	no PPI change (all PPIs)	similar	NA	similar to ref.	similar to ref.
FOXP2	ENSG00000128573	Forkhead	FOXP2-2	FOXP2-1	0.0	NA	PPI rewire	similar	no localization change	rewirer	rewirer
FOXP2	ENSG00000128573	Forkhead	FOXP2-2	FOXP2-4	0.0	NA	PPI rewire	rewire	no localization change	rewirer	rewirer
FOXP2	ENSG00000128573	Forkhead	FOXP2-2	FOXP2-10	100.0	NA	PPI loss: all	rewire	no localization change	negative regulator	negative regulator (PPIs,DBD loss)
FOXP2	ENSG00000128573	Forkhead	FOXP2-2	FOXP2-6	100.0	NA	NA	activation loss	localization loss	NA	NA
FOXP2	ENSG00000128573	Forkhead	FOXP2-2	FOXP2-7	100.0	NA	PPI loss: signalling	NA	localization loss	NA	NA
ZKSCAN1	ENSG00000106261	C2H2 ZF	ZKSCAN1-1	ZKSCAN1-2	0.0	NA	PPI loss: all	repression GoF	NA	negative regulator	negative regulator (PPIs)
IRF5	ENSG00000128604	IRF	IRF5-1	IRF5-4	0.0	NA	NA	NA	NA	NA	NA
IRF5	ENSG00000128604	IRF	IRF5-1	IRF5-2	0.0	NA	NA	rewire	NA	NA	NA
IRF5	ENSG00000128604	IRF	IRF5-1	IRF5-3	0.0	NA	NA	similar	NA	NA	NA
ZNF277	ENSG00000198839	C2H2 ZF; BED ZF	ZNF277-1	ZNF277-3	85.0909090909091	NA	NA	NA	NA	NA	NA
FEZF1	ENSG00000128610	C2H2 ZF	FEZF1-1	FEZF1-2	0.0	NA	NA	NA	NA	NA	NA
HOXA1	ENSG00000105991	Homeodomain	HOXA1-1	HOXA1-2	100.0	NA	PPI loss: all	rewire	no localization change	negative regulator	negative regulator (PPIs,DBD loss)
ZNF394	ENSG00000160908	C2H2 ZF	ZNF394-1	ZNF394-2	100.0	NA	PPI loss: all	NA	NA	negative regulator	negative regulator (PPIs,DBD loss)
TFEC	ENSG00000105967	bHLH	TFEC-1	TFEC-2	0.0	NA	NA	NA	NA	NA	NA
TFEC	ENSG00000105967	bHLH	TFEC-1	TFEC-3	0.0	NA	NA	activation loss	NA	NA	NA
TFEC	ENSG00000105967	bHLH	TFEC-1	TFEC-5	0.0	NA	NA	NA	NA	NA	NA
TFEC	ENSG00000105967	bHLH	TFEC-1	TFEC-4	0.0	NA	NA	rewire	no localization change	NA	NA
TFEC	ENSG00000105967	bHLH	TFEC-1	TFEC-6	3.7037037037037033	NA	NA	rewire	no localization change	NA	NA
DLX5	ENSG00000105880	Homeodomain	DLX5-1	DLX5-2	100.0	PDI loss	NA	similar	NA	negative regulator	negative regulator (PDIs,DBD loss)
PAX4	ENSG00000106331	Homeodomain; Paired box	PAX4-2	PAX4-1	14.285714285714285	PDI gain	NA	NA	NA	NA	NA
ZNF696	ENSG00000185730	C2H2 ZF	ZNF696-1	ZNF696-2	100.0	NA	NA	NA	NA	NA	NA
HMBOX1	ENSG00000147421	Homeodomain	HMBOX1-2	HMBOX1-1	0.0	NA	PPI rewire	similar	no localization change	rewirer	rewirer
HMBOX1	ENSG00000147421	Homeodomain	HMBOX1-2	HMBOX1-3	0.0	NA	PPI loss: cofactor	similar	localization change	negative regulator	negative regulator (PPIs)
HMBOX1	ENSG00000147421	Homeodomain	HMBOX1-2	HMBOX1-4	0.0	NA	PPI loss: all	similar	no localization change	negative regulator	negative regulator (PPIs)
OSR2	ENSG00000164920	C2H2 ZF	OSR2-1	OSR2-2	0.0	NA	NA	similar	NA	NA	NA
MYBL1	ENSG00000185697	Myb/SANT	MYBL1-1	MYBL1-2	0.0	NA	NA	rewire	NA	NA	NA
MYBL1	ENSG00000185697	Myb/SANT	MYBL1-1	MYBL1-3	0.0	NA	NA	rewire	NA	NA	NA
MYBL1	ENSG00000185697	Myb/SANT	MYBL1-1	MYBL1-4	0.0	NA	NA	NA	NA	NA	NA
EBF2	ENSG00000221818	EBF1	EBF2-1	EBF2-2	42.35668789808918	NA	NA	similar	NA	NA	NA
HEY1	ENSG00000164683	bHLH	HEY1-2	HEY1-1	0.0	PDI loss	NA	similar	no localization change	negative regulator	negative regulator (PDIs)
ZNF34	ENSG00000196378	C2H2 ZF	ZNF34-4	ZNF34-1	0.0	NA	NA	similar	NA	NA	NA
ZNF250	ENSG00000196150	C2H2 ZF	ZNF250-1	ZNF250-2	0.0	NA	NA	similar	NA	NA	NA
ZNF169	ENSG00000175787	C2H2 ZF	ZNF169-3	ZNF169-4		NA	NA	repression GoF	NA	NA	NA
ZNF79	ENSG00000196152	C2H2 ZF	ZNF79-1	ZNF79-2	0.0	NA	NA	repression GoF	NA	NA	NA
ZNF483	ENSG00000173258	C2H2 ZF	ZNF483-1	ZNF483-2		NA	NA	similar	NA	NA	NA
ZNF483	ENSG00000173258	C2H2 ZF	ZNF483-1	ZNF483-3		NA	NA	similar	NA	NA	NA
RFX3	ENSG00000080298	RFX	RFX3-2	RFX3-3	0.0	NA	NA	rewire	no localization change	NA	NA
RFX3	ENSG00000080298	RFX	RFX3-2	RFX3-4	0.0	NA	NA	activation loss	no localization change	NA	NA
SOHLH1	ENSG00000165643	bHLH	SOHLH1-2	SOHLH1-4	0.0	NA	NA	NA	NA	NA	NA
SOHLH1	ENSG00000165643	bHLH	SOHLH1-2	SOHLH1-1	0.0	NA	NA	similar	NA	NA	NA
SOHLH1	ENSG00000165643	bHLH	SOHLH1-2	SOHLH1-3	0.0	NA	NA	similar	NA	NA	NA
PAX5	ENSG00000196092	Paired box	PAX5-1	PAX5-2	74.4	NA	PPI loss: all	activation GoF	NA	negative regulator	negative regulator (PPIs,DBD loss)
LHX6	ENSG00000106852	Homeodomain	LHX6-1	LHX6-4	0.0	NA	no PPI change (all PPIs)	similar	NA	similar to ref.	similar to ref.
CREM	ENSG00000095794	bZIP	CREM-1	CREM-3	100.0	NA	NA	activation loss	NA	NA	NA
CREM	ENSG00000095794	bZIP	CREM-1	CREM-2	0.0	NA	NA	activation loss	NA	NA	NA
TCF7L2	ENSG00000148737	HMG/Sox	TCF7L2-1	TCF7L2-9	0.0	NA	NA	NA	NA	NA	NA
TCF7L2	ENSG00000148737	HMG/Sox	TCF7L2-1	TCF7L2-4	0.0	NA	NA	NA	NA	NA	NA
TCF7L2	ENSG00000148737	HMG/Sox	TCF7L2-1	TCF7L2-3	0.0	NA	NA	NA	NA	NA	NA
TCF7L2	ENSG00000148737	HMG/Sox	TCF7L2-1	TCF7L2-8	0.0	NA	NA	NA	NA	NA	NA
TCF7L2	ENSG00000148737	HMG/Sox	TCF7L2-1	TCF7L2-11	0.0	NA	NA	NA	NA	NA	NA
TCF7L2	ENSG00000148737	HMG/Sox	TCF7L2-1	TCF7L2-2	0.0	NA	NA	NA	NA	NA	NA
TCF7L2	ENSG00000148737	HMG/Sox	TCF7L2-1	TCF7L2-12	0.0	NA	NA	NA	NA	NA	NA
HHEX	ENSG00000152804	Homeodomain	HHEX-1	HHEX-2	61.40350877192983	PDI loss	NA	activation loss	NA	negative regulator	negative regulator (activ,PDIs,DBD loss)
GATA3	ENSG00000107485	GATA	GATA3-1	GATA3-2	0.0	NA	NA	NA	NA	NA	NA
MXI1	ENSG00000119950	bHLH	MXI1-2	MXI1-3	0.0	NA	NA	activation loss	NA	NA	NA
MXI1	ENSG00000119950	bHLH	MXI1-2	MXI1-4	13.88888888888889	NA	NA	activation loss	NA	NA	NA
ZNF511	ENSG00000198546	C2H2 ZF	ZNF511-2	ZNF511-1	0.0	NA	NA	similar	NA	NA	NA
EBF3	ENSG00000108001	EBF1	EBF3-2	EBF3-1	0.0	NA	NA	similar	NA	NA	NA
EBF3	ENSG00000108001	EBF1	EBF3-2	EBF3-3	26.43312101910828	NA	NA	similar	NA	NA	NA
EGR2	ENSG00000122877	C2H2 ZF	EGR2-1	EGR2-2	0.0	NA	NA	rewire	NA	NA	NA
ZNF438	ENSG00000183621	C2H2 ZF	ZNF438-1	ZNF438-2	0.0	PDI gain	PPI rewire	similar	NA	rewirer	rewirer
OVOL1	ENSG00000172818	C2H2 ZF	OVOL1-1	OVOL1-2	0.0	NA	NA	similar	NA	NA	NA
FLI1	ENSG00000151702	Ets	FLI1-1	FLI1-2	0.0	PDI loss	NA	similar	no localization change	negative regulator	negative regulator (PDIs)
FLI1	ENSG00000151702	Ets	FLI1-1	FLI1-3	0.0	no PDI change	NA	rewire	no localization change	rewirer	rewirer
FLI1	ENSG00000151702	Ets	FLI1-1	FLI1-4	0.0	NA	NA	activation loss	no localization change	NA	NA
ARNTL	ENSG00000133794	bHLH	ARNTL-1	ARNTL-2	0.0	NA	PPI loss: all	NA	NA	NA	NA
NR1H3	ENSG00000025434	Nuclear receptor	NR1H3-1	NR1H3-2	0.0	NA	PPI loss: all	similar	NA	negative regulator	negative regulator (PPIs)
ESRRA	ENSG00000173153	Nuclear receptor	ESRRA-1	ESRRA-2	95.71428571428572	NA	PPI rewire	similar	NA	negative regulator	negative regulator (DBD loss)
ZNF143	ENSG00000166478	C2H2 ZF	ZNF143-1	ZNF143-2	0.0	no PDI change	PPI loss: signalling	similar	NA	negative regulator	negative regulator (PPIs)
ZNF143	ENSG00000166478	C2H2 ZF	ZNF143-1	ZNF143-3	0.0	no PDI change	PPI rewire	similar	NA	rewirer	rewirer
ZBTB16	ENSG00000109906	C2H2 ZF	ZBTB16-1	ZBTB16-2	5.263157894736842	NA	PPI rewire	similar	NA	rewirer	rewirer
ELF5	ENSG00000135374	Ets	ELF5-2	ELF5-1	0.0	NA	NA	NA	NA	NA	NA
ELF5	ENSG00000135374	Ets	ELF5-2	ELF5-3	100.0	NA	NA	NA	NA	NA	NA
CREBZF	ENSG00000137504	bZIP	CREBZF-1	CREBZF-2	100.0	NA	PPI loss: all	activation loss	no localization change	negative regulator	negative regulator (activ,PPIs,DBD loss)
RELA	ENSG00000173039	Rel	RELA-1	RELA-3	0.0	NA	PPI loss: all	NA	NA	negative regulator	negative regulator (PPIs)
E2F8	ENSG00000129173	E2F	E2F8-1	E2F8-2	16.7741935483871	NA	NA	activation loss	NA	NA	NA
ZBTB44	ENSG00000196323	C2H2 ZF	ZBTB44-1	ZBTB44-3	53.98230088495575	NA	PPI rewire	repression GoF	NA	negative regulator	negative regulator (DBD loss)
ZBTB44	ENSG00000196323	C2H2 ZF	ZBTB44-1	ZBTB44-2	0.0	NA	PPI loss: all	similar	NA	negative regulator	negative regulator (PPIs)
ZBTB44	ENSG00000196323	C2H2 ZF	ZBTB44-1	ZBTB44-6	53.09734513274337	NA	PPI rewire	repression GoF	localization loss	negative regulator	negative regulator (DBD loss, loc loss)
ZBTB44	ENSG00000196323	C2H2 ZF	ZBTB44-1	ZBTB44-4	53.98230088495575	NA	PPI rewire	repression GoF	no localization change	negative regulator	negative regulator (DBD loss)
ZBTB44	ENSG00000196323	C2H2 ZF	ZBTB44-1	ZBTB44-5	53.98230088495575	NA	PPI rewire	repression GoF	no localization change	negative regulator	negative regulator (DBD loss)
WT1	ENSG00000184937	C2H2 ZF	WT1-4	WT1-6	6.4638783269961975	NA	NA	similar	NA	NA	NA
WT1	ENSG00000184937	C2H2 ZF	WT1-4	WT1-1	1.1406844106463878	NA	NA	NA	NA	NA	NA
WT1	ENSG00000184937	C2H2 ZF	WT1-4	WT1-2	7.604562737642586	NA	NA	similar	NA	NA	NA
SOX6	ENSG00000110693	HMG/Sox	SOX6-3	SOX6-1	0.0	NA	NA	NA	NA	NA	NA
SOX6	ENSG00000110693	HMG/Sox	SOX6-3	SOX6-2	0.0	NA	NA	NA	NA	NA	NA
SOX6	ENSG00000110693	HMG/Sox	SOX6-3	SOX6-5	0.0	NA	NA	NA	NA	NA	NA
SOX6	ENSG00000110693	HMG/Sox	SOX6-3	SOX6-6	0.0	NA	NA	NA	NA	NA	NA
SOX6	ENSG00000110693	HMG/Sox	SOX6-3	SOX6-7	0.0	NA	NA	NA	NA	NA	NA
ZNF26	ENSG00000198393	C2H2 ZF	ZNF26-1	ZNF26-2	0.0	NA	NA	similar	NA	NA	NA
MYF6	ENSG00000111046	bHLH	MYF6-2	MYF6-1	0.0	PDI loss	NA	similar	NA	negative regulator	negative regulator (PDIs)
FOXJ2	ENSG00000065970	Forkhead	FOXJ2-1	FOXJ2-2	0.0	NA	PPI loss: all	rewire	no localization change	negative regulator	negative regulator (PPIs)
NR4A1	ENSG00000123358	Nuclear receptor	NR4A1-3	NR4A1-1	0.0	NA	no PPI change (all PPIs)	activation loss	no localization change	negative regulator	negative regulator (activ)
NR4A1	ENSG00000123358	Nuclear receptor	NR4A1-3	NR4A1-2	0.0	NA	no PPI change (all PPIs)	similar	no localization change	similar to ref.	similar to ref.
NR4A1	ENSG00000123358	Nuclear receptor	NR4A1-3	NR4A1-4	60.0	NA	PPI loss: all	similar	no localization change	negative regulator	negative regulator (PPIs,DBD loss)
ARNTL2	ENSG00000029153	bHLH	ARNTL2-2	ARNTL2-1	0.0	NA	no PPI change (all PPIs)	NA	NA	NA	NA
ARNTL2	ENSG00000029153	bHLH	ARNTL2-2	ARNTL2-3	0.0	NA	no PPI change (all PPIs)	similar	NA	similar to ref.	similar to ref.
ARNTL2	ENSG00000029153	bHLH	ARNTL2-2	ARNTL2-4	0.0	NA	PPI loss: all	NA	NA	NA	NA
GLI1	ENSG00000111087	C2H2 ZF	GLI1-1	GLI1-3	7.317073170731707	NA	no PPI change (all PPIs)	NA	localization loss	NA	NA
GLI1	ENSG00000111087	C2H2 ZF	GLI1-1	GLI1-2	17.073170731707318	NA	no PPI change (all PPIs)	NA	localization loss	NA	NA
ETV6	ENSG00000139083	Ets	ETV6-1	ETV6-2	100.0	NA	NA	NA	NA	NA	NA
RFX4	ENSG00000111783	RFX	RFX4-1	RFX4-3	87.34177215189874	PDI loss	PPI loss: all	similar	localization loss	negative regulator	negative regulator (PDIs,PPIs,DBD loss, loc loss)
RFX4	ENSG00000111783	RFX	RFX4-1	RFX4-2	0.0	NA	PPI rewire	similar	no localization change	rewirer	rewirer
AEBP2	ENSG00000139154	C2H2 ZF	AEBP2-2	AEBP2-3	0.0	NA	NA	similar	NA	NA	NA
RARG	ENSG00000172819	Nuclear receptor	RARG-1	RARG-2	0.0	PDI rewire	NA	similar	NA	rewirer	rewirer
TBX5	ENSG00000089225	T-box	TBX5-1	TBX5-2	0.0	no PDI change	NA	similar	no localization change	similar to ref.	similar to ref.
TBX5	ENSG00000089225	T-box	TBX5-1	TBX5-3	0.0	PDI rewire	NA	activation loss	localization loss	negative regulator	negative regulator (activ, loc loss)
VDR	ENSG00000111424	Nuclear receptor	VDR-2	VDR-1	0.0	NA	NA	NA	NA	NA	NA
SOX5	ENSG00000134532	HMG/Sox	SOX5-1	SOX5-2	0.0	NA	PPI loss: all	similar	NA	negative regulator	negative regulator (PPIs)
FOXN4	ENSG00000139445	Forkhead	FOXN4-1	FOXN4-2	7.954545454545454	NA	PPI loss: signalling	similar	no localization change	negative regulator	negative regulator (PPIs)
DDIT3	ENSG00000175197	bZIP	DDIT3-2	DDIT3-1	0.0	NA	PPI rewire	NA	no localization change	rewirer	rewirer
TFCP2	ENSG00000135457	Grainyhead	TFCP2-1	TFCP2-2	23.50230414746544	NA	PPI loss: all	rewire	NA	negative regulator	negative regulator (PPIs,DBD loss)
TFCP2	ENSG00000135457	Grainyhead	TFCP2-1	TFCP2-3	0.0	NA	PPI loss: cofactor,signalling	similar	NA	negative regulator	negative regulator (PPIs)
SMAD9	ENSG00000120693	SMAD	SMAD9-1	SMAD9-2	0.0	NA	NA	similar	NA	NA	NA
KLF12	ENSG00000118922	C2H2 ZF	KLF12-2	KLF12-1	67.46987951807229	NA	NA	NA	NA	NA	NA
ZNF410	ENSG00000119725	C2H2 ZF	ZNF410-1	ZNF410-2	0.0	NA	NA	similar	NA	NA	NA
ZNF410	ENSG00000119725	C2H2 ZF	ZNF410-1	ZNF410-4	100.0	NA	NA	rewire	NA	NA	NA
ZNF410	ENSG00000119725	C2H2 ZF	ZNF410-1	ZNF410-3	0.0	NA	NA	rewire	NA	NA	NA
FOS	ENSG00000170345	bZIP	FOS-1	FOS-2	22.22222222222222	NA	PPI rewire	similar	no localization change	negative regulator	negative regulator (DBD loss)
FOS	ENSG00000170345	bZIP	FOS-1	FOS-3	100.0	NA	PPI loss: all	NA	no localization change	NA	NA
IRF9	ENSG00000213928	IRF	IRF9-1	IRF9-3	87.61904761904762	NA	NA	NA	NA	NA	NA
IRF9	ENSG00000213928	IRF	IRF9-1	IRF9-5	87.61904761904762	NA	NA	NA	NA	NA	NA
ZBTB1	ENSG00000126804	C2H2 ZF	ZBTB1-1	ZBTB1-2	100.0	NA	PPI loss: all	similar	NA	negative regulator	negative regulator (PPIs,DBD loss)
HIF1A	ENSG00000100644	bHLH	HIF1A-1	HIF1A-2	80.76923076923077	NA	NA	NA	NA	NA	NA
HIF1A	ENSG00000100644	bHLH	HIF1A-1	HIF1A-3	0.0	NA	NA	NA	NA	NA	NA
MAX	ENSG00000125952	bHLH	MAX-1	MAX-2	0.0	PDI rewire	NA	NA	no localization change	NA	NA
MAX	ENSG00000125952	bHLH	MAX-1	MAX-3	0.0	PDI rewire	NA	rewire	no localization change	rewirer	rewirer
MAX	ENSG00000125952	bHLH	MAX-1	MAX-4	0.0	PDI rewire	NA	rewire	no localization change	rewirer	rewirer
MAX	ENSG00000125952	bHLH	MAX-1	MAX-5	34.61538461538461	PDI loss	NA	rewire	no localization change	negative regulator	negative regulator (PDIs,DBD loss)
MAX	ENSG00000125952	bHLH	MAX-1	MAX-6	34.61538461538461	PDI loss	NA	rewire	no localization change	negative regulator	negative regulator (PDIs,DBD loss)
SALL2	ENSG00000165821	C2H2 ZF	SALL2-3	SALL2-2		NA	NA	rewire	NA	NA	NA
ZBTB25	ENSG00000089775	C2H2 ZF	ZBTB25-1	ZBTB25-2	84.21052631578947	NA	PPI loss: all	similar	NA	negative regulator	negative regulator (PPIs,DBD loss)
ZBTB25	ENSG00000089775	C2H2 ZF	ZBTB25-1	ZBTB25-4	100.0	NA	PPI loss: all	similar	NA	negative regulator	negative regulator (PPIs,DBD loss)
OTX2	ENSG00000165588	Homeodomain	OTX2-2	OTX2-1	0.0	NA	NA	similar	NA	NA	NA
OTX2	ENSG00000165588	Homeodomain	OTX2-2	OTX2-3	100.0	NA	NA	rewire	NA	NA	NA
ESR2	ENSG00000140009	Nuclear receptor	ESR2-2	ESR2-1	0.0	NA	NA	repression loss	NA	NA	NA
ESR2	ENSG00000140009	Nuclear receptor	ESR2-2	ESR2-3	0.0	NA	NA	similar	NA	NA	NA
SIX1	ENSG00000126778	Homeodomain	SIX1-1	SIX1-2	100.0	NA	NA	NA	NA	NA	NA
HMG20A	ENSG00000140382	HMG/Sox	HMG20A-1	HMG20A-2	0.0	NA	PPI rewire	similar	NA	rewirer	rewirer
NR2F2	ENSG00000185551	Nuclear receptor	NR2F2-1	NR2F2-2		NA	no PPI change (all PPIs)	similar	NA	similar to ref.	similar to ref.
TCF12	ENSG00000140262	bHLH	TCF12-1	TCF12-2	22.01834862385321	NA	PPI rewire	NA	no localization change	NA	NA
TCF12	ENSG00000140262	bHLH	TCF12-1	TCF12-3	22.93577981651376	NA	PPI rewire	rewire	no localization change	negative regulator	negative regulator (DBD loss)
SMAD3	ENSG00000166949	SMAD	SMAD3-1	SMAD3-3	37.62376237623762	NA	PPI loss: all	similar	NA	negative regulator	negative regulator (PPIs,DBD loss)
SMAD3	ENSG00000166949	SMAD	SMAD3-1	SMAD3-2	0.0	NA	no PPI change (all PPIs)	similar	NA	similar to ref.	similar to ref.
SMAD3	ENSG00000166949	SMAD	SMAD3-1	SMAD3-4	37.62376237623762	NA	PPI loss: all	similar	NA	negative regulator	negative regulator (PPIs,DBD loss)
ARNT2	ENSG00000172379	bHLH	ARNT2-1	ARNT2-3	0.0	NA	NA	NA	NA	NA	NA
ARNT2	ENSG00000172379	bHLH	ARNT2-1	ARNT2-2	0.0	NA	PPI rewire	rewire	NA	rewirer	rewirer
RORA	ENSG00000069667	Nuclear receptor	RORA-1	RORA-2	0.0	NA	NA	similar	NA	NA	NA
MEIS2	ENSG00000134138	Homeodomain	MEIS2-1	MEIS2-2	0.0	NA	no PPI change (all PPIs)	repression GoF	no localization change	rewirer	rewirer
MEIS2	ENSG00000134138	Homeodomain	MEIS2-1	MEIS2-3	0.0	NA	PPI loss: cofactor,signalling	NA	localization loss	NA	NA
ZNF280D	ENSG00000137871	C2H2 ZF	ZNF280D-2	ZNF280D-1		NA	NA	repression GoF	NA	NA	NA
ZNF778	ENSG00000170100	C2H2 ZF	ZNF778-1	ZNF778-2	0.0	NA	NA	activation loss	no localization change	NA	NA
MAZ	ENSG00000103495	C2H2 ZF	MAZ-2	MAZ-3		NA	NA	rewire	NA	NA	NA
CTCF	ENSG00000102974	C2H2 ZF	CTCF-1	CTCF-2	19.67871485943775	NA	NA	activation loss	no localization change	NA	NA
ZNF174	ENSG00000103343	C2H2 ZF	ZNF174-1	ZNF174-2	100.0	NA	NA	similar	NA	NA	NA
ZNF174	ENSG00000103343	C2H2 ZF	ZNF174-1	ZNF174-3	100.0	NA	NA	similar	NA	NA	NA
ZNF263	ENSG00000006194	C2H2 ZF	ZNF263-1	ZNF263-3	100.0	NA	PPI loss: all	activation loss	no localization change	negative regulator	negative regulator (activ,PPIs,DBD loss)
ZNF276	ENSG00000158805	C2H2 ZF	ZNF276-1	ZNF276-4	29.37853107344633	NA	NA	similar	NA	NA	NA
ZNF276	ENSG00000158805	C2H2 ZF	ZNF276-1	ZNF276-2	0.0	NA	NA	similar	NA	NA	NA
ZNF276	ENSG00000158805	C2H2 ZF	ZNF276-1	ZNF276-3	29.37853107344633	NA	NA	similar	NA	NA	NA
E4F1	ENSG00000167967	C2H2 ZF	E4F1-1	E4F1-2	0.0	NA	NA	rewire	no localization change	NA	NA
ZFP1	ENSG00000184517	C2H2 ZF	ZFP1-2	ZFP1-4	100.0	NA	NA	similar	NA	NA	NA
ZFP1	ENSG00000184517	C2H2 ZF	ZFP1-2	ZFP1-1	0.0	NA	NA	repression GoF	NA	NA	NA
ZFP1	ENSG00000184517	C2H2 ZF	ZFP1-2	ZFP1-3	100.0	NA	NA	similar	NA	NA	NA
ZNF75A	ENSG00000162086	C2H2 ZF	ZNF75A-1	ZNF75A-2	100.0	NA	NA	similar	NA	NA	NA
GLIS2	ENSG00000126603	C2H2 ZF	GLIS2-1	GLIS2-3	5.223880597014925	NA	NA	similar	NA	NA	NA
ZSCAN32	ENSG00000140987	C2H2 ZF	ZSCAN32-1	ZSCAN32-4	67.30038022813687	NA	NA	similar	NA	NA	NA
ZSCAN32	ENSG00000140987	C2H2 ZF	ZSCAN32-1	ZSCAN32-2	0.0	NA	NA	similar	NA	NA	NA
ZNF747	ENSG00000169955	C2H2 ZF	ZNF747-1	ZNF747-2	100.0	NA	NA	similar	NA	NA	NA
ZNF747	ENSG00000169955	C2H2 ZF	ZNF747-1	ZNF747-3	100.0	NA	NA	similar	NA	NA	NA
ZNF23	ENSG00000167377	C2H2 ZF	ZNF23-2	ZNF23-3	100.0	NA	NA	activation GoF	NA	NA	NA
ZNF23	ENSG00000167377	C2H2 ZF	ZNF23-2	ZNF23-1	0.0	NA	NA	NA	NA	NA	NA
ZNF19	ENSG00000157429	C2H2 ZF	ZNF19-1	ZNF19-2	0.0	NA	NA	similar	NA	NA	NA
ZNF688	ENSG00000229809	C2H2 ZF	ZNF688-2	ZNF688-5	100.0	NA	NA	NA	NA	NA	NA
ZNF688	ENSG00000229809	C2H2 ZF	ZNF688-2	ZNF688-4	0.0	NA	NA	similar	NA	NA	NA
SP2	ENSG00000167182	C2H2 ZF	SP2-1	SP2-3	100.0	NA	NA	rewire	NA	NA	NA
SP2	ENSG00000167182	C2H2 ZF	SP2-1	SP2-2	0.0	NA	NA	NA	NA	NA	NA
DLX4	ENSG00000108813	Homeodomain	DLX4-1	DLX4-2	0.0	PDI rewire	NA	NA	no localization change	rewirer	rewirer
DLX4	ENSG00000108813	Homeodomain	DLX4-1	DLX4-3	24.561403508771928	PDI loss	NA	NA	no localization change	negative regulator	negative regulator (PDIs,DBD loss)
ZNF207	ENSG00000010244	C2H2 ZF	ZNF207-1	ZNF207-2	0.0	NA	NA	similar	NA	NA	NA
ZNF207	ENSG00000010244	C2H2 ZF	ZNF207-1	ZNF207-4	0.0	NA	NA	similar	NA	NA	NA
ZNF207	ENSG00000010244	C2H2 ZF	ZNF207-1	ZNF207-3	0.0	NA	NA	similar	NA	NA	NA
STAT5A	ENSG00000126561	STAT	STAT5A-1	STAT5A-2	100.0	NA	NA	similar	NA	NA	NA
MLX	ENSG00000108788	bHLH	MLX-1	MLX-3	0.0	NA	PPI rewire	NA	localization change	NA	NA
MLX	ENSG00000108788	bHLH	MLX-1	MLX-2	0.0	NA	PPI loss: all	activation loss	NA	negative regulator	negative regulator (activ,PPIs)
THRA	ENSG00000126351	Nuclear receptor	THRA-2	THRA-1	0.0	PDI rewire	NA	rewire	no localization change	rewirer	rewirer
STAT3	ENSG00000168610	STAT	STAT3-1	STAT3-2	0.0	PDI loss	PPI loss: cofactor	NA	localization loss	negative regulator	negative regulator (PDIs,PPIs, loc loss)
STAT3	ENSG00000168610	STAT	STAT3-1	STAT3-3	0.0	PDI loss	PPI loss: cofactor,signalling	similar	localization change	negative regulator	negative regulator (PDIs,PPIs)
TP53	ENSG00000141510	p53	TP53-1	TP53-2	0.0	NA	PPI loss: all	NA	no localization change	negative regulator	negative regulator (PPIs)
ZNF18	ENSG00000154957	C2H2 ZF	ZNF18-2	ZNF18-3	0.0	no PDI change	no PPI change (all PPIs)	similar	NA	similar to ref.	similar to ref.
ZNF18	ENSG00000154957	C2H2 ZF	ZNF18-2	ZNF18-1	0.0	no PDI change	PPI rewire	similar	NA	rewirer	rewirer
HNF1B	ENSG00000275410	Homeodomain	HNF1B-1	HNF1B-2	0.0	NA	NA	similar	NA	NA	NA
ETV4	ENSG00000175832	Ets	ETV4-1	ETV4-2	0.0	NA	NA	similar	NA	NA	NA
MEOX1	ENSG00000005102	Homeodomain	MEOX1-1	MEOX1-2	0.0	PDI loss	PPI loss: cofactor,signalling	activation loss	no localization change	negative regulator	negative regulator (activ,PDIs,PPIs)
MEOX1	ENSG00000005102	Homeodomain	MEOX1-1	MEOX1-3	100.0	PDI loss	PPI loss: cofactor,signalling	activation loss	no localization change	negative regulator	negative regulator (activ,PDIs,PPIs,DBD loss)
NFATC1	ENSG00000131196	Rel	NFATC1-1	NFATC1-2	18.012422360248447	PDI loss	NA	similar	NA	negative regulator	negative regulator (PDIs,DBD loss)
TGIF1	ENSG00000177426	Homeodomain	TGIF1-3	TGIF1-1	0.0	PDI rewire	NA	similar	NA	rewirer	rewirer
TGIF1	ENSG00000177426	Homeodomain	TGIF1-3	TGIF1-2	27.500000000000004	PDI loss	NA	similar	NA	negative regulator	negative regulator (PDIs,DBD loss)
SMAD4	ENSG00000141646	SMAD	SMAD4-2	SMAD4-1	0.0	NA	no PPI change (all PPIs)	NA	NA	NA	NA
ZNF397	ENSG00000186812	C2H2 ZF	ZNF397-2	ZNF397-3		NA	PPI rewire	similar	NA	rewirer	rewirer
ZNF397	ENSG00000186812	C2H2 ZF	ZNF397-2	ZNF397-4		NA	PPI rewire	similar	NA	rewirer	rewirer
ZNF397	ENSG00000186812	C2H2 ZF	ZNF397-2	ZNF397-5		NA	PPI loss: all	similar	NA	negative regulator	negative regulator (PPIs)
ZNF397	ENSG00000186812	C2H2 ZF	ZNF397-2	ZNF397-1		NA	PPI rewire	similar	NA	rewirer	rewirer
CXXC1	ENSG00000154832	CxxC	CXXC1-2	CXXC1-1	0.0	NA	no PPI change (all PPIs)	NA	NA	NA	NA
ZNF24	ENSG00000172466	C2H2 ZF	ZNF24-1	ZNF24-2	100.0	NA	no PPI change (all PPIs)	similar	NA	negative regulator	negative regulator (DBD loss)
TCF4	ENSG00000196628	bHLH	TCF4-1	TCF4-3	0.0	NA	no PPI change (important PPIs)	similar	no localization change	similar to ref.	similar to ref.
TCF4	ENSG00000196628	bHLH	TCF4-1	TCF4-5	0.0	NA	PPI rewire	rewire	no localization change	rewirer	rewirer
TCF4	ENSG00000196628	bHLH	TCF4-1	TCF4-6	0.0	NA	PPI rewire	rewire	no localization change	rewirer	rewirer
TCF4	ENSG00000196628	bHLH	TCF4-1	TCF4-8	0.0	PDI rewire	PPI rewire	similar	localization loss	negative regulator	negative regulator (loc loss)
TCF4	ENSG00000196628	bHLH	TCF4-1	TCF4-2	0.0	PDI rewire	no PPI change (important PPIs)	similar	no localization change	rewirer	rewirer
TCF4	ENSG00000196628	bHLH	TCF4-1	TCF4-4	0.0	PDI rewire	no PPI change (important PPIs)	similar	no localization change	rewirer	rewirer
TCF4	ENSG00000196628	bHLH	TCF4-1	TCF4-7	0.0	NA	PPI rewire	similar	no localization change	rewirer	rewirer
ZNF460	ENSG00000197714	C2H2 ZF	ZNF460-1	ZNF460-2	0.0	NA	NA	NA	NA	NA	NA
FOSB	ENSG00000125740	bZIP	FOSB-1	FOSB-2	0.0	NA	PPI loss: cofactor	rewire	no localization change	negative regulator	negative regulator (PPIs)
FOSB	ENSG00000125740	bZIP	FOSB-1	FOSB-3	0.0	NA	PPI loss: all	rewire	no localization change	negative regulator	negative regulator (PPIs)
ZNF302	ENSG00000089335	C2H2 ZF	ZNF302-3	ZNF302-2	0.0	NA	NA	similar	NA	NA	NA
ZNF302	ENSG00000089335	C2H2 ZF	ZNF302-3	ZNF302-4	100.0	NA	NA	similar	NA	NA	NA
ZNF302	ENSG00000089335	C2H2 ZF	ZNF302-3	ZNF302-5	100.0	NA	NA	NA	NA	NA	NA
ZNF302	ENSG00000089335	C2H2 ZF	ZNF302-3	ZNF302-1	0.0	NA	NA	similar	NA	NA	NA
ZNF473	ENSG00000142528	C2H2 ZF	ZNF473-1	ZNF473-2	100.0	NA	NA	rewire	no localization change	NA	NA
SPIB	ENSG00000269404	Ets	SPIB-2	SPIB-1		NA	NA	rewire	NA	NA	NA
ZNF177	ENSG00000188629	C2H2 ZF	ZNF177-1	ZNF177-3	100.0	NA	NA	similar	NA	NA	NA
ZNF177	ENSG00000188629	C2H2 ZF	ZNF177-1	ZNF177-2	100.0	NA	NA	similar	NA	NA	NA
ZNF544	ENSG00000198131	C2H2 ZF	ZNF544-1	ZNF544-6	100.0	NA	NA	repression loss	NA	NA	NA
ZNF544	ENSG00000198131	C2H2 ZF	ZNF544-1	ZNF544-7	100.0	NA	NA	rewire	NA	NA	NA
ZNF544	ENSG00000198131	C2H2 ZF	ZNF544-1	ZNF544-2	4.773869346733668	NA	NA	similar	NA	NA	NA
ZNF544	ENSG00000198131	C2H2 ZF	ZNF544-1	ZNF544-3	12.814070351758794	NA	NA	similar	NA	NA	NA
ZNF544	ENSG00000198131	C2H2 ZF	ZNF544-1	ZNF544-5	100.0	NA	NA	rewire	NA	NA	NA
ZNF254	ENSG00000213096	C2H2 ZF	ZNF254-1	ZNF254-2	100.0	NA	NA	NA	NA	NA	NA
ZNF613	ENSG00000176024	C2H2 ZF	ZNF613-1	ZNF613-2	0.0	NA	NA	repression loss	NA	NA	NA
NFIC	ENSG00000141905	SMAD	NFIC-1	NFIC-3	0.0	NA	NA	activation loss	NA	NA	NA
NFIC	ENSG00000141905	SMAD	NFIC-1	NFIC-2	0.0	NA	NA	similar	NA	NA	NA
ZNF549	ENSG00000121406	C2H2 ZF	ZNF549-1	ZNF549-2	100.0	NA	NA	NA	NA	NA	NA
ZNF230	ENSG00000159882	C2H2 ZF	ZNF230-1	ZNF230-2	100.0	NA	NA	similar	NA	NA	NA
ZNF548	ENSG00000188785	C2H2 ZF	ZNF548-1	ZNF548-2	0.0	NA	NA	similar	NA	NA	NA
ZNF559	ENSG00000188321	C2H2 ZF	ZNF559-1	ZNF559-2	100.0	NA	NA	NA	NA	NA	NA
ZNF559	ENSG00000188321	C2H2 ZF	ZNF559-1	ZNF559-3	100.0	NA	NA	NA	NA	NA	NA
ZNF223	ENSG00000178386	C2H2 ZF	ZNF223-1	ZNF223-2	100.0	NA	NA	NA	NA	NA	NA
ZNF419	ENSG00000105136	C2H2 ZF	ZNF419-1	ZNF419-2	0.0	NA	NA	NA	NA	NA	NA
ZNF419	ENSG00000105136	C2H2 ZF	ZNF419-1	ZNF419-3	0.0	NA	NA	NA	NA	NA	NA
ETV2	ENSG00000105672	Ets	ETV2-2	ETV2-1	0.0	NA	NA	NA	NA	NA	NA
ETV2	ENSG00000105672	Ets	ETV2-2	ETV2-3	0.0	NA	NA	NA	NA	NA	NA
ETV2	ENSG00000105672	Ets	ETV2-2	ETV2-4	0.0	NA	NA	NA	NA	NA	NA
NFIX	ENSG00000008441	SMAD	NFIX-1	NFIX-2	0.0	PDI rewire	no PPI change (all PPIs)	similar	no localization change	rewirer	rewirer
NFIX	ENSG00000008441	SMAD	NFIX-1	NFIX-3	0.0	no PDI change	PPI rewire	similar	no localization change	rewirer	rewirer
NFIX	ENSG00000008441	SMAD	NFIX-1	NFIX-4	0.0	no PDI change	PPI loss: all	rewire	no localization change	negative regulator	negative regulator (PPIs)
ZNF101	ENSG00000181896	C2H2 ZF	ZNF101-1	ZNF101-2	100.0	NA	NA	NA	NA	NA	NA
ZNF264	ENSG00000083844	C2H2 ZF	ZNF264-1	ZNF264-3	100.0	NA	NA	similar	NA	NA	NA
ZNF264	ENSG00000083844	C2H2 ZF	ZNF264-1	ZNF264-4	100.0	NA	NA	activation loss	NA	NA	NA
ZNF264	ENSG00000083844	C2H2 ZF	ZNF264-1	ZNF264-2	0.0	NA	NA	similar	NA	NA	NA
ZNF430	ENSG00000118620	C2H2 ZF	ZNF430-4	ZNF430-1		NA	NA	similar	NA	NA	NA
ZNF430	ENSG00000118620	C2H2 ZF	ZNF430-4	ZNF430-2		NA	NA	similar	NA	NA	NA
ZNF430	ENSG00000118620	C2H2 ZF	ZNF430-4	ZNF430-3		NA	NA	similar	NA	NA	NA
ZNF175	ENSG00000105497	C2H2 ZF	ZNF175-1	ZNF175-2	100.0	NA	NA	repression loss	NA	NA	NA
ZNF175	ENSG00000105497	C2H2 ZF	ZNF175-1	ZNF175-3	100.0	NA	NA	NA	NA	NA	NA
ZBTB32	ENSG00000011590	C2H2 ZF	ZBTB32-1	ZBTB32-2	100.0	NA	NA	NA	NA	NA	NA
ERF	ENSG00000105722	Ets	ERF-1	ERF-2	60.0	NA	NA	NA	NA	NA	NA
MEIS3	ENSG00000105419	Homeodomain	MEIS3-4	MEIS3-2	0.0	NA	NA	similar	NA	NA	NA
MEIS3	ENSG00000105419	Homeodomain	MEIS3-4	MEIS3-5	0.0	NA	NA	activation GoF	NA	NA	NA
MEIS3	ENSG00000105419	Homeodomain	MEIS3-4	MEIS3-1	0.0	NA	NA	similar	NA	NA	NA
MEIS3	ENSG00000105419	Homeodomain	MEIS3-4	MEIS3-3	0.0	NA	NA	similar	NA	NA	NA
ZNF180	ENSG00000167384	C2H2 ZF	ZNF180-2	ZNF180-4		NA	NA	similar	NA	NA	NA
ZNF180	ENSG00000167384	C2H2 ZF	ZNF180-2	ZNF180-1		NA	NA	repression GoF	NA	NA	NA
ZNF614	ENSG00000142556	C2H2 ZF	ZNF614-1	ZNF614-4	100.0	NA	NA	NA	NA	NA	NA
ZNF614	ENSG00000142556	C2H2 ZF	ZNF614-1	ZNF614-2	100.0	NA	NA	NA	NA	NA	NA
ZNF614	ENSG00000142556	C2H2 ZF	ZNF614-1	ZNF614-3	100.0	NA	NA	NA	NA	NA	NA
ZSCAN18	ENSG00000121413	C2H2 ZF	ZSCAN18-2	ZSCAN18-7	100.0	NA	PPI loss: all	NA	NA	NA	NA
ZSCAN18	ENSG00000121413	C2H2 ZF	ZSCAN18-2	ZSCAN18-1	100.0	NA	PPI rewire	activation loss	NA	negative regulator	negative regulator (activ,DBD loss)
ZNF415	ENSG00000170954	C2H2 ZF	ZNF415-2	ZNF415-3		NA	NA	similar	NA	NA	NA
ZNF415	ENSG00000170954	C2H2 ZF	ZNF415-2	ZNF415-4		NA	NA	similar	NA	NA	NA
ZNF599	ENSG00000153896	C2H2 ZF	ZNF599-1	ZNF599-3	100.0	NA	NA	similar	NA	NA	NA
ZNF599	ENSG00000153896	C2H2 ZF	ZNF599-1	ZNF599-4	100.0	NA	NA	similar	NA	NA	NA
TEAD2	ENSG00000074219	TEA	TEAD2-1	TEAD2-2	100.0	NA	PPI loss: signalling	similar	NA	negative regulator	negative regulator (PPIs,DBD loss)
ZNF433	ENSG00000197647	C2H2 ZF	ZNF433-1	ZNF433-2	0.0	NA	NA	repression loss	NA	NA	NA
ZNF418	ENSG00000196724	C2H2 ZF	ZNF418-1	ZNF418-2	100.0	NA	NA	repression loss	NA	NA	NA
ZNF414	ENSG00000133250	C2H2 ZF	ZNF414-2	ZNF414-1	0.0	NA	NA	NA	NA	NA	NA
ZNF320	ENSG00000182986	C2H2 ZF	ZNF320-1	ZNF320-2	100.0	NA	NA	similar	NA	NA	NA
HNF4A	ENSG00000101076	Nuclear receptor	HNF4A-1	HNF4A-2	0.0	NA	PPI loss: all	NA	no localization change	NA	NA
HNF4A	ENSG00000101076	Nuclear receptor	HNF4A-1	HNF4A-3	0.0	NA	PPI rewire	NA	no localization change	rewirer	rewirer
HNF4A	ENSG00000101076	Nuclear receptor	HNF4A-1	HNF4A-4	0.0	NA	PPI loss: all	NA	no localization change	negative regulator	negative regulator (PPIs)
ZGPAT	ENSG00000197114	CCCH ZF	ZGPAT-1	ZGPAT-2	0.0	NA	NA	similar	NA	NA	NA
ZNF341	ENSG00000131061	C2H2 ZF	ZNF341-1	ZNF341-2	0.0	NA	NA	NA	NA	NA	NA
PKNOX1	ENSG00000160199	Homeodomain	PKNOX1-1	PKNOX1-3	0.0	PDI rewire	PPI loss: cofactor,signalling	NA	no localization change	negative regulator	negative regulator (PPIs)
PKNOX1	ENSG00000160199	Homeodomain	PKNOX1-1	PKNOX1-2	0.0	no PDI change	PPI rewire	NA	no localization change	rewirer	rewirer
PKNOX1	ENSG00000160199	Homeodomain	PKNOX1-1	PKNOX1-4	0.0	PDI rewire	PPI loss: cofactor,signalling	NA	no localization change	negative regulator	negative regulator (PPIs)
PATZ1	ENSG00000100105	C2H2 ZF; AT hook	PATZ1-1	PATZ1-2	33.83084577114428	NA	PPI loss: cofactor	rewire	NA	negative regulator	negative regulator (PPIs,DBD loss)
PATZ1	ENSG00000100105	C2H2 ZF; AT hook	PATZ1-1	PATZ1-3	11.940298507462686	NA	PPI loss: cofactor	rewire	NA	negative regulator	negative regulator (PPIs,DBD loss)
TBX22	ENSG00000122145	T-box	TBX22-2	TBX22-1	0.0	NA	NA	repression GoF	NA	NA	NA
ZNF449	ENSG00000173275	C2H2 ZF	ZNF449-1	ZNF449-2	100.0	NA	NA	NA	NA	NA	NA
ZIC3	ENSG00000156925	C2H2 ZF	ZIC3-2	ZIC3-3	1.1976047904191618	PDI rewire	NA	rewire	no localization change	rewirer	rewirer
ZIC3	ENSG00000156925	C2H2 ZF	ZIC3-2	ZIC3-1	1.1976047904191618	PDI rewire	NA	similar	no localization change	rewirer	rewirer
FOXP3	ENSG00000049768	Forkhead	FOXP3-3	FOXP3-6	0.0	NA	NA	rewire	NA	NA	NA
FOXP3	ENSG00000049768	Forkhead	FOXP3-3	FOXP3-1	0.0	NA	NA	repression loss	NA	NA	NA
FOXP3	ENSG00000049768	Forkhead	FOXP3-3	FOXP3-4	0.0	NA	NA	repression loss	NA	NA	NA
FOXP3	ENSG00000049768	Forkhead	FOXP3-3	FOXP3-5	0.0	NA	NA	rewire	NA	NA	NA
HDX	ENSG00000165259	Homeodomain	HDX-1	HDX-2	0.9174311926605504	NA	NA	similar	NA	NA	NA
HSFY1	ENSG00000172468	HSF	HSFY1-1	HSFY1-2	20.0	NA	NA	similar	NA	NA	NA
ZFY	ENSG00000067646	C2H2 ZF	ZFY-1	ZFY-2	0.0	NA	no PPI change (all PPIs)	rewire	NA	rewirer	rewirer
