## Supplementary tables for "Widespread variation in molecular interactions and regulatory properties among transcription factor isoforms": Table_S14.tsv

tcga_id_ctrl	tcga_id_tumor
TCGA-BH-A0DK-11A-13R-A089-07	TCGA-BH-A0DK-01A-21R-A056-07
TCGA-BH-A18U-11A-23R-A12D-07	TCGA-BH-A18U-01A-21R-A12D-07
TCGA-BH-A204-11A-53R-A157-07	TCGA-BH-A204-01A-11R-A157-07
TCGA-E2-A153-11A-31R-A12D-07	TCGA-E2-A153-01A-12R-A12D-07
TCGA-E9-A1ND-11A-43R-A144-07	TCGA-E9-A1ND-01A-11R-A144-07
TCGA-E9-A1NG-11A-52R-A14M-07	TCGA-E9-A1NG-01A-21R-A14M-07
TCGA-BH-A0B8-11A-41R-A089-07	TCGA-BH-A0B8-01A-21R-A056-07
TCGA-E9-A1N9-11A-71R-A14D-07	TCGA-E9-A1N9-01A-11R-A14D-07
TCGA-BH-A0BW-11A-12R-A115-07	TCGA-BH-A0BW-01A-11R-A115-07
TCGA-BH-A1EU-11A-23R-A137-07	TCGA-BH-A1EU-01A-11R-A137-07
TCGA-BH-A1FG-11B-12R-A13Q-07	TCGA-BH-A1FG-01A-11R-A13Q-07
TCGA-BH-A0AZ-11A-22R-A12P-07	TCGA-BH-A0AZ-01A-21R-A12P-07
TCGA-BH-A18P-11A-43R-A12D-07	TCGA-BH-A18P-01A-11R-A12D-07
TCGA-BH-A0B7-11A-34R-A115-07	TCGA-BH-A0B7-01A-12R-A115-07
TCGA-BH-A18S-11A-43R-A12D-07	TCGA-BH-A18S-01A-11R-A12D-07
TCGA-E9-A1RC-11A-33R-A157-07	TCGA-E9-A1RC-01A-11R-A157-07
TCGA-BH-A18K-11A-13R-A12D-07	TCGA-BH-A18K-01A-11R-A12D-07
TCGA-A7-A0CE-11A-21R-A089-07	TCGA-A7-A0CE-01A-11R-A00Z-07
TCGA-BH-A0H7-11A-13R-A089-07	TCGA-BH-A0H7-01A-13R-A056-07
TCGA-BH-A1EW-11B-33R-A137-07	TCGA-BH-A1EW-01A-11R-A137-07
TCGA-A7-A0D9-11A-53R-A089-07	TCGA-A7-A0D9-01A-31R-A056-07
TCGA-BH-A0BT-11A-21R-A12P-07	TCGA-BH-A0BT-01A-11R-A12P-07
TCGA-E2-A1LH-11A-22R-A14D-07	TCGA-E2-A1LH-01A-11R-A14D-07
TCGA-E9-A1R7-11A-42R-A14M-07	TCGA-E9-A1R7-01A-11R-A14M-07
TCGA-BH-A0DT-11A-12R-A12D-07	TCGA-BH-A0DT-01A-21R-A12D-07
TCGA-E2-A1L7-11A-33R-A144-07	TCGA-E2-A1L7-01A-11R-A144-07
TCGA-BH-A0AY-11A-23R-A089-07	TCGA-BH-A0AY-01A-21R-A00Z-07
TCGA-BH-A1FB-11A-33R-A13Q-07	TCGA-BH-A1FB-01A-11R-A13Q-07
TCGA-BH-A0E1-11A-13R-A089-07	TCGA-BH-A0E1-01A-11R-A056-07
TCGA-E9-A1NF-11A-73R-A14D-07	TCGA-E9-A1NF-01A-11R-A14D-07
TCGA-BH-A0B3-11B-21R-A089-07	TCGA-BH-A0B3-01A-11R-A056-07
TCGA-A7-A13G-11A-51R-A13Q-07	TCGA-A7-A13G-01B-04R-A22O-07
TCGA-E2-A15K-11A-13R-A12P-07	TCGA-E2-A15K-01A-11R-A12P-07
TCGA-A7-A0DB-11A-33R-A089-07	TCGA-A7-A0DB-01A-11R-A00Z-07
TCGA-BH-A1FJ-11B-42R-A13Q-07	TCGA-BH-A1FJ-01A-11R-A13Q-07
TCGA-E2-A15I-11A-32R-A137-07	TCGA-E2-A15I-01A-21R-A137-07
TCGA-E2-A1IG-11A-22R-A144-07	TCGA-E2-A1IG-01A-11R-A144-07
TCGA-GI-A2C8-11A-22R-A16F-07	TCGA-GI-A2C8-01A-11R-A16F-07
TCGA-BH-A0C0-11A-21R-A089-07	TCGA-BH-A0C0-01A-21R-A056-07
TCGA-BH-A0DD-11A-23R-A12P-07	TCGA-BH-A0DD-01A-31R-A12P-07
TCGA-E9-A1RH-11A-34R-A169-07	TCGA-E9-A1RH-01A-21R-A169-07
TCGA-BH-A1FC-11A-32R-A13Q-07	TCGA-BH-A1FC-01A-11R-A13Q-07
TCGA-A7-A13E-11A-61R-A12P-07	TCGA-A7-A13E-01B-06R-A277-07
TCGA-BH-A1FM-11B-23R-A13Q-07	TCGA-BH-A1FM-01A-11R-A13Q-07
TCGA-E2-A1LS-11A-32R-A157-07	TCGA-E2-A1LS-01A-12R-A157-07
TCGA-BH-A0H9-11A-22R-A466-07	TCGA-BH-A0H9-01A-11R-A056-07
TCGA-BH-A1FH-11B-42R-A13Q-07	TCGA-BH-A1FH-01A-12R-A13Q-07
TCGA-BH-A0DQ-11A-12R-A089-07	TCGA-BH-A0DQ-01A-11R-A084-07
TCGA-AC-A2FB-11A-13R-A17B-07	TCGA-AC-A2FB-01A-11R-A17B-07
TCGA-BH-A0DH-11A-31R-A089-07	TCGA-BH-A0DH-01A-11R-A084-07
TCGA-BH-A1F6-11B-94R-A13Q-07	TCGA-BH-A1F6-01A-11R-A13Q-07
TCGA-BH-A1FU-11A-23R-A14D-07	TCGA-BH-A1FU-01A-11R-A14D-07
TCGA-BH-A18Q-11A-34R-A12D-07	TCGA-BH-A18Q-01A-12R-A12D-07
TCGA-E9-A1N5-11A-41R-A14D-07	TCGA-E9-A1N5-01A-11R-A14D-07
TCGA-BH-A1F2-11A-32R-A13Q-07	TCGA-BH-A1F2-01A-31R-A13Q-07
TCGA-AC-A2FM-11B-32R-A19W-07	TCGA-AC-A2FM-01A-11R-A19W-07
TCGA-A7-A0CH-11A-32R-A089-07	TCGA-A7-A0CH-01A-21R-A00Z-07
TCGA-E9-A1RD-11A-33R-A157-07	TCGA-E9-A1RD-01A-11R-A157-07
TCGA-BH-A0BQ-11A-33R-A115-07	TCGA-BH-A0BQ-01A-21R-A115-07
TCGA-BH-A0AU-11A-11R-A12P-07	TCGA-BH-A0AU-01A-11R-A12P-07
TCGA-BH-A0C3-11A-23R-A12P-07	TCGA-BH-A0C3-01A-21R-A12P-07
TCGA-A7-A0DC-11A-41R-A089-07	TCGA-A7-A0DC-01B-04R-A22O-07
TCGA-BH-A18N-11A-43R-A12D-07	TCGA-BH-A18N-01A-11R-A12D-07
TCGA-BH-A18M-11A-33R-A12D-07	TCGA-BH-A18M-01A-11R-A12D-07
TCGA-BH-A1F0-11B-23R-A137-07	TCGA-BH-A1F0-01A-11R-A137-07
TCGA-E9-A1NA-11A-33R-A144-07	TCGA-E9-A1NA-01A-11R-A144-07
TCGA-AC-A23H-11A-12R-A157-07	TCGA-AC-A23H-01A-11R-A157-07
TCGA-A7-A13F-11A-42R-A12P-07	TCGA-A7-A13F-01A-11R-A12P-07
TCGA-BH-A18L-11A-42R-A12D-07	TCGA-BH-A18L-01A-32R-A12D-07
TCGA-BH-A0DP-11A-12R-A089-07	TCGA-BH-A0DP-01A-21R-A056-07
TCGA-E2-A1BC-11A-32R-A12P-07	TCGA-E2-A1BC-01A-11R-A12P-07
TCGA-E9-A1N4-11A-33R-A14M-07	TCGA-E9-A1N4-01A-11R-A14M-07
TCGA-BH-A1ET-11B-23R-A137-07	TCGA-BH-A1ET-01A-11R-A137-07
TCGA-BH-A209-11A-42R-A157-07	TCGA-BH-A209-01A-11R-A157-07
TCGA-BH-A0DZ-11A-22R-A089-07	TCGA-BH-A0DZ-01A-11R-A00Z-07
TCGA-BH-A0BM-11A-12R-A089-07	TCGA-BH-A0BM-01A-11R-A056-07
TCGA-BH-A0HA-11A-31R-A12P-07	TCGA-BH-A0HA-01A-11R-A12P-07
TCGA-BH-A0HK-11A-11R-A089-07	TCGA-BH-A0HK-01A-11R-A056-07
TCGA-BH-A18V-11A-52R-A12D-07	TCGA-BH-A18V-01A-11R-A12D-07
TCGA-BH-A0BV-11A-31R-A089-07	TCGA-BH-A0BV-01A-11R-A00Z-07
TCGA-BH-A0DL-11A-13R-A115-07	TCGA-BH-A0DL-01A-11R-A115-07
TCGA-BH-A0BJ-11A-23R-A089-07	TCGA-BH-A0BJ-01A-11R-A056-07
TCGA-GI-A2C9-11A-22R-A21T-07	TCGA-GI-A2C9-01A-11R-A21T-07
TCGA-BH-A1FE-11B-14R-A13Q-07	TCGA-BH-A1FE-01A-11R-A13Q-07
TCGA-BH-A1EV-11A-24R-A137-07	TCGA-BH-A1EV-01A-11R-A137-07
TCGA-BH-A1EO-11A-31R-A137-07	TCGA-BH-A1EO-01A-11R-A137-07
TCGA-BH-A1F8-11B-21R-A13Q-07	TCGA-BH-A1F8-01A-11R-A13Q-07
TCGA-BH-A1FN-11A-34R-A13Q-07	TCGA-BH-A1FN-01A-11R-A13Q-07
TCGA-BH-A0B5-11A-23R-A12P-07	TCGA-BH-A0B5-01A-11R-A12P-07
TCGA-E9-A1RB-11A-33R-A157-07	TCGA-E9-A1RB-01A-11R-A157-07
TCGA-BH-A0DV-11A-22R-A12P-07	TCGA-BH-A0DV-01A-21R-A12P-07
TCGA-E9-A1RI-11A-41R-A169-07	TCGA-E9-A1RI-01A-11R-A169-07
TCGA-E9-A1N6-11A-32R-A144-07	TCGA-E9-A1N6-01A-11R-A144-07
TCGA-BH-A0E0-11A-13R-A089-07	TCGA-BH-A0E0-01A-11R-A056-07
TCGA-BH-A1FR-11B-42R-A13Q-07	TCGA-BH-A1FR-01A-11R-A13Q-07
TCGA-AC-A2FF-11A-13R-A17B-07	TCGA-AC-A2FF-01A-11R-A17B-07
TCGA-BH-A18J-11A-31R-A12D-07	TCGA-BH-A18J-01A-11R-A12D-07
TCGA-BH-A0DG-11A-43R-A12P-07	TCGA-BH-A0DG-01A-21R-A12P-07
TCGA-BH-A18R-11A-42R-A12D-07	TCGA-BH-A18R-01A-11R-A12D-07
TCGA-BH-A0DO-11A-22R-A12D-07	TCGA-BH-A0DO-01B-11R-A12D-07
TCGA-E2-A1LB-11A-22R-A144-07	TCGA-E2-A1LB-01A-11R-A144-07
TCGA-BH-A0H5-11A-62R-A115-07	TCGA-BH-A0H5-01A-21R-A115-07
TCGA-BH-A0BZ-11A-61R-A12P-07	TCGA-BH-A0BZ-01A-31R-A12P-07
TCGA-E9-A1RF-11A-32R-A157-07	TCGA-E9-A1RF-01A-11R-A157-07
TCGA-BH-A208-11A-51R-A157-07	TCGA-BH-A208-01A-11R-A157-07
TCGA-BH-A1EN-11A-23R-A13Q-07	TCGA-BH-A1EN-01A-11R-A13Q-07
TCGA-BH-A0BC-11A-22R-A089-07	TCGA-BH-A0BC-01A-22R-A084-07
TCGA-BH-A0BA-11A-22R-A19E-07	TCGA-BH-A0BA-01A-11R-A056-07
TCGA-E2-A158-11A-22R-A12D-07	TCGA-E2-A158-01A-11R-A12D-07
TCGA-E2-A15M-11A-22R-A12D-07	TCGA-E2-A15M-01A-11R-A12D-07
TCGA-BH-A1FD-11B-21R-A13Q-07	TCGA-BH-A1FD-01A-11R-A13Q-07
TCGA-BH-A203-11A-42R-A169-07	TCGA-BH-A203-01A-12R-A169-07
