## Supplementary tables for "Widespread variation in molecular interactions and regulatory properties among transcription factor isoforms": Table_S17.tsv

dbd	pfam	clan
AP-2	PF03299
ARID/BRIGHT	PF01388	CL0123
AT hook	PF02178
BED ZF	PF02892	CL0361
Brinker	PF09607	CL0123
C2H2 ZF	PF00096	CL0361
CBFD_NFYB_HMF	PF00808	CL0012
CENP-B_N	PF04218	CL0123
CENPB	PF03221	CL0123
CG-1	PF03859
CP2	PF04516
CSD	PF00313	CL0021
CUT	PF02376	CL0123
CxxC ZF	PF02008
DM	PF00751
E2F_TDP	PF02319	CL0123
EBF1	PF16422
Ets	PF00178	CL0123
Forkhead	PF00250	CL0123
GATA	PF00320	CL0167
GCM	PF03615	CL0274
GTF2I-like	PF02946
HMG_box	PF00505	CL0114
HSF	PF00447	CL0123
Homeodomain	PF00046	CL0123
IPT/TIG	PF01833	CL0159
IRF	PF00605	CL0123
MADF	PF10545	CL0123
MADS box/SRF-TF	PF00319
MBD	PF01429	CL0081
MH1	PF03165	CL0263
Myb/SANT	PF00249	CL0123
NFX	PF01422
NRF	PF10491
Ndt80/PhoG	PF05224	CL0073
PAX	PF00292	CL0123
POU	PF00157	CL0123
Pipsqueak	PF05225	CL0123
Prospero	PF05044	CL0123
RFX	PF02257	CL0123
Rel	PF00554	CL0073
Runt	PF00853	CL0073
SAND	PF01342
SBP	PF03110
STAT	PF02864	CL0073
T-box	PF00907	CL0073
TBP	PF00352	CL0407
TCR/CxC	PF03638
TEA	PF01285	CL0123
THAP finger	PF05485
WT1	PF02165
bHLH	PF00010
bZIP	PF00170	CL0018
bZIP	PF07716	CL0018
mTERF	PF02536
p53	PF00870	CL0073
zf-C2HC	PF01530
zf-C4	PF00105	CL0167
BTD	PF09270	CL0066
Homeobox_KN	PF05920	CL0123
Myb_DNA-bind_4	PF13837	CL0123
CBFB_NFYA	PF02045
Core histone H2A/H2B/H3/H4	PF00125	CL0012
Zinc finger C-x8-C-x5-C-x3-H type (and similar)	PF00642	CL0537
AP2 domain	PF00847	CL0081
Transcription initiation factor IID, 18kD subunit	PF02269	CL0012
Transcription initiation factor IID, 31kD subunit	PF02291	CL0012
Replication initiation factor	PF02486	CL0407
S-adenosylmethionine decarboxylase	PF02675	CL0407
DNA binding domain of tn916 integrase	PF02920	CL0081
TATA box binding protein associated factor (TAF)	PF02969	CL0012
FAR1 DNA-binding domain	PF03101	CL0274
WRKY DNA -binding domain	PF03106	CL0274
MuDR family transposase	PF03108	CL0274
bZIP Maf transcription factor	PF03131	CL0018
Transcription initiation factor TFIID 23-30kDa subunit	PF03540	CL0012
Transcription initiation factor TFIID subunit A	PF03847	CL0012
4F5 protein family	PF04419	CL0361
FLYWCH zinc finger domain	PF04500	CL0274
YABBY protein	PF04690	CL0114
hTAFII28-like protein conserved region	PF04719	CL0012
Mating-type protein MAT alpha 1 HMG-box	PF04769	CL0114
Arsenite-resistance protein 2	PF04959	CL0361
Transcription initiation factor TFIID component TAF4 family	PF05236	CL0012
U11-48K-like CHHC zinc finger	PF05253	CL0361
ROS/MUCR transcriptional regulator protein	PF05443	CL0361
Drought induced 19 protein (Di19), zinc-binding	PF05605	CL0361
AlkA N-terminal domain	PF06029	CL0407
U1 zinc finger	PF06220	CL0361
Coiled-coil domain-containing protein 124 /Oxs1	PF06244	CL0114
Protamine and protamine like	PF06382	CL0114
Bromodomain associated	PF07524	CL0012
DBF zinc finger	PF07535	CL0361
Zinc-finger associated domain (zf-AD)	PF07776	CL0361
8-oxoguanine DNA glycosylase, N-terminal domain	PF07934	CL0407
Nairovirus M polyprotein-like	PF07948	CL0361
CHDNT (NUC034) domain	PF08073	CL0114
Sgf11 (transcriptional regulation protein)	PF08209	CL0361
Protein-arginine deiminase (PAD) middle domain	PF08527	CL0073
Transcription factor AFT	PF08731	CL0274
LYAR-type C2HC zinc finger	PF08790	CL0361
Bacteriophage lambda integrase, Arm DNA-binding domain	PF09003	CL0081
HMG-box domain	PF09011	CL0114
Domain of unknown function (DUF1931)	PF09123	CL0012
GAGA factor	PF09237	CL0361
LAG1, DNA binding	PF09271	CL0073
CEP-1, DNA binding	PF09287	CL0073
H2C2 zinc finger	PF09337	CL0361
CENP-S associating Centromere protein X	PF09415	CL0012
Gti1/Pac2 family	PF09729	CL0274
Histone acetyl transferase HAT1 N-terminus	PF10394	CL0361
Recombination-activating protein 1 zinc-finger domain	PF10426	CL0361
Cell division activator CedA	PF10729	CL0081
Domain of unknown function (DUF3378)	PF11858	CL0407
Domain of unknown function (DUF3449)	PF11931	CL0361
Arm DNA-binding domain	PF12167	CL0081
Zinc-finger double-stranded RNA-binding	PF12171	CL0361
C2H2 type zinc-finger (2 copies)	PF12756	CL0361
Zinc-finger of C2H2 type	PF12874	CL0361
Zinc-binding	PF12907	CL0361
Arm DNA-binding domain	PF13356	CL0081
Zinc-finger double domain	PF13465	CL0361
zinc-finger of acetyl-transferase ESCO	PF13878	CL0361
C2H2-type zinc finger	PF13894	CL0361
C2H2-type zinc-finger domain	PF13909	CL0361
C2H2-type zinc finger	PF13912	CL0361
zinc-finger of a C2HC-type	PF13913	CL0361
RNA-binding, Nab2-type zinc finger	PF14608	CL0537
Arm DNA-binding domain	PF14657	CL0081
HMG (high mobility group) box 5	PF14887	CL0114
Zinc-finger	PF15269	CL0361
CENP-W protein	PF15510	CL0012
Centromere kinetochore component CENP-T histone fold	PF15511	CL0012
CENP-S protein	PF15630	CL0012
Zinc-finger containing family	PF15663	CL0537
PCNA-associated factor histone like domain	PF15715	CL0012
Ubiquitin-binding zinc-finger	PF15750	CL0361
C2H2-type zinc ribbon	PF15909	CL0361
Torus domain	PF16131	CL0537
C2HE / C2H2 / C2HC zinc-binding finger	PF16278	CL0361
C2H2 type zinc-finger (1 copy)	PF16293	CL0361
p55-binding region of Methyl-CpG-binding domain proteins MBD	PF16564	CL0081
C2H2 zinc-finger	PF16588	CL0361
zinc-finger C2H2-type	PF16622	CL0361
Zinc-finger like, probable DNA-binding	PF16721	CL0361
Aberrant zinc-finger	PF17017	CL0361
Histone-fold protein	PF17027	CL0012
Arm DNA-binding domain	PF17293	CL0081
MYST family zinc finger domain	PF17772	CL0361
Integrase zinc binding domain	PF17921	CL0361
S-adenosylmethionine decarboxylase N -terminal	PF17950	CL0407
Cysteine rich domain with multizinc binding regions	PF17979	CL0361
CCCH-type zinc finger	PF18044	CL0537
Rolling Circle replication initiation protein N-terminal domain	PF18106	CL0407
Autophagy receptor zinc finger-C2H2 domain	PF18112	CL0361
KN17 SH3-like C-terminal domain	PF18131	CL0361
Zap1 zinc finger 2	PF18217	CL0361
Nuclear polyadenylated RNA-binding 2 protein CCCH zinc finger 1	PF18260	CL0537
Werner helicase-interacting protein 1 ubiquitin-binding domain	PF18279	CL0361
Zinc finger domain	PF18345	CL0537
Zic proteins zinc finger domain	PF18366	CL0361
Unkempt Zinc finger domain 1 (Znf1)	PF18384	CL0537
Zinc-fingers and homeoboxes C2H2 finger domain	PF18387	CL0361
C2H2 Hakai zinc finger domain	PF18408	CL0361
C2H2 type zinc-finger	PF18414	CL0361
Ubiquitin-Binding Zinc Finger	PF18439	CL0361
Domain of unknown function (DUF5611)	PF18446	CL0407
Zinc Finger domain	PF18450	CL0361
Zinc finger domain	PF18508	CL0361
C2HC Zing finger domain	PF18574	CL0361
Chromatin remodeling factor Mit1 C-terminal Zn finger 2	PF18585	CL0537
Chromatin remodeling factor Mit1 C-terminal Zn finger 1	PF18586	CL0537
Zinc-finger antiviral protein (ZAP) zinc finger domain 3	PF18633	CL0537
